# Evolutionary diversification of the biological screw joint in weevils

**DOI:** 10.64898/2026.08.21.746137

**Authors:** Jenny Hein, Julian Katzke, Alexander Riedel, Otto Bell, Alexandre Casadei-Ferreira, Angelica Cecilia, M. Lourdes Chamorro, Alexey Ershov, Tomáš Faragó, Elias Hamann, Chandan Sarkar, Sofiia Syrota, Clément Tavakoli, Nikolay Zagainov, Marcus Zuber, Tilo Baumbach, Michael Heethoff, Thomas van de Kamp

## Abstract

Complex biomechanical innovations are often treated as discrete evolutionary breakthroughs, yet their diversification within large radiations remains poorly understood. Beetle leg joints provide a striking example: some weevils possess screw-like coxa-trochanteral articulations in which rotation and axial displacement are mechanically coupled, resembling engineered screw-and-nut mechanisms. Whether these joints represent isolated mechanical extremes, discrete adaptive types or part of a broader continuum of phenotypic variation has remained unknown.

Here we combine synchrotron X-ray microtomography, landmark-free atlas-based morphometrics, quantitative functional morphology and phylogenetic comparative analyses to examine the mesocoxa-trochanteral joint in 68 species representing seven sampled family-level groups across early-diverging and derived weevil lineages. We show that screw joint evolution combines continuous variation in trochanteral shape with a restricted set of mechanically plausible joint-character combinations, rather than forming sharply separated morphological classes. True screw-and-nut joints are not confined to a distinct region of morphospace, indicating that overall form and mechanical configuration are not necessarily coupled. The occurrence of this configuration in the early diverging Caridae shows that it is not restricted to more derived families. Three-dimensional helix fitting revealed a mosaic geometry: winding angle showed the clearest relationship with the major shape axes (PC1-PC2), whereas axial pitch varied largely independently of shape, size and lineage. Together, these patterns show that screw joint components diversified with different degrees of evolutionary integration.

These results recast the weevil screw joint from a singular biomechanical curiosity into a diversified evolutionary system. These patterns are consistent with diversification through differential modification and retention of components with differing degrees of structural constraint, rather than a single shift from simple to fully specialized designs.
