## Supplementary Tables for "Evolutionary diversification of the biological screw joint in weevils": Supplementary Table 1 - Specimen identifiers and phylogenetic tree-tip assignments.csv

specimen_key	specimen_id	taxon_binomial	sampled_genus	family	proxy_tip	analysis_tree_tip	family_proxy_label	tree_label_correction_applied	proxy_tip_n_specimens	exact_genus_match	assignment_type	assignment_rationale
Anthribus_nebulosus	240_anthribus_nebulosus_trochanter_aligned	Anthribus nebulosus	Anthribus	Anthribidae	Euparius	Euparius	Anthribidae___Euparius	FALSE	4	FALSE	broader taxonomic proxy	sample assigned to the documented broader taxonomic proxy
Euparius_paganus	314_euparius_paganus_trochanter_aligned	Euparius paganus	Euparius	Anthribidae	Euparius	Euparius	Anthribidae___Euparius	FALSE	4	TRUE	exact sampled-genus match	sampled genus occurs as a tree tip
Ormiscus_saltator	310_ormiscus_saltator_trochanter_aligned	Ormiscus saltator	Ormiscus	Anthribidae	Euparius	Euparius	Anthribidae___Euparius	FALSE	4	FALSE	broader taxonomic proxy	sample assigned to the documented broader taxonomic proxy
Urodon_rufipes	u_rufipes_trochanter_mirrored_aligned	Urodon rufipes	Urodon	Anthribidae	Euparius	Euparius	Anthribidae___Euparius	FALSE	4	FALSE	broader taxonomic proxy	sample assigned to the documented broader taxonomic proxy
Coenorhinus_pauxillus	coenorhinus_pauxillus_trochanter_aligned	Coenorhinus pauxillus	Coenorhinus	Attelabidae	Synolabus	Synolabus	Attelabidae___Synolabus	FALSE	4	FALSE	broader taxonomic proxy	sample assigned to the documented broader taxonomic proxy
Merhynchites	304_merynchites_trochanter_aligned	Merhynchites	Merhynchites	Attelabidae	Synolabus	Synolabus	Attelabidae___Synolabus	FALSE	4	FALSE	broader taxonomic proxy	sample assigned to the documented broader taxonomic proxy
Paramechoris_hirtus	307_trochanter_aligned	Paramechoris hirtus	Paramechoris	Attelabidae	Synolabus	Synolabus	Attelabidae___Synolabus	FALSE	4	FALSE	broader taxonomic proxy	sample assigned to the documented broader taxonomic proxy
Rynchites_cupreus	rynchites_cupreus_trochanter_aligned	Rhynchites cupreus	Rhynchites	Attelabidae	Synolabus	Synolabus	Attelabidae___Synolabus	FALSE	4	FALSE	broader taxonomic proxy	sample assigned to the documented broader taxonomic proxy
Proterhinus	306_proterhinus_trochanter_aligned	Proterhinus	Proterhinus	Belidae	Belidae	Agnesiotis	Belidae___Agnesiotis	TRUE	1	FALSE	broader taxonomic proxy	sample assigned to the documented broader taxonomic proxy
Apion_frumentarium	a_frumentarium_trochanter_aligned	Apion frumentarium	Apion	Brentidae	Arrhenodes	Arrhenodes	Brentidae___Arrhenodes	FALSE	6	FALSE	broader taxonomic proxy	sample assigned to the documented broader taxonomic proxy
Apion_haematodes	a_haematodes_trochanter_aligned	Apion haematodes	Apion	Brentidae	Arrhenodes	Arrhenodes	Brentidae___Arrhenodes	FALSE	6	FALSE	broader taxonomic proxy	sample assigned to the documented broader taxonomic proxy
Aspidapion_validum	a_validum_trochanter_aligned	Aspidapion validum	Aspidapion	Brentidae	Arrhenodes	Arrhenodes	Brentidae___Arrhenodes	FALSE	6	FALSE	broader taxonomic proxy	sample assigned to the documented broader taxonomic proxy
Brentus	317_brentus_trochanter_mirrored_aligned	Brentus	Brentus	Brentidae	Arrhenodes	Arrhenodes	Brentidae___Arrhenodes	FALSE	6	FALSE	broader taxonomic proxy	sample assigned to the documented broader taxonomic proxy
Oxystoma	oxystoma_trochanter_aligned	Oxystoma	Oxystoma	Brentidae	Arrhenodes	Arrhenodes	Brentidae___Arrhenodes	FALSE	6	FALSE	broader taxonomic proxy	sample assigned to the documented broader taxonomic proxy
Perapion_curtirostre	303_perapion_curtirostre_trochanter_aligned	Perapion curtirostre	Perapion	Brentidae	Arrhenodes	Arrhenodes	Brentidae___Arrhenodes	FALSE	6	FALSE	broader taxonomic proxy	sample assigned to the documented broader taxonomic proxy
Nanophyes_marmoratus	n_marmoratus_trochanter_aligned	Nanophyes marmoratus	Nanophyes	Brentidae	Nanophyes	Nanophyes	Brentidae___Nanophyes	FALSE	2	TRUE	exact sampled-genus match	sampled genus occurs as a tree tip
Protapion	protapion_trochanter_aligned	Protapion	Protapion	Brentidae	Nanophyes	Nanophyes	Brentidae___Nanophyes	FALSE	2	FALSE	broader taxonomic proxy	sample assigned to the documented broader taxonomic proxy
Car_pini	318_car_pini_trochanter_mirrored_aligned	Car pini	Car	Caridae	Caridae	Car	Caridae___Car	TRUE	1	FALSE	broader taxonomic proxy	sample assigned to the documented broader taxonomic proxy
Archarius_pyrrhoceras	archarius_pyrrhoceras_trochanter_aligned	Archarius pyrrhoceras	Archarius	Curculionidae	Curculio	Curculio	Curculionidae___Curculio	FALSE	13	FALSE	broader taxonomic proxy	sample assigned to the documented broader taxonomic proxy
Cionus_tuberculosus	c_tuberculosus_trochanter_aligned	Cionus tuberculosus	Cionus	Curculionidae	Curculio	Curculio	Curculionidae___Curculio	FALSE	13	FALSE	broader taxonomic proxy	sample assigned to the documented broader taxonomic proxy
Cleopus_solani	cleopus_solani_trochanter_aligned	Cleopus solani	Cleopus	Curculionidae	Curculio	Curculio	Curculionidae___Curculio	FALSE	13	FALSE	broader taxonomic proxy	sample assigned to the documented broader taxonomic proxy
Curculio_glandium	c_glandium_trochanter_aligned	Curculio glandium	Curculio	Curculionidae	Curculio	Curculio	Curculionidae___Curculio	FALSE	13	TRUE	exact sampled-genus match	sampled genus occurs as a tree tip
Echinodera_hypocrita	e_hypocrita_trochanter_aligned	Echinodera hypocrita	Echinodera	Curculionidae	Curculio	Curculio	Curculionidae___Curculio	FALSE	13	FALSE	broader taxonomic proxy	sample assigned to the documented broader taxonomic proxy
Echinodera_micros	e_micros_trochanter_aligned	Echinodera micros	Echinodera	Curculionidae	Curculio	Curculio	Curculionidae___Curculio	FALSE	13	FALSE	broader taxonomic proxy	sample assigned to the documented broader taxonomic proxy
Leiosoma_deflexum	leiosoma_deflexum_trochanter_aligned	Leiosoma deflexum	Leiosoma	Curculionidae	Curculio	Curculio	Curculionidae___Curculio	FALSE	13	FALSE	broader taxonomic proxy	sample assigned to the documented broader taxonomic proxy
Limnobaris	limnobaris_t_trochanter_aligned	Limnobaris	Limnobaris	Curculionidae	Curculio	Curculio	Curculionidae___Curculio	FALSE	13	FALSE	broader taxonomic proxy	sample assigned to the documented broader taxonomic proxy
Listronotus	309_listronotus_trochanter_aligned	Listronotus	Listronotus	Curculionidae	Curculio	Curculio	Curculionidae___Curculio	FALSE	13	FALSE	broader taxonomic proxy	sample assigned to the documented broader taxonomic proxy
Magdalis	302_trochanter_aligned	Magdalis	Magdalis	Curculionidae	Curculio	Curculio	Curculionidae___Curculio	FALSE	13	FALSE	broader taxonomic proxy	sample assigned to the documented broader taxonomic proxy
Phaenomerus_foveipennis	300_phaenomerus_foveipennis_trochanter_aligned	Phaenomerus foveipennis	Phaenomerus	Curculionidae	Curculio	Curculio	Curculionidae___Curculio	FALSE	13	FALSE	broader taxonomic proxy	sample assigned to the documented broader taxonomic proxy
Rhinusa_tetra	rhinusa_tetra_trochanter_mirrored_aligned	Rhinusa tetra	Rhinusa	Curculionidae	Curculio	Curculio	Curculionidae___Curculio	FALSE	13	FALSE	broader taxonomic proxy	sample assigned to the documented broader taxonomic proxy
Sibinia_pellucens	sibinia_pellucens_trochanter_aligned	Sibinia pellucens	Sibinia	Curculionidae	Curculio	Curculio	Curculionidae___Curculio	FALSE	13	FALSE	broader taxonomic proxy	sample assigned to the documented broader taxonomic proxy
Hylesinus_crenatus	hylesinus_crenatus_trochanter_aligned	Hylesinus crenatus	Hylesinus	Curculionidae	Dendroctonus	Dendroctonus	Curculionidae___Dendroctonus	FALSE	3	FALSE	broader taxonomic proxy	sample assigned to the documented broader taxonomic proxy
Hylurgops_palliatus	hylurgops_palliatus_trochanter_aligned	Hylurgops palliatus	Hylurgops	Curculionidae	Dendroctonus	Dendroctonus	Curculionidae___Dendroctonus	FALSE	3	FALSE	broader taxonomic proxy	sample assigned to the documented broader taxonomic proxy
Leperisinus_fraxini	leperisinus_fraxini_trochanter_aligned	Leperisinus fraxini	Leperisinus	Curculionidae	Dendroctonus	Dendroctonus	Curculionidae___Dendroctonus	FALSE	3	FALSE	broader taxonomic proxy	sample assigned to the documented broader taxonomic proxy
Barypeithes_araneiformis	barypeithes_araneiformis_trochanter_aligned	Barypeithes araneiformis	Barypeithes	Curculionidae	Diaprepes	Diaprepes	Curculionidae___Diaprepes	FALSE	12	FALSE	broader taxonomic proxy	sample assigned to the documented broader taxonomic proxy
Brachysomus_hirtus	brachysomus_hirtus_trochanter_aligned	Brachysomus hirtus	Brachysomus	Curculionidae	Diaprepes	Diaprepes	Curculionidae___Diaprepes	FALSE	12	FALSE	broader taxonomic proxy	sample assigned to the documented broader taxonomic proxy
Brachytemnus_porcatus	b_porcatus_trochanter_aligned	Brachytemnus porcatus	Brachytemnus	Curculionidae	Diaprepes	Diaprepes	Curculionidae___Diaprepes	FALSE	12	FALSE	broader taxonomic proxy	sample assigned to the documented broader taxonomic proxy
Hypera_postica	316_hypera_postica_trochanter_aligned	Hypera postica	Hypera	Curculionidae	Diaprepes	Diaprepes	Curculionidae___Diaprepes	FALSE	12	FALSE	broader taxonomic proxy	sample assigned to the documented broader taxonomic proxy
Metapocyrtus_adspersus	312_metapocyrtus_adspersus_trochanter_aligned	Metapocyrtus adspersus	Metapocyrtus	Curculionidae	Diaprepes	Diaprepes	Curculionidae___Diaprepes	FALSE	12	FALSE	broader taxonomic proxy	sample assigned to the documented broader taxonomic proxy
Otiorhynchus_singularis	otiorynchus_singularis_trochanter_aligned	Otiorhynchus singularis	Otiorhynchus	Curculionidae	Diaprepes	Diaprepes	Curculionidae___Diaprepes	FALSE	12	FALSE	broader taxonomic proxy	sample assigned to the documented broader taxonomic proxy
Phyllobius	phyllobius_trochanter_aligned	Phyllobius	Phyllobius	Curculionidae	Diaprepes	Diaprepes	Curculionidae___Diaprepes	FALSE	12	FALSE	broader taxonomic proxy	sample assigned to the documented broader taxonomic proxy
Polydrusus_marginatus	polydrusus_marginatus_trochanter_aligned	Polydrusus marginatus	Polydrusus	Curculionidae	Diaprepes	Diaprepes	Curculionidae___Diaprepes	FALSE	12	FALSE	broader taxonomic proxy	sample assigned to the documented broader taxonomic proxy
Sitona	sitona_trochanter_aligned	Sitona	Sitona	Curculionidae	Diaprepes	Diaprepes	Curculionidae___Diaprepes	FALSE	12	FALSE	broader taxonomic proxy	sample assigned to the documented broader taxonomic proxy
Sitona_hispidulus	313_sitona_hispidulus_trochanter_aligned	Sitona hispidulus	Sitona	Curculionidae	Diaprepes	Diaprepes	Curculionidae___Diaprepes	FALSE	12	FALSE	broader taxonomic proxy	sample assigned to the documented broader taxonomic proxy
Strophosoma_capitatum	s_capitatum_trochanter_aligned	Strophosoma capitatum	Strophosoma	Curculionidae	Diaprepes	Diaprepes	Curculionidae___Diaprepes	FALSE	12	FALSE	broader taxonomic proxy	sample assigned to the documented broader taxonomic proxy
Strophosoma_melanogrammum	s_melanogtammum_trochanter_aligned	Strophosoma melanogrammum	Strophosoma	Curculionidae	Diaprepes	Diaprepes	Curculionidae___Diaprepes	FALSE	12	FALSE	broader taxonomic proxy	sample assigned to the documented broader taxonomic proxy
Scolytus_carpini	scolytus_carpini_trochanter_aligned	Scolytus carpini	Scolytus	Curculionidae	Ips	Ips	Curculionidae___Ips	FALSE	3	FALSE	broader taxonomic proxy	sample assigned to the documented broader taxonomic proxy
Xylocleptes_bispinus	xylocleptes_bispinus_trochanter_aligned	Xylocleptes bispinus	Xylocleptes	Curculionidae	Ips	Ips	Curculionidae___Ips	FALSE	3	FALSE	broader taxonomic proxy	sample assigned to the documented broader taxonomic proxy
Xylosandrus_germanus	xylosandrus_germanus_trochanter_aligned	Xylosandrus germanus	Xylosandrus	Curculionidae	Ips	Ips	Curculionidae___Ips	FALSE	3	FALSE	broader taxonomic proxy	sample assigned to the documented broader taxonomic proxy
Acalles_fallax	a_fallax_trochanter_aligned	Acalles fallax	Acalles	Curculionidae	Larinus	Larinus	Curculionidae___Larinus	FALSE	7	FALSE	broader taxonomic proxy	sample assigned to the documented broader taxonomic proxy
Adexius_scrobipennis	adexius_scrobipennis_trochanter_aligned	Adexius scrobipennis	Adexius	Curculionidae	Larinus	Larinus	Curculionidae___Larinus	FALSE	7	FALSE	broader taxonomic proxy	sample assigned to the documented broader taxonomic proxy
Dorytomus_taeniatus	dorytomus_taeniatus_trochanter_aligned	Dorytomus taeniatus	Dorytomus	Curculionidae	Larinus	Larinus	Curculionidae___Larinus	FALSE	7	FALSE	broader taxonomic proxy	sample assigned to the documented broader taxonomic proxy
Larinus_turbinatus	larinus_turbinatus_trochanter_aligned	Larinus turbinatus	Larinus	Curculionidae	Larinus	Larinus	Curculionidae___Larinus	FALSE	7	TRUE	exact sampled-genus match	sampled genus occurs as a tree tip
Trigonopterus_plicicollis	t_plicicollis_trochanter_aligned	Trigonopterus plicicollis	Trigonopterus	Curculionidae	Larinus	Larinus	Curculionidae___Larinus	FALSE	7	FALSE	broader taxonomic proxy	sample assigned to the documented broader taxonomic proxy
Trigonopterus_pseudonasutus	t_pseudonasutus_trochanter_aligned	Trigonopterus pseudonasutus	Trigonopterus	Curculionidae	Larinus	Larinus	Curculionidae___Larinus	FALSE	7	FALSE	broader taxonomic proxy	sample assigned to the documented broader taxonomic proxy
Zygops	315_trochanter_aligned	Zygops	Zygops	Curculionidae	Larinus	Larinus	Curculionidae___Larinus	FALSE	7	FALSE	broader taxonomic proxy	sample assigned to the documented broader taxonomic proxy
Coeliodes_cinctus	c_cinctus_trochanter_aligned	Coeliodes cinctus	Coeliodes	Curculionidae	Nedyus	Nedyus	Curculionidae___Nedyus	FALSE	6	FALSE	broader taxonomic proxy	sample assigned to the documented broader taxonomic proxy
Mononychus_punctumalbum	15_mononychus_punctumalbum_trochanter_aligned	Mononychus punctumalbum	Mononychus	Curculionidae	Nedyus	Nedyus	Curculionidae___Nedyus	FALSE	6	FALSE	broader taxonomic proxy	sample assigned to the documented broader taxonomic proxy
Nedyus_quadrimaculatus	n_quadrimaculatus_trochanter_mirrored_aligned	Nedyus quadrimaculatus	Nedyus	Curculionidae	Nedyus	Nedyus	Curculionidae___Nedyus	FALSE	6	TRUE	exact sampled-genus match	sampled genus occurs as a tree tip
Orchestes_testaceus	orchestes_testaceus_trochanter_aligned	Orchestes testaceus	Orchestes	Curculionidae	Nedyus	Nedyus	Curculionidae___Nedyus	FALSE	6	FALSE	broader taxonomic proxy	sample assigned to the documented broader taxonomic proxy
Parethelcus_pollinarius	p_pollinarius_trochanter_aligned	Parethelcus pollinarius	Parethelcus	Curculionidae	Nedyus	Nedyus	Curculionidae___Nedyus	FALSE	6	FALSE	broader taxonomic proxy	sample assigned to the documented broader taxonomic proxy
Scobinoides_dentatus	301_scobinoides_dentatus_trochanter_aligned	Scobinoides dentatus	Scobinoides	Curculionidae	Nedyus	Nedyus	Curculionidae___Nedyus	FALSE	6	FALSE	broader taxonomic proxy	sample assigned to the documented broader taxonomic proxy
Euplatypus_parallelus	305_euplatypus_paralellus_trochanter_aligned	Euplatypus parallelus	Euplatypus	Curculionidae	Oxoplatypus	Oxoplatypus	Curculionidae___Oxoplatypus	FALSE	1	FALSE	broader taxonomic proxy	sample assigned to the documented broader taxonomic proxy
Dryophthorus_corticalis	dryophthorus_corticalis_trochanter_aligned	Dryophthorus corticalis	Dryophthorus	Curculionidae	Sitophilus	Sitophilus	Curculionidae___Sitophilus	FALSE	3	FALSE	broader taxonomic proxy	sample assigned to the documented broader taxonomic proxy
Lissorhoptrus_oryzophilus	308_lisshorhoptrus_oryzophilus_trochanter_aligned	Lissorhoptrus oryzophilus	Lissorhoptrus	Curculionidae	Sitophilus	Sitophilus	Curculionidae___Sitophilus	FALSE	3	FALSE	broader taxonomic proxy	sample assigned to the documented broader taxonomic proxy
Neochetina	311_neochetina_trochanter_aligned	Neochetina	Neochetina	Curculionidae	Sitophilus	Sitophilus	Curculionidae___Sitophilus	FALSE	3	FALSE	broader taxonomic proxy	sample assigned to the documented broader taxonomic proxy
Basilogeus_dacrycarpi	291_basilogeus_dacrycarpi_trochanter_aligned	Basilogeus dacrycarpi	Basilogeus	Nemonychidae	Rhynchitomacerinus	Rhynchitomacerinus	Nemonychidae___Rhynchitomacerinus	FALSE	2	FALSE	broader taxonomic proxy	sample assigned to the documented broader taxonomic proxy
Cimberis_attelaboides	c_attelaboides_trochanter_aligned	Cimberis attelaboides	Cimberis	Nemonychidae	Rhynchitomacerinus	Rhynchitomacerinus	Nemonychidae___Rhynchitomacerinus	FALSE	2	FALSE	broader taxonomic proxy	sample assigned to the documented broader taxonomic proxy
