## Supplementary Tables for "Evolutionary diversification of the biological screw joint in weevils": Supplementary Table 3 - Variance explained by principal components.csv

PC	Eigenvalue	variance_percent	cumulative_percent	analysis_status
PC1	0.0188852496547794	26.7793943286352	26.7793943286352	non_zero_axis
PC2	0.00977442922327551	13.8601977359186	40.6395920645537	non_zero_axis
PC3	0.00637791912474619	9.04392657549525	49.683518640049	non_zero_axis
PC4	0.00460619255910572	6.53160795587894	56.2151265959279	non_zero_axis
PC5	0.0036416105702031	5.16382506101077	61.3789516569387	non_zero_axis
PC6	0.00335480912452004	4.75713893568197	66.1360905926206	non_zero_axis
PC7	0.00245393485218639	3.47969395505712	69.6157845476778	non_zero_axis
PC8	0.00215735255109392	3.05913851962293	72.6749230673007	non_zero_axis
PC9	0.0019493209310582	2.76414846719587	75.4390715344966	non_zero_axis
PC10	0.00173963644548405	2.46681464178012	77.9058861762767	non_zero_axis
PC11	0.00147524017593994	2.09189918709614	79.9977853633728	non_zero_axis
PC12	0.00135789073981556	1.92549700117522	81.923282364548	non_zero_axis
PC13	0.00124476252373792	1.76508052993882	83.6883628944869	non_zero_axis
PC14	0.00105618695785141	1.49767927594785	85.1860421704347	non_zero_axis
PC15	0.000927357954501287	1.31499899664295	86.5010411670777	non_zero_axis
PC16	0.000828137959916695	1.17430446472854	87.6753456318062	non_zero_axis
PC17	0.000773496039694319	1.09682190266252	88.7721675344687	non_zero_axis
PC18	0.000623151883937708	0.88363301156448	89.6558005460332	non_zero_axis
PC19	0.000567278891798414	0.80440478232896	90.4602053283622	non_zero_axis
PC20	0.000509889843522164	0.723026776635198	91.1832321049974	non_zero_axis
PC21	0.00048938973568008	0.693957503963772	91.8771896089611	non_zero_axis
PC22	0.000432538406535812	0.613341987140245	92.4905315961014	non_zero_axis
PC23	0.000412212472584036	0.584519694062714	93.0750512901641	non_zero_axis
PC24	0.000365231393924379	0.517900250083418	93.5929515402475	non_zero_axis
PC25	0.000321141149162042	0.455380025457325	94.0483315657048	non_zero_axis
PC26	0.000306057985559307	0.433992011360369	94.4823235770652	non_zero_axis
PC27	0.000267178636115434	0.378860866735294	94.8611844438005	non_zero_axis
PC28	0.000252932087641131	0.35865917777754	95.2198436215781	non_zero_axis
PC29	0.000228534816372047	0.324063704601356	95.5439073261794	non_zero_axis
PC30	0.000224682322229923	0.318600845403485	95.8625081715829	non_zero_axis
PC31	0.000214773962860477	0.304550733937944	96.1670589055208	non_zero_axis
PC32	0.000208687596866581	0.2959202314051	96.4629791369259	non_zero_axis
PC33	0.000178938848518839	0.253736332470734	96.7167154693967	non_zero_axis
PC34	0.000163521967117155	0.231875104585456	96.9485905739821	non_zero_axis
PC35	0.000158823761978508	0.225213022254295	97.1738035962364	non_zero_axis
PC36	0.00014363173899574	0.203670644920551	97.377474241157	non_zero_axis
PC37	0.000136147345214489	0.193057730818662	97.5705319719756	non_zero_axis
PC38	0.000131208647184874	0.186054628163271	97.7565866001389	non_zero_axis
PC39	0.000117897229332325	0.167178959889729	97.9237655600286	non_zero_axis
PC40	0.000114028649427585	0.161693290986503	98.0854588510151	non_zero_axis
PC41	0.000109465624671714	0.155222895227775	98.2406817462429	non_zero_axis
PC42	0.00010311300228777	0.146214839578509	98.3868965858214	non_zero_axis
PC43	0.000100315725533998	0.142248284801372	98.5291448706228	non_zero_axis
PC44	9.09063671685784e-05	0.128905759674454	98.6580506302972	non_zero_axis
PC45	7.81704931410477e-05	0.110846215906826	98.7688968462041	non_zero_axis
PC46	7.46997323083962e-05	0.105924656771682	98.8748215029757	non_zero_axis
PC47	6.69888680181732e-05	0.0949906061651433	98.9698121091409	non_zero_axis
PC48	6.43449011205391e-05	0.0912414456595694	99.0610535548005	non_zero_axis
PC49	6.35687400734904e-05	0.0901408447609107	99.1511943995614	non_zero_axis
PC50	6.15189488229049e-05	0.0872342287937279	99.2384286283551	non_zero_axis
PC51	5.48296050420502e-05	0.0777487002366842	99.3161773285918	non_zero_axis
PC52	5.13138252531254e-05	0.0727633039585663	99.3889406325503	non_zero_axis
PC53	4.94910089765576e-05	0.0701785398304146	99.4591191723808	non_zero_axis
PC54	4.20000218927705e-05	0.0595562763870144	99.5186754487678	non_zero_axis
PC55	4.06985925420524e-05	0.0577108419653986	99.5763862907332	non_zero_axis
PC56	3.7984162076191e-05	0.0538617637084655	99.6302480544416	non_zero_axis
PC57	3.67915897196495e-05	0.0521706891404801	99.6824187435821	non_zero_axis
PC58	3.35163905484877e-05	0.0475264375837016	99.7299451811658	non_zero_axis
PC59	3.08869591877016e-05	0.0437978885542874	99.7737430697201	non_zero_axis
PC60	2.98650794160159e-05	0.0423488570687279	99.8160919267888	non_zero_axis
PC61	2.60427133412829e-05	0.0369287196464108	99.8530206464353	non_zero_axis
PC62	2.25487595171197e-05	0.0319742727138212	99.8849949191491	non_zero_axis
PC63	2.08648231887074e-05	0.0295864411634209	99.9145813603125	non_zero_axis
PC64	1.9656103528756e-05	0.0278724696248758	99.9424538299374	non_zero_axis
PC65	1.61420111926583e-05	0.022889466164724	99.9653432961021	non_zero_axis
PC66	1.39195287936745e-05	0.0197379731403374	99.9850812692424	non_zero_axis
PC67	1.05209233424708e-05	0.0149187307575818	100	non_zero_axis
PC68	3.72445878449852e-33	5.28130431283939e-30	100	numerical_zero_not_used_in_inference
