## Supplementary Tables for "Evolutionary diversification of the biological screw joint in weevils": Supplementary Table 4 - Sensitivity of morphospace and downstream analyses to linear and nonlinear ordination.csv

analysis	method	space_or_trait	metric	effect_size	F	p_value	notes
Global morphospace	RBF-kPCA legacy gamma 0.25	all axes	Procrustes disparity	0.0003432531			Nearly identical to ordinary PCA
Global morphospace	RBF-kPCA legacy gamma 0.25	all axes	Spearman correlation of pairwise distances	0.99989657			Nearly identical to ordinary PCA
Global morphospace	RBF-kPCA adaptive median-distance kernel	all axes	Procrustes disparity	0.111611344			Moderate local rearrangement relative to ordinary PCA
Global morphospace	RBF-kPCA adaptive median-distance kernel	all axes	Spearman correlation of pairwise distances	0.965925826			Broad geometry preserved
Family structure	Ordinary PCA	first five axes	PERMANOVA R2	0.597986095	15.1226742	0.0001
Family structure	RBF-kPCA legacy gamma 0.25	first five matched axes	PERMANOVA R2	0.59837903	15.1474166	0.0001
Family structure	RBF-kPCA adaptive median-distance kernel	first five matched axes	PERMANOVA R2	0.579363862	14.0030747	0.0001
Family dispersion	Ordinary PCA	first five axes	PERMDISP F		3.9611543	0.0131
Family dispersion	RBF-kPCA legacy gamma 0.25	first five matched axes	PERMDISP F		3.8506245	0.0197
Family dispersion	RBF-kPCA adaptive median-distance kernel	first five matched axes	PERMDISP F		3.5633919	0.321
Joint-type structure	Ordinary PCA	first five axes	PERMANOVA R2	0.2024911	5.1627239	0.0006
Joint-type structure	RBF-kPCA legacy gamma 0.25	first five matched axes	PERMANOVA R2	0.2011821	5.1209448	0.0006
Joint-type structure	RBF-kPCA adaptive median-distance kernel	first five matched axes	PERMANOVA R2	0.1643977	4.0004124	0.0009
Allometry	Ordinary PCA	full ordination	Multivariate R2	0.07015163	4.9793147	0.0002
Allometry	RBF-kPCA legacy gamma 0.25	full ordination	Multivariate R2	0.06906161	4.8962061	0.0001
Allometry	RBF-kPCA adaptive median-distance kernel	full ordination	Multivariate R2	0.05333966	3.7187755	0.0004
Allometry	Ordinary PCA	first five axes	Multivariate R2	0.10585204	7.8132873	0.0001
Allometry	RBF-kPCA legacy gamma 0.25	first five matched axes	Multivariate R2	0.10567538	7.7987064	0.0001
Allometry	RBF-kPCA adaptive median-distance kernel	first five matched axes	Multivariate R2	0.09627392	7.0309784	0.0002
