## Supplementary Tables for "Evolutionary diversification of the biological screw joint in weevils": Supplementary Table 5 - Summary statistics for the Hopkins clusterability analysis.csv

source_component	Hopkins	mean	sd	min	max
hopkins bootstrap values	0.984868443888026
hopkins bootstrap values	0.996767434361758
hopkins bootstrap values	0.993661605528502
hopkins bootstrap values	0.200136877493281
hopkins bootstrap values	0.862006927872314
hopkins bootstrap values	0.936642290778142
hopkins bootstrap values	0.999272953866852
hopkins bootstrap values	0.999090776079703
hopkins bootstrap values	0.993879285134027
hopkins bootstrap values	0.977803569777802
hopkins bootstrap values	0.99767880075588
hopkins bootstrap values	0.954009442122674
hopkins bootstrap values	0.995985910930711
hopkins bootstrap values	0.987681994913433
hopkins bootstrap values	0.998750452842386
hopkins bootstrap values	0.899521027734231
hopkins bootstrap values	0.964545158812992
hopkins bootstrap values	0.892436786307868
hopkins bootstrap values	0.999119213998733
hopkins bootstrap values	0.994496213409617
hopkins bootstrap values	0.977559436008379
hopkins bootstrap values	0.293594730249043
hopkins bootstrap values	0.997479523611647
hopkins bootstrap values	0.979829493724601
hopkins bootstrap values	0.979853967720935
hopkins bootstrap values	0.970692342318672
hopkins bootstrap values	0.994781134948845
hopkins bootstrap values	0.983856814157423
hopkins bootstrap values	0.987464584059555
hopkins bootstrap values	0.986519193235556
hopkins bootstrap values	0.934409803357215
hopkins bootstrap values	0.939633018043961
hopkins bootstrap values	0.992528071970108
hopkins bootstrap values	0.87992486219285
hopkins bootstrap values	0.985554669350828
hopkins bootstrap values	0.961923399868072
hopkins bootstrap values	0.967153543079957
hopkins bootstrap values	0.486776858475566
hopkins bootstrap values	0.949341741947393
hopkins bootstrap values	0.98784338781569
hopkins bootstrap values	0.99552569206928
hopkins bootstrap values	0.994556092458079
hopkins bootstrap values	0.992491802522967
hopkins bootstrap values	0.990918575394291
hopkins bootstrap values	0.927475207610294
hopkins bootstrap values	0.969009435946371
hopkins bootstrap values	0.999457370743768
hopkins bootstrap values	0.216032383011817
hopkins bootstrap values	0.994360591634191
hopkins bootstrap values	0.976369541143693
hopkins bootstrap values	0.32656996873379
hopkins bootstrap values	0.976578864252778
hopkins bootstrap values	0.973791450355366
hopkins bootstrap values	0.980628012829721
hopkins bootstrap values	0.199948738107212
hopkins bootstrap values	0.981835518287821
hopkins bootstrap values	0.993905534636945
hopkins bootstrap values	0.946189449185164
hopkins bootstrap values	0.973930414662297
hopkins bootstrap values	0.971733893212273
hopkins bootstrap values	0.990793600047018
hopkins bootstrap values	0.993498474388587
hopkins bootstrap values	0.961409428481123
hopkins bootstrap values	0.993832473913183
hopkins bootstrap values	0.993505354651237
hopkins bootstrap values	0.0606590202425997
hopkins bootstrap values	0.969855550101747
hopkins bootstrap values	0.997595179455995
hopkins bootstrap values	0.994738479877518
hopkins bootstrap values	0.979427496964871
hopkins bootstrap values	0.190159369719775
hopkins bootstrap values	0.993190910407671
hopkins bootstrap values	0.98875591719788
hopkins bootstrap values	0.985673185881644
hopkins bootstrap values	0.99592913851868
hopkins bootstrap values	0.988412350507779
hopkins bootstrap values	0.976489495833277
hopkins bootstrap values	0.951950900506083
hopkins bootstrap values	0.981287814862349
hopkins bootstrap values	0.996708767450575
hopkins bootstrap values	0.982710464940309
hopkins bootstrap values	0.986225087643388
hopkins bootstrap values	0.980395677971488
hopkins bootstrap values	0.336045677274746
hopkins bootstrap values	0.305757713047498
hopkins bootstrap values	0.998634619997338
hopkins bootstrap values	0.99056221214865
hopkins bootstrap values	0.981028119863959
hopkins bootstrap values	0.986709530233164
hopkins bootstrap values	0.988429720904384
hopkins bootstrap values	0.995976308101369
hopkins bootstrap values	0.979037954270745
hopkins bootstrap values	0.997886073817581
hopkins bootstrap values	0.988932591719628
hopkins bootstrap values	0.9973635758236
hopkins bootstrap values	0.961357654401898
hopkins bootstrap values	0.958103005162849
hopkins bootstrap values	0.982447061297645
hopkins bootstrap values	0.97675093940156
hopkins bootstrap values	0.993727909478414
hopkins summary		0.905983390860531	0.220050439295918	0.0606590202425997	0.999457370743768
