## Supplementary Tables for "Evolutionary diversification of the biological screw joint in weevils": Supplementary Table 6 - Clustering assignments across alternative methods.csv

specimen_id	PC1	PC2	PC3	PC4	PC5	cluster_kmeans	cluster_hclust	cluster_mclust
15_mononychus_punctumalbum_trochanter_aligned	-0.0597531029243682	0.033584426259109	-0.050728346525339	0.0400444921572844	-0.0237145978746862	1	1	1
240_anthribus_nebulosus_trochanter_aligned	0.086501364683664	0.349577031528217	0.0100603207024737	-0.0209344302637475	-0.0386286460976327	3	2	2
291_basilogeus_dacrycarpi_trochanter_aligned	0.117401661878529	0.201426844529295	0.120392623330458	-0.0372182404061579	0.0171471057879067	3	2	2
300_phaenomerus_foveipennis_trochanter_aligned	-0.0404151511003664	-0.0492489576868542	0.0284800130173615	0.0325518952281954	-0.0451783561562445	1	1	1
301_scobinoides_dentatus_trochanter_aligned	0.044863879299059	0.0495857482000782	-0.0772248043011543	0.0414769606265085	-0.0171005012499171	1	1	1
302_trochanter_aligned	0.0996759331912762	0.035043365018493	-0.00836802658580859	0.0591169702348868	-0.0672935063428957	1	1	1
303_perapion_curtirostre_trochanter_aligned	0.270528684623989	-0.0736935917931648	-0.0392040377209886	0.0616000302236869	-0.00480433254232976	2	3	3
304_merynchites_trochanter_aligned	0.0599551714996465	0.0428392181510069	-0.181288776494319	-0.0975343185534958	0.00583921618635816	1	1	4
305_euplatypus_paralellus_trochanter_aligned	-0.0393689934749423	-0.0262890418285976	-0.171648674693338	0.0581366251570629	0.0820345125990987	1	1	1
306_proterhinus_trochanter_aligned	0.014880177258265	0.0715334967448723	-0.0113625648206383	0.127775615733954	0.0376195048608519	1	1	1
307_trochanter_aligned	0.059845649131446	0.0697766154607358	-0.194361714630281	-0.0844988977123292	0.0495880895337815	1	1	4
308_lisshorhoptrus_oryzophilus_trochanter_aligned	-0.114942395990416	-0.00400896745424111	0.0534357934064759	-0.0542742027110725	0.016346071405585	1	1	5
309_listronotus_trochanter_aligned	-0.0629454869724237	-0.0185295793828658	-0.00122224984533491	-0.0645435820511324	-0.00242872628538434	1	1	5
310_ormiscus_saltator_trochanter_aligned	0.152985945243976	0.309594183833083	0.123958230992548	0.0512962459818889	0.0624719435841506	3	2	2
311_neochetina_trochanter_aligned	-0.128542684859267	-0.0640178224561351	0.0426128382267364	-0.0409769087586925	0.0391932939584333	1	1	5
312_metapocyrtus_adspersus_trochanter_aligned	-0.095152582825037	-0.126689301857709	0.0734579959355129	-0.0907557699650674	0.0398122703770416	1	1	5
313_sitona_hispidulus_trochanter_aligned	-0.0754283794317252	-0.0311705116613333	0.0265518948139254	-0.042625807015794	0.0129691400071403	1	1	5
314_euparius_paganus_trochanter_aligned	0.255894588249748	0.186160130392836	0.0213732570479534	0.0216040107035972	0.203493082745086	3	2	2
315_trochanter_aligned	-0.0447050966994341	-0.0227670882909536	-0.0911282888326431	0.0540984980279621	-0.0871557032315209	1	1	1
316_hypera_postica_trochanter_aligned	-0.0637054057608648	-0.0586650378220322	0.0332278031338957	-0.0349919837417869	-0.0194729101503412	1	1	5
317_brentus_trochanter_mirrored_aligned	-0.0416621137810174	-0.00232877363842994	0.0380495370014582	0.0930213156459645	-0.0372120547310203	1	1	1
318_car_pini_trochanter_mirrored_aligned	-0.0163459772431715	0.205849960175507	0.073548871858467	0.0229341808286173	-0.0267386583572409	3	2	2
a_fallax_trochanter_aligned	-0.158330547707465	-0.0406214658491552	0.0636379343553598	0.00822598246149673	-0.01832112593176	1	1	5
a_frumentarium_trochanter_aligned	0.327604535971669	-0.1286802054164	0.0667512076650967	-0.0267480015373479	-0.0105746712474132	2	3	3
a_haematodes_trochanter_aligned	0.368144728717466	-0.151535054445991	0.0852066717765338	-0.000326608574516256	-0.0569818247393348	2	3	3
a_validum_trochanter_aligned	0.354214365652051	-0.141015901414429	0.0343643178478329	0.0679706461502208	-0.10041196036428	2	3	3
adexius_scrobipennis_trochanter_aligned	-0.14910919341641	-0.0733574551393267	0.0759358627630416	-0.0282932679770996	-0.00876821934020916	1	1	5
archarius_pyrrhoceras_trochanter_aligned	-0.0659285884489718	0.000350457901612617	-0.0409961740905642	-0.0546809723649263	-0.0603242163870132	1	1	1
b_porcatus_trochanter_aligned	-0.0473716708100317	0.0727761640377067	-0.0556041672916556	0.00841825130733105	-0.0240894272398841	1	1	1
barypeithes_araneiformis_trochanter_aligned	-0.0420506864192992	-0.0700811479287592	0.0123089994950695	-0.0961634619357509	-0.00248733025312217	1	1	5
brachysomus_hirtus_trochanter_aligned	-0.0775684233332053	-0.0456650335306578	-0.0544925726741307	-0.0609537491927168	0.0297372856250966	1	1	5
c_attelaboides_trochanter_aligned	0.180606209032145	0.136168066992423	0.0123238789260701	-0.0346886154257363	0.179614040789722	3	2	2
c_cinctus_trochanter_aligned	-0.126551604936216	-0.00554538821831482	0.0417068236989617	0.0446595234207756	-0.0186032306225515	1	1	1
c_glandium_trochanter_aligned	-0.0564670424908728	-0.0373333150927553	-0.0658749474146544	-0.0231104108836223	0.00963267925170237	1	1	5
c_tuberculosus_trochanter_aligned	-0.0964193735058568	0.03352503210052	-0.0215698919645157	-0.0112554916589306	-0.0221390262515649	1	1	1
cleopus_solani_trochanter_aligned	-0.0544041482733306	0.0612124685892034	-0.0460615690257973	-0.0035612932367467	-0.0258328065364343	1	1	1
coenorhinus_pauxillus_trochanter_aligned	0.0761672310840334	0.00474668842957797	-0.151344957078105	-0.114253650338085	0.00654591130295861	1	1	4
dorytomus_taeniatus_trochanter_aligned	-0.0326158143968168	-0.0127834828301754	-0.0213188372034958	-0.036112086910931	-0.0163225478638841	1	1	5
dryophthorus_corticalis_trochanter_aligned	-0.0492551025909417	0.0464398958048768	0.0526331369989739	0.0231745104295498	-0.00644724681832275	1	1	1
e_hypocrita_trochanter_aligned	-0.116484859436193	0.0241851842231804	0.0110872523625744	0.0132237291829903	-0.0795340136109533	1	1	1
e_micros_trochanter_aligned	-0.142620611024974	0.00942773522080704	0.00365573064927425	0.0762270642182686	-0.0716931858632709	1	1	1
hylesinus_crenatus_trochanter_aligned	-0.0478581808820431	0.0184438701896741	-0.0528454166043406	0.175368434917953	-0.0680790478730192	1	1	1
hylurgops_palliatus_trochanter_aligned	-0.0691950587922602	0.0162682670599745	-0.0438583315835442	0.0898881920180727	-0.0421303055627353	1	1	1
larinus_turbinatus_trochanter_aligned	-0.0190959052541163	-0.0065906415668347	-0.0335948096047906	-0.00116873558577348	-0.0230596868246516	1	1	1
leiosoma_deflexum_trochanter_aligned	-0.0918810636351378	-0.026785395407881	0.114430518957309	-0.00251009476900458	-0.0114803639574941	1	1	5
leperisinus_fraxini_trochanter_aligned	-0.0166494205231521	-0.00861336139240021	-0.000280120436279382	0.0874942712131711	-0.0453160256848031	1	1	1
limnobaris_t_trochanter_aligned	-0.117001451805103	-0.0376818486887545	0.0222089819658133	-0.0382140755324002	-0.0392029510192815	1	1	5
n_marmoratus_trochanter_aligned	0.283531045285562	-0.125909326317488	-0.0274263126732968	0.0316931825283788	0.0486527447608861	2	3	3
n_quadrimaculatus_trochanter_mirrored_aligned	-0.0559955574833245	0.0405694919795606	-0.065713954938449	0.0817688819715608	0.0231031698239351	1	1	1
orchestes_testaceus_trochanter_aligned	-0.0859461048366218	-0.00171248647457421	-0.075234511890868	0.0399296092130019	0.00507642313136431	1	1	1
otiorynchus_singularis_trochanter_aligned	-0.0414346768336522	-0.118875905007446	-0.0475186562120075	-0.105578507082879	0.079350730606559	1	1	5
oxystoma_trochanter_aligned	0.328597067050903	-0.165589152468577	0.12676887917719	-0.0204231744690088	-0.0312705733563246	2	3	3
p_pollinarius_trochanter_aligned	-0.056918407532713	0.0242568909756774	-0.059484974464235	0.0259948984134259	-0.00795487791356404	1	1	1
phyllobius_trochanter_aligned	-0.0259274579597898	-0.038563786937164	-0.0222708718319602	-0.0394884786472166	0.0376702353678872	1	1	5
polydrusus_marginatus_trochanter_aligned	-0.0506846765702704	-0.081107804085691	0.000798523187577542	-0.0714692344946881	0.00765531376098117	1	1	5
protapion_trochanter_aligned	0.306291645524178	-0.118665042631911	0.0220971107172525	0.00975694393452511	0.0154136816845392	2	3	3
rhinusa_tetra_trochanter_mirrored_aligned	0.0175221879099229	0.0150032611797372	0.0379048117604592	-0.0238346233294953	-0.017526239999456	1	1	1
rynchites_cupreus_trochanter_aligned	0.0401377932631051	0.0473798260390129	-0.148229351783375	-0.0693692493998171	0.0129292461783816	1	1	4
s_capitatum_trochanter_aligned	-0.0742068952849988	-0.0753119588700183	-0.0173333955154144	-0.0557949367743788	0.0321456913894031	1	1	5
s_melanogtammum_trochanter_aligned	-0.0827832029449011	-0.0775744545914627	0.00132023350805362	-0.0609812223812935	0.042113012163484	1	1	5
scolytus_carpini_trochanter_aligned	0.0127153017270016	-0.0385512951887486	-0.0100682492339698	0.09389723110689	-0.00946403305939311	1	1	1
sibinia_pellucens_trochanter_aligned	-0.0876222515457755	-0.00594984419091435	0.000427320191268645	-0.0299772910400524	-0.000750931598435987	1	1	5
sitona_trochanter_aligned	-0.0640463834142118	-0.0638710288536071	-0.00199800058824359	-0.0555652518938659	0.0530246958780981	1	1	5
t_plicicollis_trochanter_aligned	-0.22230192273396	-0.0635639800268776	0.254781601944702	0.0749235542657725	0.144330081957841	1	1	2
t_pseudonasutus_trochanter_aligned	-0.223718314104746	-0.0664906030630691	0.137091876702735	0.0611378636914858	0.103217342238505	1	1	2
u_rufipes_trochanter_mirrored_aligned	0.041772632395088	0.220584278641729	0.165072003118654	-0.223292126487745	-0.200314594022734	3	2	2
xylocleptes_bispinus_trochanter_aligned	-0.06221341643961	-0.0221128337690849	-0.0349937278547489	0.0948781367869411	-0.00946923066609489	1	1	1
xylosandrus_germanus_trochanter_aligned	-0.00621241224271977	0.00123927361227678	-0.0630115708287837	0.083881005321882	0.00155117067042129	1	1	1
