## Supplementary Tables for "Evolutionary diversification of the biological screw joint in weevils": Supplementary Table 7 - Family-level disparity in morphospace.csv

source_component	test	dimensions	families	specimens	minimum_family_n	F	p_value	permutations	family_1	family_2	n_1	n_2	p_adjusted_fdr	significant_fdr_0_05	family	original_n	rarefied_n	rarefied_disparity_mean	rarefied_disparity_median	rarefied_ci_low	rarefied_ci_high	rarefaction_replicates	n	disparity	ci_low	ci_high	bootstrap_replicates
family disparity global test PC1-PC5	PERMDISP on Euclidean distances to family centroids	PC1-PC5	4	64	3	6.947501161034939	0.0038	9999
family disparity pairwise tests PC1-PC5						12.924083504300308	1e-4	9999	Anthribidae	Attelabidae	4	4	6.000000000000001e-4	TRUE
family disparity pairwise tests PC1-PC5						16.23098940384303	0.0022	9999	Anthribidae	Curculionidae	4	48	0.0066	TRUE
family disparity pairwise tests PC1-PC5						6.453678702237301	0.0275	9999	Attelabidae	Curculionidae	4	48	0.055	FALSE
family disparity pairwise tests PC1-PC5						3.676220681587872	0.0423	9999	Attelabidae	Brentidae	4	8	0.06344999999999999	FALSE
family disparity pairwise tests PC1-PC5						2.6559295455687177	0.125	9999	Anthribidae	Brentidae	4	8	0.15	FALSE
family disparity pairwise tests PC1-PC5						1.1045210511214367	0.2962	9999	Brentidae	Curculionidae	8	48	0.2962	FALSE
family disparity rarefied n4 PC1-PC5															Anthribidae	4	4	0.04840137030566211	0.04840137030566211	0.04840137030566211	0.04840137030566211	5000
family disparity rarefied n4 PC1-PC5															Brentidae	8	4	0.020016201122837772	0.010502878169668828	0.00413314517894653	0.03726399165148781	5000
family disparity rarefied n4 PC1-PC5															Curculionidae	48	4	0.011876434437062646	0.009673986580183709	0.0035722525109078444	0.03330564038935354	5000
family disparity rarefied n4 PC1-PC5															Attelabidae	4	4	0.0016922644199376404	0.0016922644199376404	0.0016922644199376404	0.0016922644199376404	5000
family disparity summary PC1-PC5															Anthribidae								4	0.04840137030566211	0.00645565525414593	0.060714197171230874	5000
family disparity summary PC1-PC5															Brentidae								8	0.023824412291505812	0.00463999622486453	0.04218907696248495	5000
family disparity summary PC1-PC5															Curculionidae								48	0.015661507116369336	0.010760861932931801	0.021190747465846635	5000
family disparity summary PC1-PC5															Attelabidae								4	0.0016922644199376404	4.405895265188691e-4	0.0020699954207461777	5000
