## Supplementary Tables for "Evolutionary diversification of the biological screw joint in weevils": Supplementary Table 8 - Observed and missing joint-character combinations.csv

trochanteral_screw	coxal_thread	coxal_socket	coxal_wall_opening	combo	n_observed	is_missing	included_specimens_n	excluded_atypical_specimens_n	scope_note
TRUE	TRUE	TRUE	FALSE	1110	40	FALSE	66	2	Excludes Anthribus nebulosus and Urodon rufipes, which do not fit the recurrent binary character combinations.
TRUE	TRUE	TRUE	TRUE	1111	18	FALSE	66	2	Excludes Anthribus nebulosus and Urodon rufipes, which do not fit the recurrent binary character combinations.
FALSE	FALSE	FALSE	FALSE	0000	2	FALSE	66	2	Excludes Anthribus nebulosus and Urodon rufipes, which do not fit the recurrent binary character combinations.
FALSE	FALSE	TRUE	FALSE	0010	2	FALSE	66	2	Excludes Anthribus nebulosus and Urodon rufipes, which do not fit the recurrent binary character combinations.
TRUE	FALSE	TRUE	TRUE	1011	2	FALSE	66	2	Excludes Anthribus nebulosus and Urodon rufipes, which do not fit the recurrent binary character combinations.
FALSE	FALSE	TRUE	TRUE	0011	1	FALSE	66	2	Excludes Anthribus nebulosus and Urodon rufipes, which do not fit the recurrent binary character combinations.
TRUE	FALSE	TRUE	FALSE	1010	1	FALSE	66	2	Excludes Anthribus nebulosus and Urodon rufipes, which do not fit the recurrent binary character combinations.
FALSE	FALSE	FALSE	TRUE	0001	0	TRUE	66	2	Excludes Anthribus nebulosus and Urodon rufipes, which do not fit the recurrent binary character combinations.
FALSE	TRUE	FALSE	FALSE	0100	0	TRUE	66	2	Excludes Anthribus nebulosus and Urodon rufipes, which do not fit the recurrent binary character combinations.
FALSE	TRUE	FALSE	TRUE	0101	0	TRUE	66	2	Excludes Anthribus nebulosus and Urodon rufipes, which do not fit the recurrent binary character combinations.
FALSE	TRUE	TRUE	FALSE	0110	0	TRUE	66	2	Excludes Anthribus nebulosus and Urodon rufipes, which do not fit the recurrent binary character combinations.
FALSE	TRUE	TRUE	TRUE	0111	0	TRUE	66	2	Excludes Anthribus nebulosus and Urodon rufipes, which do not fit the recurrent binary character combinations.
TRUE	FALSE	FALSE	FALSE	1000	0	TRUE	66	2	Excludes Anthribus nebulosus and Urodon rufipes, which do not fit the recurrent binary character combinations.
TRUE	FALSE	FALSE	TRUE	1001	0	TRUE	66	2	Excludes Anthribus nebulosus and Urodon rufipes, which do not fit the recurrent binary character combinations.
TRUE	TRUE	FALSE	FALSE	1100	0	TRUE	66	2	Excludes Anthribus nebulosus and Urodon rufipes, which do not fit the recurrent binary character combinations.
TRUE	TRUE	FALSE	TRUE	1101	0	TRUE	66	2	Excludes Anthribus nebulosus and Urodon rufipes, which do not fit the recurrent binary character combinations.
