## Supplementary Tables for "Evolutionary diversification of the biological screw joint in weevils": Supplementary Table 10 - Scaling relationship between whole-volume wall thickness and coxa size.csv

source_component	subset	metric	model	term	estimate	std_error	statistic	p_value	n	r_squared	adjusted_r_squared	f_statistic	df1	df2	aic
coxa 3d wall thickness coefficients	all_masks	median_3d_thickness_um	thickness_vs_coxa_size	(Intercept)	-0.873589837317894	0.258427574282961	-3.38040489580796	0.0012194923747877
coxa 3d wall thickness coefficients	all_masks	median_3d_thickness_um	thickness_vs_coxa_size	log_size	0.804352658320062	0.0925322346878026	8.69267516378366	1.53135959416042e-12
coxa 3d wall thickness coefficients	all_masks	median_3d_thickness_um	thickness_vs_size_plus_opening	(Intercept)	-0.84486311103742	0.256112860821836	-3.29879221342636	0.00157784356092302
coxa 3d wall thickness coefficients	all_masks	median_3d_thickness_um	thickness_vs_size_plus_opening	log_size	0.799944581554772	0.0915173865240954	8.74090281570876	1.4186413656612e-12
coxa 3d wall thickness coefficients	all_masks	median_3d_thickness_um	thickness_vs_size_plus_opening	opening_factorPresent	-0.0532284287912533	0.033439859473073	-1.59176592336206	0.116289360151527
coxa 3d wall thickness coefficients	all_masks	median_3d_thickness_um	thickness_vs_size_by_opening	(Intercept)	-0.67457447413167	0.323899477137039	-2.08266614103321	0.0412831050432146
coxa 3d wall thickness coefficients	all_masks	median_3d_thickness_um	thickness_vs_size_by_opening	log_size	0.738934292652124	0.115853592632545	6.37817331220637	2.26231203682461e-08
coxa 3d wall thickness coefficients	all_masks	median_3d_thickness_um	thickness_vs_size_by_opening	opening_factorPresent	-0.508008202292319	0.52885139667709	-0.960587804975586	0.340374638782473
coxa 3d wall thickness coefficients	all_masks	median_3d_thickness_um	thickness_vs_size_by_opening	log_size:opening_factorPresent	0.163341936647791	0.189564415155528	0.861669826131539	0.392086265304997
coxa 3d wall thickness coefficients	all_masks	p10_3d_thickness_um	thickness_vs_coxa_size	(Intercept)	-0.713854381665186	0.18508554030214	-3.85688898495185	0.000263226202337789
coxa 3d wall thickness coefficients	all_masks	p10_3d_thickness_um	thickness_vs_coxa_size	log_size	0.638544636596511	0.0662714832195273	9.6352851268064	3.2816721153819e-14
coxa 3d wall thickness coefficients	all_masks	p10_3d_thickness_um	thickness_vs_size_plus_opening	(Intercept)	-0.695309783373688	0.184097030479435	-3.77686582756347	0.000346767902087985
coxa 3d wall thickness coefficients	all_masks	p10_3d_thickness_um	thickness_vs_size_plus_opening	log_size	0.635698993412103	0.0657838073506388	9.66345699670011	3.4145954749004e-14
coxa 3d wall thickness coefficients	all_masks	p10_3d_thickness_um	thickness_vs_size_plus_opening	opening_factorPresent	-0.0343617236431271	0.0240369765457614	-1.42953601413678	0.157639113176811
coxa 3d wall thickness coefficients	all_masks	p10_3d_thickness_um	thickness_vs_size_by_opening	(Intercept)	-0.503459907559293	0.230847444104492	-2.18092043215954	0.0328711789260299
coxa 3d wall thickness coefficients	all_masks	p10_3d_thickness_um	thickness_vs_size_by_opening	log_size	0.56696383549401	0.0825703887698174	6.86643049573792	3.1898454880026e-09
coxa 3d wall thickness coefficients	all_masks	p10_3d_thickness_um	thickness_vs_size_by_opening	opening_factorPresent	-0.546723820459771	0.37691938966096	-1.4505059581879	0.151801088071416
coxa 3d wall thickness coefficients	all_masks	p10_3d_thickness_um	thickness_vs_size_by_opening	log_size:opening_factorPresent	0.184023613263788	0.13510506753088	1.36207780083251	0.177948277368002
coxa 3d wall thickness model stats	all_masks	median_3d_thickness_um	thickness_vs_coxa_size					1.53135959416044e-12	68	0.533775168729343	0.526711156134333	75.5626015030613	1	66	-81.7724114542347
coxa 3d wall thickness model stats	all_masks	median_3d_thickness_um	thickness_vs_size_plus_opening					4.89342568519371e-12	68	0.551266913900706	0.537459742020728	39.9261281522899	2	65	-82.3727137989543
coxa 3d wall thickness model stats	all_masks	median_3d_thickness_um	thickness_vs_size_by_opening					2.46173891041698e-11	68	0.5564130416782	0.535619903006866	26.759454186937	3	64	-81.1570524916572
coxa 3d wall thickness model stats	all_masks	p10_3d_thickness_um	thickness_vs_coxa_size					3.28167211538194e-14	68	0.584484184849856	0.578188490680915	92.8387194748565	1	66	-127.168855081376
coxa 3d wall thickness model stats	all_masks	p10_3d_thickness_um	thickness_vs_size_plus_opening					1.46950906925706e-13	68	0.597149634345132	0.584754238478828	48.1751160500213	2	65	-127.273828035188
coxa 3d wall thickness model stats	all_masks	p10_3d_thickness_um	thickness_vs_size_by_opening					4.71885647153199e-13	68	0.608498622689201	0.590146995627757	33.1577478471999	3	64	-127.217006808625
