## Supplementary Tables for "Evolutionary diversification of the biological screw joint in weevils": Supplementary Table 11 - Coxal wall opening, whole-volume wall thickness and sensitivity analyses.csv

source_component	coxal_wall_opening	n	median_coxa_size_um	median_whole_volume_thickness_um	median_relative_thickness	subset	metric	analysis	statistic	df	p_value	test	effect	r_squared
coxa 3d wall thickness group descriptives	Absent	47	623.727908306178	24.7376333618164	1.05916072769354
coxa 3d wall thickness group descriptives	Present	21	613.777622922178	21.3917108535767	0.921291236065865
coxa 3d wall thickness sensitivity tests						all_masks	median_3d_thickness_um	opening_by_size_wilcoxon	503	NA	0.904904935607552
coxa 3d wall thickness sensitivity tests						all_masks	median_3d_thickness_um	opening_by_size_logistic	-0.249371665857085	NA	0.803073300328212
coxa 3d wall thickness sensitivity tests						all_masks	median_3d_thickness_um	size_by_opening_interaction	0.742474889265549	1	0.392086265305
coxa 3d wall thickness sensitivity tests						all_masks	median_3d_thickness_um	opening_by_size_plus_thickness	2.53951836048081	1	0.111028650095899
coxa 3d wall thickness sensitivity tests						all_masks	p10_3d_thickness_um	opening_by_size_wilcoxon	503	NA	0.904904935607552
coxa 3d wall thickness sensitivity tests						all_masks	p10_3d_thickness_um	opening_by_size_logistic	-0.249371665857085	NA	0.803073300328212
coxa 3d wall thickness sensitivity tests						all_masks	p10_3d_thickness_um	size_by_opening_interaction	1.85525593552072	1	0.177948277368002
coxa 3d wall thickness sensitivity tests						all_masks	p10_3d_thickness_um	opening_by_size_plus_thickness	2.09595271742222	1	0.147689623047305
coxa size association summary stats		68						Whole-volume coxal wall thickness versus coxa size	75.5626015030613		1.53135959416044e-12	linear model	0.804352658320062	0.533775168729343
coxa size association summary stats		68						Size-corrected whole-volume coxal wall thickness versus coxal wall opening	-1.59176592336206		0.116289360151527	linear model	-0.0532284287912533	0.551266913900706
coxa size association summary stats		68						Coxal wall opening versus coxa size	-0.249371665857085		0.803073300328212	binomial GLM	-0.385453626477406	NA
coxa size association summary stats		68						Opening-by-size interaction for whole-volume coxal wall thickness	0.742474889265549		0.392086265305	nested-model F test	NA	NA
