## Supplementary Tables for "Evolutionary diversification of the biological screw joint in weevils": Supplementary Table 12 - Family-level distribution of joint-character combinations.csv

family	trochanteral_screw	coxal_thread	coxal_socket	coxal_wall_opening	combo	n	prop	included_specimens_n	excluded_atypical_specimens_n	scope_note
Anthribidae	FALSE	FALSE	FALSE	FALSE	0000	2	1	66	2	Excludes Anthribus nebulosus and Urodon rufipes, which do not fit the recurrent binary character combinations.
Attelabidae	TRUE	FALSE	TRUE	TRUE	1011	2	0.5	66	2	Excludes Anthribus nebulosus and Urodon rufipes, which do not fit the recurrent binary character combinations.
Attelabidae	TRUE	TRUE	TRUE	TRUE	1111	2	0.5	66	2	Excludes Anthribus nebulosus and Urodon rufipes, which do not fit the recurrent binary character combinations.
Belidae	FALSE	FALSE	TRUE	TRUE	0011	1	1	66	2	Excludes Anthribus nebulosus and Urodon rufipes, which do not fit the recurrent binary character combinations.
Brentidae	TRUE	FALSE	TRUE	FALSE	1010	1	0.125	66	2	Excludes Anthribus nebulosus and Urodon rufipes, which do not fit the recurrent binary character combinations.
Brentidae	TRUE	TRUE	TRUE	FALSE	1110	7	0.875	66	2	Excludes Anthribus nebulosus and Urodon rufipes, which do not fit the recurrent binary character combinations.
Caridae	TRUE	TRUE	TRUE	FALSE	1110	1	1	66	2	Excludes Anthribus nebulosus and Urodon rufipes, which do not fit the recurrent binary character combinations.
Curculionidae	TRUE	TRUE	TRUE	FALSE	1110	32	0.666666666666667	66	2	Excludes Anthribus nebulosus and Urodon rufipes, which do not fit the recurrent binary character combinations.
Curculionidae	TRUE	TRUE	TRUE	TRUE	1111	16	0.333333333333333	66	2	Excludes Anthribus nebulosus and Urodon rufipes, which do not fit the recurrent binary character combinations.
Nemonychidae	FALSE	FALSE	TRUE	FALSE	0010	2	1	66	2	Excludes Anthribus nebulosus and Urodon rufipes, which do not fit the recurrent binary character combinations.
