## Supplementary Tables for "Evolutionary diversification of the biological screw joint in weevils": Supplementary Table 14 - Main shape-geometry analysis results.csv

source_component	model	subset	n	r_squared	p_value	PC1_effect	PC1_p	PC2_effect	PC2_p	analysis_set	response	bootstrap_replicates	r_squared_median	r_squared_ci_low	r_squared_ci_high	model_p_median	model_p_ci_low	model_p_ci_high	fraction_model_p_below_0.05	point_n	point_r_squared	point_model_p
main results high confidence subset	Winding angle ~ shape	Full dataset	53	0.059	0.218	-190.909	0.172	-30.849	0.801
main results high confidence subset	Axial pitch ~ shape	Full dataset	53	0.002	0.949	-0.033	0.8	-0.005	0.964
main results high confidence subset	Winding angle ~ shape	Main region (PC1 < 0.1)	53	0.059	0.218	-190.909	0.172	-30.849	0.801
main results	Winding angle ~ shape	Full dataset	63	0.512	4.52e-10	-542.239	6.43e-11	-101.863	0.329
main results	Axial pitch ~ shape	Full dataset	63	0.097	0.0463	-0.152	0.0147	0.002	0.98
main results	Winding angle ~ shape	Main region (PC1 < 0.1)	55	0.121	0.0353	-366.349	0.032	-31.355	0.838
shape model uncertainty summary	angle_full	full								all_fits	angle	200	0.503319658264839	0.497657926468581	0.509876897156087	5.37462069111642e-10	3.58354170042403e-10	7.59434721606233e-10	1	64	0.503610913469695	5.27931835833653e-10
shape model uncertainty summary	angle_main_region	PC1_lt_0.1								all_fits	angle	200	0.119214035155733	0.113563059402588	0.125110924501982	0.0345991389281106	0.0289570518849933	0.0409891512142906	1	56	0.118989353549299	0.0348337836625901
shape model uncertainty summary	axial_span_full	full								all_fits	axial_span	200	0.449326573352413	0.406597210157705	0.496038800718717	1.25104701466078e-08	8.37973768817374e-10	1.22227244861405e-07	1	64	0.474501599842326	3.00211721393611e-09
shape model uncertainty summary	pitch_full	full								all_fits	pitch	200	0.0975744240666006	0.0659046255047726	0.142122479818956	0.0436563844453442	0.00932121493198452	0.125008075672928	0.62	64	0.0976283160553468	0.0435769164167904
shape model uncertainty summary	angle_full	full								main_dataset	angle	200	0.511526869578296	0.505885776151571	0.517028699791716	4.62616423546367e-10	3.29337222909218e-10	6.52860998465362e-10	1	63	0.511898447856417	4.52174077191407e-10
shape model uncertainty summary	angle_main_region	PC1_lt_0.1								main_dataset	angle	200	0.120897003091283	0.115135944911234	0.126798211829722	0.0350779153216304	0.0294428712844371	0.0415710522019634	1	55	0.120684177816089	0.0352993804577001
shape model uncertainty summary	axial_span_full	full								main_dataset	axial_span	200	0.45252317234289	0.410083053005365	0.500051057706118	1.41570855789239e-08	9.28475421237485e-10	1.32963186546177e-07	1	63	0.475755182056438	3.85500004364364e-09
shape model uncertainty summary	pitch_full	full								main_dataset	pitch	200	0.0974526097203503	0.0646955847759707	0.141644759072518	0.0461425831419936	0.0102333776506716	0.134458911059111	0.555	63	0.0973268634896001	0.0463356801554865
shape model uncertainty summary	angle_full	full								high_confidence	angle	200	0.0594063199926558	0.0546884435026977	0.0653793140927445	0.216297455317043	0.184452652719327	0.245117652681954	0	53	0.059086812754053	0.21814179594048
shape model uncertainty summary	angle_main_region	PC1_lt_0.1								high_confidence	angle	200	0.0594063199926558	0.0546884435026977	0.0653793140927445	0.216297455317043	0.184452652719327	0.245117652681954	0	53	0.059086812754053	0.21814179594048
shape model uncertainty summary	axial_span_full	full								high_confidence	axial_span	200	0.0916211649686747	0.050509105545757	0.144367998414531	0.0905055438380221	0.0202851807530673	0.273709615980213	0.195	53	0.0963607634721019	0.0794103297195098
shape model uncertainty summary	pitch_full	full								high_confidence	pitch	200	0.00342111145883819	9.81975436688525e-05	0.0226314394784314	0.917893097804374	0.564251140770619	0.997547952539407	0	53	0.00210404789512243	0.94870572991968
