## Supplementary Tables for "Evolutionary diversification of the biological screw joint in weevils": Supplementary Table 15 - Regression summary for shape-geometry relationships.csv

source_component	table_block	model	subset	n	r_squared	adj_r_squared	f_statistic	df1	df2	p_model	intercept_estimate	intercept_p	PC1_estimate	PC1_p	PC2_estimate	PC2_p	predictor_name	predictor_estimate	predictor_p	correlation_value
regression summary high confidence subset	regression_models	angle_abs ~ PC1 + PC2	full_dataset	53	0.059	0.021	1.57	2	50	0.218	412.433	1.21e-38	-190.909	0.172	-30.849	0.801	NA	NA	NA	NA
regression summary high confidence subset	regression_models	axial_pitch ~ PC1 + PC2	full_dataset	53	0.002	-0.038	0.053	2	50	0.949	0.168	6.66e-22	-0.033	0.8	-0.005	0.964	NA	NA	NA	NA
regression summary high confidence subset	regression_models	angle_abs ~ PC1 + PC2	main_region_PC1_lt_0.1	53	0.059	0.021	1.57	2	50	0.218	412.433	1.21e-38	-190.909	0.172	-30.849	0.801	NA	NA	NA	NA
regression summary high confidence subset	regression_models	axial_span ~ angle_abs	full_dataset	53	0.073	0.055	4.026	1	51	0.0501	0.108	0.017	NA	NA	NA	NA	angle_abs	0.000206	0.0501	NA
regression summary high confidence subset	regression_models	axial_pitch ~ angle_abs	full_dataset	53	0.14	0.124	8.33	1	51	0.0057	0.314	9.41e-08	NA	NA	NA	NA	angle_abs	-0.000341	0.0057	NA
regression summary high confidence subset	regression_models	axial_pitch ~ axial_span	full_dataset	53	0.473	0.463	45.855	1	51	1.25e-08	0.009	0.726	NA	NA	NA	NA	axial_span	0.825251	1.25e-08	NA
regression summary high confidence subset	correlations	angle_abs ~ PC1	NA	NA	NA	NA	NA	NA	NA	NA	NA	NA	NA	NA	NA	NA	NA	NA	NA	-0.241
regression summary high confidence subset	correlations	angle_abs ~ PC2	NA	NA	NA	NA	NA	NA	NA	NA	NA	NA	NA	NA	NA	NA	NA	NA	NA	-0.151
regression summary high confidence subset	correlations	axial_pitch ~ PC1	NA	NA	NA	NA	NA	NA	NA	NA	NA	NA	NA	NA	NA	NA	NA	NA	NA	-0.0454
regression summary high confidence subset	correlations	axial_pitch ~ PC2	NA	NA	NA	NA	NA	NA	NA	NA	NA	NA	NA	NA	NA	NA	NA	NA	NA	-0.0284
regression summary	regression_models	angle_abs ~ PC1 + PC2	full_dataset	63	0.512	0.496	31.463	2	60	4.52e-10	381.003	9.97e-46	-542.239	6.43e-11	-101.863	0.329	NA	NA	NA	NA
regression summary	regression_models	axial_pitch ~ PC1 + PC2	full_dataset	63	0.097	0.067	3.235	2	60	0.0463	0.16	9.49e-28	-0.152	0.0147	0.002	0.98	NA	NA	NA	NA
regression summary	regression_models	angle_abs ~ PC1 + PC2	main_region_PC1_lt_0.1	55	0.121	0.087	3.568	2	52	0.0353	394.479	6.87e-35	-366.349	0.032	-31.355	0.838	NA	NA	NA	NA
regression summary	regression_models	angle_abs ~ PC1 + PC2	right_region_PC1_ge_0.1	8	0.546	0.364	3.003	2	5	0.139	430	0.0662	-915.566	0.235	-589.525	0.0984	NA	NA	NA	NA
regression summary	regression_models	axial_span ~ angle_abs	full_dataset	63	0.504	0.496	61.951	1	61	7.34e-11	-0.005	0.843	NA	NA	NA	NA	angle_abs	0.000464	7.34e-11	NA
regression summary	regression_models	axial_pitch ~ angle_abs	full_dataset	63	0.022	0.006	1.365	1	61	0.247	0.124	0.000373	NA	NA	NA	NA	angle_abs	9.6e-05	0.247	NA
regression summary	regression_models	axial_pitch ~ axial_span	full_dataset	63	0.542	0.535	72.212	1	61	6.15e-12	0.033	0.0433	NA	NA	NA	NA	axial_span	0.733234	6.15e-12	NA
regression summary	correlations	angle_abs ~ PC1	NA	NA	NA	NA	NA	NA	NA	NA	NA	NA	NA	NA	NA	NA	NA	NA	NA	-0.71
regression summary	correlations	angle_abs ~ PC2	NA	NA	NA	NA	NA	NA	NA	NA	NA	NA	NA	NA	NA	NA	NA	NA	NA	0.015
regression summary	correlations	axial_pitch ~ PC1	NA	NA	NA	NA	NA	NA	NA	NA	NA	NA	NA	NA	NA	NA	NA	NA	NA	-0.312
regression summary	correlations	axial_pitch ~ PC2	NA	NA	NA	NA	NA	NA	NA	NA	NA	NA	NA	NA	NA	NA	NA	NA	NA	0.0482
