## Supplementary Tables for "Evolutionary diversification of the biological screw joint in weevils": Supplementary Table 16 - Core PGLS relationships between shape and screw joint geometry.csv

source_component	quality_set	term	estimate	std_error	statistic	p_value	response	predictor	n_taxa	lambda	predictor_type	fdr_p_value	analysis_set	lambda_strategy	m	df	ci_low	ci_high	within_variance	between_variance	point_estimate	point_std_error	point_p_value	point_n_taxa
figure pgls core pc1 pc2 vs axial span table	main_dataset	axial_span	-0.7550428533834758	0.326630999980135	-2.3116080636234613	0.0393613576518326	PC1	axial_span	14	1	continuous	0.149301701437986
figure pgls core pc1 pc2 vs axial span table	main_dataset	axial_span	-0.0357653406602427	0.391829065924888	-0.0912779162409018	0.9287777693868099	PC2	axial_span	14	1	continuous	0.954711370433152
figure pgls core pc1 pc2 vs axial span table	high_confidence	axial_span	-0.434297918722732	0.268573301805037	-1.617055440000502	0.136937804667466	PC1	axial_span	12	1	continuous	0.313815802362942
figure pgls core pc1 pc2 vs axial span table	high_confidence	axial_span	-0.209036748002293	0.507563455248229	-0.411843575105426	0.689142910555271	PC2	axial_span	12	1	continuous	0.840591915743720
pgls shape geometry rubin summary		angle	-0.000608125762065238	0.0003183157819292	-1.91044804118603	0.0560755507191364	PC1	angle		1			all_fits	point_estimate_lambda_fixed_across_measurement_draws	200	694293351.194029	-0.0012320132314448	1.57617073143247e-05	1.012706905683e-07	5.39765740273859e-11	-0.00060860004933778	0.000318483162154647	0.0801915925421409	14
pgls shape geometry rubin summary		axial_span	-0.732726937955814	0.343253289087152	-2.13465380012652	0.032790088037684	PC1	axial_span		1			all_fits	point_estimate_lambda_fixed_across_measurement_draws	200	307364.036460798	-1.40549367142044	-0.0599602044911873	0.114824835663009	0.00298306945884447	-0.729565369941302	0.34203270715343	0.0542613157766692	14
pgls shape geometry rubin summary		pitch	-0.55496006648577	0.398120911322147	-1.39394854855216	0.163335979696411	PC1	pitch		1			all_fits	point_estimate_lambda_fixed_across_measurement_draws	200	109161.480900977	-1.3352713661323	0.22535123316076	0.151732860642161	0.00673373073613545	-0.554862577834934	0.391319243272706	0.181653594981815	14
pgls shape geometry rubin summary		angle	-2.17028455247976e-05	0.000370369813929078	-0.0585977709537457	0.953272486162807	PC2	angle		1			all_fits	point_estimate_lambda_fixed_across_measurement_draws	200	1551610078.05559	-0.000747614342352854	0.000704208651303259	1.37124673634859e-07	4.88810298517675e-11	-2.08469266444948e-05	0.000370599601075844	0.956066916183295	14
pgls shape geometry rubin summary		axial_span	-0.0324531102656131	0.409466359169319	-0.0792570855672989	0.936828150518183	PC2	axial_span		1			all_fits	point_estimate_lambda_fixed_across_measurement_draws	200	1456823.80171522	-0.834993093887981	0.770086873356755	0.16570313517594	0.00194981504023684	0.0321799221754487	0.409211371322794	0.938615981801316	14
pgls shape geometry rubin summary		pitch	-0.0195227256204074	0.433624330133219	-0.0450222099262963	0.964089622159783	PC2	pitch		1			all_fits	point_estimate_lambda_fixed_across_measurement_draws	200	554266.90727588	-0.869412651424876	0.830367200184062	0.184467235862983	0.00354509832885521	-0.0167761318112617	0.430850245279304	0.969580696616419	14
pgls shape geometry rubin summary		angle	-0.000601726544838139	0.000282206505388646	-2.13222067297655	0.0329887099218527	PC1	angle		1			main_dataset	point_estimate_lambda_fixed_across_measurement_draws	200	1442390789.4865	-0.00115484113206693	-4.8611957609345e-05	7.96109302574067e-08	2.9434254990265e-11	-0.000601800025252995	0.0002821431452216	0.0542679059495753	14
pgls shape geometry rubin summary		axial_span	-0.750429171470396	0.32381032915118	-2.31749608926167	0.0204772911340836	PC1	axial_span		1			main_dataset	point_estimate_lambda_fixed_across_measurement_draws	200	353774.045154583	-1.38508792578227	-0.115770417158522	0.102366305833976	0.00247445117514397	-0.755042853383476	0.326630999980135	0.0393613576518326	14
pgls shape geometry rubin summary		pitch	-0.588998435441664	0.406627874680109	-1.44849498058888	0.147481742707843	PC1	pitch		1			main_dataset	point_estimate_lambda_fixed_across_measurement_draws	200	101998.696185668	-1.38598388232858	0.207987011445255	0.158042854801841	0.00726703847265875	-0.589183090398402	0.398901995309834	0.165429330242363	14
pgls shape geometry rubin summary		angle	-7.86283162203309e-05	0.000330004101531437	-0.238264663546434	0.811675826617406	PC2	angle		1			main_dataset	point_estimate_lambda_fixed_across_measurement_draws	200	2297510908.39012	-0.000725424470313188	0.000568167837872527	1.08870656408504e-07	3.18911632504581e-11	-7.79311482892253e-05	0.000329971444378369	0.817279569889653	14
pgls shape geometry rubin summary		axial_span	-0.0926493010978085	0.386941692589225	-0.239439954060894	0.810764480634852	PC2	axial_span		1			main_dataset	point_estimate_lambda_fixed_across_measurement_draws	200	1712767.92988373	-0.851041618624076	0.665743016428459	0.148110004272474	0.00160583999138304	-0.0357653406602427	0.391829065924888	0.92877776938681	14
pgls shape geometry rubin summary		pitch	-0.057388066248444	0.435804635595624	-0.131683010140566	0.89523507287445	PC2	pitch		1			main_dataset	point_estimate_lambda_fixed_across_measurement_draws	200	546790.687296118	-0.911551347069803	0.796775214572915	0.186302418946556	0.00360523528366005	-0.0548980783441431	0.432571815046839	0.901112687284031	14
pgls shape geometry rubin summary		angle	-0.000363886037574657	0.000233165321054533	-1.56063532916866	0.118609819434431	PC1	angle		1			high_confidence	point_estimate_lambda_fixed_across_measurement_draws	200	224473800.983068	-0.000820881671749385	9.31095966000704e-05	5.43148785343859e-08	5.09337393806356e-11	-0.000364432414309252	0.00023347920120437	0.149614501746369	12
pgls shape geometry rubin summary		axial_span	-0.449725492686269	0.258596110276998	-1.73910385660689	0.0820174155576225	PC1	axial_span		1			high_confidence	point_estimate_lambda_fixed_across_measurement_draws	200	334793.246873854	-0.956566387732944	0.0571154023604055	0.0652415932878942	0.00162224374378034	-0.434297918722732	0.268573301805037	0.136937804667466	12
pgls shape geometry rubin summary		pitch	-0.216448149828883	0.317280917181891	-0.682197189012779	0.495114789858693	PC1	pitch		1			high_confidence	point_estimate_lambda_fixed_across_measurement_draws	200	305063.708500442	-0.83830978777293	0.405413488115165	0.098096079213525	0.00255830964602693	-0.20919892671844	0.313241567909396	0.519343651211372	12
pgls shape geometry rubin summary		angle	-0.000124152295507879	0.000439501314637135	-0.282484469040513	0.777572054085462	PC2	angle		1			high_confidence	point_estimate_lambda_fixed_across_measurement_draws	200	189809533.127429	-0.000985559048847631	0.000737254457831873	1.92963623057504e-07	1.96798517677265e-10	-0.000122931800781989	0.000440093683596611	0.785682847648812	12
pgls shape geometry rubin summary		axial_span	-0.302049159821343	0.491737770853766	-0.614248442410511	0.539051451106757	PC2	axial_span		1			high_confidence	point_estimate_lambda_fixed_across_measurement_draws	200	491115.011032236	-1.26583985581788	0.661741536175199	0.236938578882549	0.00484324020067903	-0.209036748002293	0.507563455248229	0.689142910555271	12
pgls shape geometry rubin summary		pitch	-0.221017802258072	0.544368929070043	-0.406007379288971	0.68473730567613	PC2	pitch		1			high_confidence	point_estimate_lambda_fixed_across_measurement_draws	200	682580.060464319	-1.28796318946698	0.845927584950836	0.291277695439781	0.00503466218615423	-0.222378100987108	0.538671212704237	0.688445260686582	12
