## Supplementary Tables for "Evolutionary diversification of the biological screw joint in weevils": Supplementary Table 17 - Screw joint geometry statistics by joint type.csv

source_component	analysis	response	grouping	statistic	df	p_value	p_value_adjusted_bh	analysis_set	status	bootstrap_replicates	statistic_median	statistic_ci_low	statistic_ci_high	p_value_median	p_value_ci_low	p_value_ci_high	fraction_p_below_0.05	minimum_group_n	point_statistic	point_p_value	point_r_squared	point_status
joint type screw geometry stats	kruskal_wallis	abs_winding_angle_deg	joint_type	5.398	1	0.0202	0.0605
joint type screw geometry stats	kruskal_wallis	axial_pitch_360	joint_type	0.748	1	0.387	0.387
joint type screw geometry stats	kruskal_wallis	axial_span	joint_type	1.001	1	0.317	0.387
joint type screw geometry stats	betadisper_anova	abs_winding_angle_deg + axial_pitch_360 + axial_span	joint_type	1.791	1	0.186	NA
joint type screw geometry stats	permanova_adonis2	abs_winding_angle_deg + axial_pitch_360 + axial_span	joint_type	3.21	1	0.052	NA
joint type uncertainty summary	PERMANOVA	angle_pitch_axial_span						all_fits	ok	200	2.83031888072329	2.65488035009702	3.3232422140631	0.07	0.044875	0.115	0.08	3	3.16997591347013	0.063	0.0509888554224662	ok
joint type uncertainty summary	kruskal_wallis	angle						all_fits	ok	200	5.29588431590656	4.98962736373749	5.29588431590656	0.0213758748105315	0.0213758748105315	0.025502130654899	1	3	5.29588431590656	0.0213758748105315		ok
joint type uncertainty summary	kruskal_wallis	axial_span						all_fits	ok	200	0.0901001112347046	0.0011123470522989	0.812430478309228	0.764049923495099	0.367417155761683	0.973393992618954	0	3	0.935483870967744	0.33344198716958		ok
joint type uncertainty summary	kruskal_wallis	pitch						all_fits	ok	200	0.695216907675189	0.588431590656313	0.810901001112342	0.404395565126621	0.367854003471607	0.44302625453899	0	3	0.751946607341495	0.385860622357913		ok
joint type uncertainty summary	PERMANOVA	angle_pitch_axial_span						main_dataset	ok	200	2.87817489416364	2.71042697069574	3.36539259689834	0.07	0.035	0.12	0.095	3	3.21036874528315	0.064	0.0524481196746676	ok
joint type uncertainty summary	kruskal_wallis	angle						main_dataset	ok	200	5.3980442910555	5.08363531780269	5.3980442910555	0.0201593289539231	0.0201593289539231	0.0241550931174355	1	3	5.3980442910555	0.0201593289539231		ok
joint type uncertainty summary	kruskal_wallis	axial_span						main_dataset	ok	200	0.0831176301409471	0.00258843830889077	0.871613459879218	0.773116124659314	0.350523534799677	0.959423774468178	0	3	1.0011504170262	0.317032300648753		ok
joint type uncertainty summary	kruskal_wallis	pitch						main_dataset	ok	200	0.690537819959758	0.582398619499571	0.807880356629283	0.405981508446117	0.368747666846795	0.445373671544544	0	3	0.748058671268325	0.387091563810649		ok
joint type uncertainty summary	PERMANOVA	angle_pitch_axial_span						high_confidence	insufficient_group_size	200								1				insufficient_group_size
joint type uncertainty summary	kruskal_wallis	angle						high_confidence	insufficient_group_size	200								1				insufficient_group_size
joint type uncertainty summary	kruskal_wallis	axial_span						high_confidence	insufficient_group_size	200								1				insufficient_group_size
joint type uncertainty summary	kruskal_wallis	pitch						high_confidence	insufficient_group_size	200								1				insufficient_group_size
