## Supplementary Tables for "Evolutionary diversification of the biological screw joint in weevils": Supplementary Table 18 - Univariate allometry across all atlas-derived principal components.csv

trait	estimate	std_error	t_value	p_value	r_squared	adjusted_r_squared	n	p_value_adjusted	p_adjust_method	analysis_scope
PC1	-0.0961773969661579	0.0383654160757798	-2.50687746422943	0.014650567475296	0.0869403579573005	0.0731061209566536	68	0.966937453369536	holm	all_nonzero_atlas_PCs
PC2	-0.123905898631996	0.02453030459587	-5.05113575527541	3.70274000538217e-06	0.278798654937872	0.26787136183087	68	0.000248083580360605	holm	all_nonzero_atlas_PCs
PC3	-0.0323706497174248	0.0229901492966632	-1.40802259697039	0.16381737585637	0.0291623112965867	0.014452649346535	68	1	holm	all_nonzero_atlas_PCs
PC4	0.00697668808947007	0.0198103587881625	0.352173737188391	0.725830027985511	0.00187566226722685	-0.0132474337590274	68	1	holm	all_nonzero_atlas_PCs
PC5	-0.0106745916056801	0.0175819209596015	-0.60713454634493	0.545844749193466	0.00555401633803413	-0.00951334705078355	68	1	holm	all_nonzero_atlas_PCs
PC6	0.0234028950917923	0.0166754437791715	1.40343461929473	0.165174783221198	0.0289780710505369	0.0142656175816056	68	1	holm	all_nonzero_atlas_PCs
PC7	-0.00734275488534053	0.0144448148873296	-0.508331532291307	0.61291579012919	0.00389989711537726	-0.0111925286859049	68	1	holm	all_nonzero_atlas_PCs
PC8	0.015131986707217	0.0134418661838809	1.12573555637408	0.264354415036547	0.0188394793524754	0.003973410857816	68	1	holm	all_nonzero_atlas_PCs
PC9	-0.00678184618449008	0.0128723937622818	-0.526851983378723	0.600062740016094	0.00418803827258738	-0.0109000217535855	68	1	holm	all_nonzero_atlas_PCs
PC10	0.00168511481338526	0.012184151730128	0.138303827029538	0.890421411336917	0.000289733432800218	-0.014857391818218	68	1	holm	all_nonzero_atlas_PCs
PC11	0.0171234444831023	0.0110220196350179	1.55356686434305	0.125070229611135	0.0352791120521072	0.0206621289013815	68	1	holm	all_nonzero_atlas_PCs
PC12	-0.0036375686736338	0.0107568589860591	-0.338162718164111	0.736313911015241	0.00172963988901266	-0.0133956685975174	68	1	holm	all_nonzero_atlas_PCs
PC13	-0.000176095133460238	0.0103079253763025	-0.0170834699545918	0.986421565124018	4.42187356345534e-06	-0.0151470262798674	68	1	holm	all_nonzero_atlas_PCs
PC14	-0.0059718322613371	0.00946659963704568	-0.630831818213533	0.530328989485369	0.00599338970804554	-0.00906731650849912	68	1	holm	all_nonzero_atlas_PCs
PC15	-0.018967688975564	0.00858538356649835	-2.20930012371016	0.0306291723793671	0.06886198772689	0.0547538360257823	68	1	holm	all_nonzero_atlas_PCs
PC16	0.00752111916387493	0.00835663528957028	0.900017639068425	0.371383113214855	0.0121244030186621	-0.00284340905681257	68	1	holm	all_nonzero_atlas_PCs
PC17	-0.0049947199801482	0.00810235595477247	-0.616452795708908	0.539716256440881	0.00572482628664226	-0.0093399490726509	68	1	holm	all_nonzero_atlas_PCs
PC18	-0.00995965401158624	0.00718955689988031	-1.38529455295806	0.170626649470776	0.0282548306077955	0.0135314189503378	68	1	holm	all_nonzero_atlas_PCs
PC19	-0.00249268653798618	0.00695191896606137	-0.358560931183929	0.721067988548008	0.00194418160353684	-0.0131778762509551	68	1	holm	all_nonzero_atlas_PCs
PC20	-0.000813928550914377	0.00659655321853174	-0.123386945265264	0.902175679432749	0.000230618594642408	-0.0149174023357417	68	1	holm	all_nonzero_atlas_PCs
PC21	-0.00547061602635516	0.00642815676345718	-0.851039610212144	0.397824530623806	0.0108546475715727	-0.0041324032227974	68	1	holm	all_nonzero_atlas_PCs
PC22	-0.000840605963988072	0.00607544838654126	-0.138361139870802	0.890376295464684	0.000289973542869397	-0.0148571480701174	68	1	holm	all_nonzero_atlas_PCs
PC23	0.00444468051338823	0.00590655759174036	0.752499310191033	0.454426405663891	0.00850664064000523	-0.00651598601696435	68	1	holm	all_nonzero_atlas_PCs
PC24	0.00145737316495661	0.00558070113306306	0.261145173376577	0.794793723053305	0.00103221829684102	-0.0141036571835098	68	1	holm	all_nonzero_atlas_PCs
PC25	0.00859978755753553	0.00512759995662913	1.67715649236978	0.0982423145101687	0.0408768673362965	0.0263446986595738	68	1	holm	all_nonzero_atlas_PCs
PC26	0.00149559469026292	0.00510797726185666	0.292795878601718	0.770596750365212	0.00129724567270557	-0.0138346142413444	68	1	holm	all_nonzero_atlas_PCs
PC27	0.000702061554753172	0.00477483887721611	0.14703355920619	0.883553756634132	0.000327451339480429	-0.0148191024281032	68	1	holm	all_nonzero_atlas_PCs
PC28	0.00376349743700929	0.00462340289232053	0.81401027006763	0.418566310086404	0.00993979522766305	-0.0050611169658572	68	1	holm	all_nonzero_atlas_PCs
PC29	-0.00329387981333756	0.00439812487785032	-0.748928214823111	0.456561375264872	0.00842677196337307	-0.00659706482506062	68	1	holm	all_nonzero_atlas_PCs
PC30	0.000580814022384401	0.00437880441694403	0.132642147737156	0.89487997167345	0.00026650379552589	-0.0148809734196935	68	1	holm	all_nonzero_atlas_PCs
PC31	-0.00128486786191678	0.00427881309956072	-0.30028604475589	0.764902795890685	0.00136437395067776	-0.0137664688682513	68	1	holm	all_nonzero_atlas_PCs
PC32	0.00427442436693645	0.00418770697106877	1.02070760835626	0.311119929046369	0.0155402053293501	0.000624147834340394	68	1	holm	all_nonzero_atlas_PCs
PC33	0.000906799935931374	0.0039066463589235	0.23211723115405	0.817165190945676	0.000815673663626731	-0.0143234827960153	68	1	holm	all_nonzero_atlas_PCs
PC34	-0.00161561075426423	0.0037307908640484	-0.433047794191035	0.666391998031765	0.00283331906996542	-0.0122752670047321	68	1	holm	all_nonzero_atlas_PCs
PC35	0.00451242472094207	0.00363988901834284	1.23971491938413	0.219470778300882	0.022756348585543	0.00794962659441489	68	1	holm	all_nonzero_atlas_PCs
PC36	-0.00146985294650898	0.00349682296552164	-0.420339537060241	0.675602842480073	0.00266990293552054	-0.0124411591412141	68	1	holm	all_nonzero_atlas_PCs
PC37	-0.00249309705713893	0.00339521095178909	-0.734298131261977	0.46536789275637	0.0081034006458891	-0.00692533570796106	68	1	holm	all_nonzero_atlas_PCs
PC38	0.00513477561724377	0.00328642325352679	1.56242066865047	0.122971510444224	0.0356679869953581	0.0210568958892272	68	1	holm	all_nonzero_atlas_PCs
PC39	-0.000497049500659052	0.00317175759608632	-0.156711061801309	0.875950964012042	0.000371957912359597	-0.0147739215132108	68	1	holm	all_nonzero_atlas_PCs
PC40	-0.00247658008012544	0.00310493701021039	-0.797626512866882	0.427947696334264	0.00954748285665278	-0.00545937346370096	68	1	holm	all_nonzero_atlas_PCs
PC41	-0.000532644378197663	0.00305610262838585	-0.17428877330569	0.862172039679579	0.000460039425418221	-0.0146845054317724	68	1	holm	all_nonzero_atlas_PCs
PC42	-0.000779543149521057	0.00296523021992662	-0.262894646183779	0.79345072285005	0.00104608025189751	-0.0140895851988314	68	1	holm	all_nonzero_atlas_PCs
PC43	0.000424009973075083	0.00292579837758436	0.144921118394071	0.885214807427527	0.000318112871341402	-0.0148285823881837	68	1	holm	all_nonzero_atlas_PCs
PC44	0.00119873574453256	0.00278173660524007	0.430930715105971	0.667922920790268	0.0028057613295159	-0.0123032422867035	68	1	holm	all_nonzero_atlas_PCs
PC45	-0.00101819248795281	0.00258011237843129	-0.394631061989584	0.69438757344142	0.00235404652681939	-0.0127618012530772	68	1	holm	all_nonzero_atlas_PCs
PC46	0.000954377802210665	0.00252242355321445	0.378357473309529	0.706379337183017	0.00216431131772016	-0.012954411238072	68	1	holm	all_nonzero_atlas_PCs
PC47	0.00109618860406708	0.00238746934904559	0.459142482606233	0.647640495338392	0.00318394856581803	-0.0119193249407605	68	1	holm	all_nonzero_atlas_PCs
PC48	0.00131493472700468	0.00233801791419176	0.562414307872936	0.575739107574228	0.00476971433419625	-0.010309532418316	68	1	holm	all_nonzero_atlas_PCs
PC49	1.40249030532456e-05	0.00232943532158205	0.00602073082832814	0.995214342459922	5.49229996939835e-07	-0.0151509575998516	68	1	holm	all_nonzero_atlas_PCs
PC50	-0.00274143138744806	0.00226658992654908	-1.20949597249024	0.230787019466495	0.0216842283707131	0.00686126213390581	68	1	holm	all_nonzero_atlas_PCs
PC51	0.000520875702289088	0.00216244825800736	0.24087314013657	0.810400138792018	0.00087831681533521	-0.0142598905056446	68	1	holm	all_nonzero_atlas_PCs
PC52	-0.00370198831516363	0.00204267878149225	-1.81232034557054	0.0744854593231661	0.0474060546916106	0.032972813096029	68	1	holm	all_nonzero_atlas_PCs
PC53	-0.00203535461293338	0.0020400537419075	-0.997696566086672	0.32207041836237	0.0148577135324092	-6.86847474027363e-05	68	1	holm	all_nonzero_atlas_PCs
PC54	0.00227135503438199	0.00187269421459638	1.21288089463742	0.229498744124142	0.0218031201393027	0.00698195529292855	68	1	holm	all_nonzero_atlas_PCs
PC55	0.000991076880964344	0.00185988651868107	0.532869543926347	0.59591360080095	0.00428384173023557	-0.0108027667283972	68	1	holm	all_nonzero_atlas_PCs
PC56	-0.000320497651830007	0.00180022169965046	-0.17803232340341	0.859242904957016	0.000480004457442584	-0.0146642378992627	68	1	holm	all_nonzero_atlas_PCs
PC57	0.00116548127836724	0.00176634501070944	0.659826518206161	0.51166122476938	0.00655330176306856	-0.00849892093749105	68	1	holm	all_nonzero_atlas_PCs
PC58	0.00126689695810087	0.00168423983466465	0.752206979092808	0.454600958452065	0.00850008876945368	-0.00652263715828183	68	1	holm	all_nonzero_atlas_PCs
PC59	0.00160139057995265	0.00161173105821621	0.993584240862742	0.32405417240148	0.0147372856541095	-0.000190937290525106	68	1	holm	all_nonzero_atlas_PCs
PC60	0.000270835420842095	0.00159630591501579	0.169663858471273	0.865793471108912	0.00043595871878833	-0.0147089509975937	68	1	holm	all_nonzero_atlas_PCs
PC61	0.00186316293561716	0.00147323709194353	1.26467283901958	0.210436184664999	0.0236599356135128	0.00886690433492965	68	1	holm	all_nonzero_atlas_PCs
PC62	-0.00087634963889439	0.00138316362534346	-0.633583491379614	0.528542289202875	0.00604547300253308	-0.00901444407318608	68	1	holm	all_nonzero_atlas_PCs
PC63	-0.000388192523921425	0.0013336988400018	-0.291064603400946	0.771914663709395	0.00128196964659015	-0.013850121722401	68	1	holm	all_nonzero_atlas_PCs
PC64	0.000265360767899726	0.00129490994437114	0.20492604065111	0.838260599654435	0.000635878463984355	-0.0145060021653491	68	1	holm	all_nonzero_atlas_PCs
PC65	0.000502028766360817	0.00117220929467093	0.42827570864958	0.669844833436852	0.00277139021208528	-0.0123381341786406	68	1	holm	all_nonzero_atlas_PCs
PC66	-0.000478950472179323	0.00108844154926172	-0.440033249837062	0.661350711288069	0.00292519481291471	-0.0121819992050713	68	1	holm	all_nonzero_atlas_PCs
PC67	-0.000474296287982253	0.0009458672741731	-0.501440636475021	0.617729574964901	0.00379527904021444	-0.0112987318834186	68	1	holm	all_nonzero_atlas_PCs
