## Supplementary Tables for "Evolutionary diversification of the biological screw joint in weevils": Supplementary Table 19 - Allometry of continuous geometry variables.csv

quality_set	trait	model_type	n	estimate	std_error	t_value	p_value	r_squared	adj_r_squared	f_statistic	df_model	df_residual	response_transform	p_value_adjusted	significance_raw	significance_adjusted	p_adjust_method	trait_group
main_dataset	n_turns_abs	lm	63	0.300774058422235	0.0915555315243492	3.28515441300502	0.00169182702010704	0.150325990522802	0.136396908400225	10.7922395172863	1	61	none	0.0304528863619267	**	*	holm	geometry_continuous
main_dataset	abs_winding_angle_deg	lm	63	108.278661032004	32.9599913487656	3.28515441300501	0.00169182702010705	0.150325990522802	0.136396908400225	10.7922395172863	1	61	none	0.0304528863619267	**	*	holm	geometry_continuous
main_dataset	fit_rms	lm_log_response	63	0.479080057412916	0.193313565942895	2.47825368631624	0.0159854731260703	0.0914742634274463	0.07658039889347	6.14174133373999	1	61	log	0.239782096891054	*	ns	holm	geometry_continuous
main_dataset	axial_span	lm	63	0.0464257350857692	0.0226061076054911	2.05368106247943	0.0443000701224124	0.0646697444312903	0.0493364615531147	4.21760590638663	1	61	none	0.620200981713773	*	ns	holm	geometry_continuous
main_dataset	signed_winding_angle_deg	lm	63	-106.601462827801	52.7514587419416	-2.02082492826012	0.0476934240702125	0.0627458379832661	0.047381015655123	4.08373339067754	1	61	none	0.620200981713773	*	ns	holm	geometry_continuous
main_dataset	fit_rms	lm	63	0.00323641518047907	0.00163349124837758	1.98128712577649	0.0520715460577491	0.0604615868170955	0.0450593177485232	3.92549867476769	1	61	none	0.624858552692989	ns	ns	holm	geometry_continuous
main_dataset	axial_span	lm_log_response	63	0.459208456725709	0.256087737809306	1.79316846895518	0.0779036792297047	0.0500728874425412	0.0345003118268452	3.21545315805507	1	61	log	0.779273103598002	ns	ns	holm	geometry_continuous
main_dataset	start_end_dist	lm_log_response	63	0.155917163192099	0.128341442261158	1.21486217113587	0.229100333300103	0.0236233544270617	0.00761717990947264	1.47589009485696	1	61	log	1	ns	ns	holm	geometry_continuous
main_dataset	start_end_dist	lm	63	0.0479618355108348	0.0394923746528992	1.21445813102844	0.229253381898991	0.0236080145806531	0.00760158859017201	1.47490855202108	1	61	none	1	ns	ns	holm	geometry_continuous
main_dataset	fit_radius	lm	63	0.0129886710915576	0.0122113827926295	1.06365276661356	0.291678598519235	0.0182091178877449	0.00211418539410124	1.13135720792469	1	61	none	1	ns	ns	holm	geometry_continuous
main_dataset	fit_radius	lm_log_response	63	0.0593744446358126	0.0603294624913383	0.98416995915283	0.328919535499607	0.0156303459631868	-0.000506861480039644	0.968590508498892	1	61	log	1	ns	ns	holm	geometry_continuous
main_dataset	axial_pitch_360	lm	63	0.0118697039224026	0.0232287067773998	0.510992886351776	0.611200589129786	0.00426230791450121	-0.0120612608082118	0.261113729902121	1	61	none	1	ns	ns	holm	geometry_continuous
main_dataset	ratio_fit_rms_fit_radius	lm_log_response	63	0.419705612777374	0.162000326425847	2.59077016717918	0.0119631788725751	0.0991269070749806	0.0843584957155541	6.71209005914565	1	61	log	0.191410861961201	*	ns	holm	geometry_ratio
main_dataset	ratio_axial_span_fit_radius	lm_log_response	63	0.399834012090167	0.217466242605501	1.83860265988728	0.0708430094180002	0.0525075427318624	0.0369748794979585	3.3804597409446	1	61	log	0.779273103598002	ns	ns	holm	geometry_ratio
main_dataset	ratio_fit_rms_fit_radius	lm	63	0.0107311983457851	0.00595292366742965	1.80267696098623	0.0763792922725135	0.0505784003138835	0.0350141117944389	3.24964422567056	1	61	none	0.779273103598002	ns	ns	holm	geometry_ratio
main_dataset	ratio_axial_span_fit_radius	lm	63	0.143964460693953	0.0882986959249099	1.63042567260995	0.108164829703452	0.041758708295315	0.026049834660812	2.65828787390561	1	61	none	0.86531863762762	ns	ns	holm	geometry_ratio
main_dataset	ratio_start_end_fit_radius	lm_log_response	63	0.0965427185565577	0.131637459566856	0.733398524054055	0.466124725046845	0.00874052620621805	-0.0075096291018768	0.537873395084666	1	61	log	1	ns	ns	holm	geometry_ratio
main_dataset	ratio_start_end_fit_radius	lm	63	0.0920410516743851	0.163362760622403	0.563415134047158	0.575217578501509	0.00517693874379383	-0.011131636030898	0.317436613273377	1	61	none	1	ns	ns	holm	geometry_ratio
high_confidence	start_end_dist	lm_log_response	53	0.260742812105788	0.154543815373932	1.68717726733288	0.0976772672665781	0.0528644124045681	0.0342931263732852	2.84656713140485	1	51	log	1	ns	ns	holm	geometry_continuous
high_confidence	n_turns_abs	lm	53	0.105020389793124	0.0626847884752964	1.67537280331594	0.0999826762855625	0.0521657145241514	0.0335807285344289	2.80687403009069	1	51	none	1	ns	ns	holm	geometry_continuous
high_confidence	abs_winding_angle_deg	lm	53	37.8073403255242	22.5665238511066	1.67537280331593	0.0999826762855637	0.0521657145241511	0.0335807285344287	2.80687403009067	1	51	none	1	ns	ns	holm	geometry_continuous
high_confidence	signed_winding_angle_deg	lm	53	-37.8073403255242	22.5665238511066	-1.67537280331593	0.0999826762855637	0.0521657145241511	0.0335807285344287	2.80687403009067	1	51	none	1	ns	ns	holm	geometry_continuous
high_confidence	start_end_dist	lm	53	0.0746691649588463	0.0469426904201856	1.5906451950342	0.117869842787363	0.0472659246331727	0.0285848643318625	2.53015213648539	1	51	none	1	ns	ns	holm	geometry_continuous
high_confidence	axial_span	lm_log_response	53	0.0891193124980306	0.103641080322458	0.859884055827612	0.393877123048783	0.0142908611433948	-0.00503676903026395	0.739400589466545	1	51	log	1	ns	ns	holm	geometry_continuous
high_confidence	axial_span	lm	53	0.014852914245875	0.0174900487388388	0.849220860825406	0.399727199896976	0.0139435358058867	-0.00539090466850767	0.721176070461046	1	51	none	1	ns	ns	holm	geometry_continuous
high_confidence	fit_rms	lm	53	0.000871259141924642	0.00161891495766226	0.53817474339897	0.592797506818192	0.00564699029474743	-0.0138501275426104	0.289632054432547	1	51	none	1	ns	ns	holm	geometry_continuous
high_confidence	fit_rms	lm_log_response	53	0.0643884016874169	0.131855021157823	0.488327263702363	0.62741118048118	0.00465399428689662	-0.014862594060419	0.238463516475036	1	51	log	1	ns	ns	holm	geometry_continuous
high_confidence	axial_pitch_360	lm	53	0.00879461653805137	0.0210889347437161	0.417025167222916	0.678410207921045	0.00339841122421473	-0.0161427963988399	0.173909990097301	1	51	none	1	ns	ns	holm	geometry_continuous
high_confidence	fit_radius	lm	53	-0.000844267622616884	0.00708172520784223	-0.119217789145779	0.905571186472067	0.000278606302951174	-0.0193237739656182	0.0142128812488089	1	51	none	1	ns	ns	holm	geometry_continuous
high_confidence	fit_radius	lm_log_response	53	-0.00314927654569058	0.0282165459042904	-0.111610987268705	0.91156997454911	0.000244195500641048	-0.0193588594895424	0.0124570124790923	1	51	log	1	ns	ns	holm	geometry_continuous
high_confidence	ratio_start_end_fit_radius	lm_log_response	53	0.263892088651467	0.151812696753488	1.73827416477538	0.0881972375832936	0.055933131112405	0.0374220160361777	3.02159707192552	1	51	log	1	ns	ns	holm	geometry_ratio
high_confidence	ratio_start_end_fit_radius	lm	53	0.301466031547291	0.183365196584121	1.64407443267998	0.106312098805293	0.0503320430809724	0.0317111027492268	2.70298074019197	1	51	none	1	ns	ns	holm	geometry_ratio
high_confidence	ratio_axial_span_fit_radius	lm	53	0.0621902236674845	0.0676766785304254	0.918931381059512	0.36245733527673	0.0162878597288225	-0.00300061360982795	0.844434883095937	1	51	none	1	ns	ns	holm	geometry_ratio
high_confidence	ratio_axial_span_fit_radius	lm_log_response	53	0.0922685890437096	0.101065041411037	0.912962462147995	0.365558097516752	0.0160803428272821	-0.00321219947022211	0.833500457291328	1	51	log	1	ns	ns	holm	geometry_ratio
high_confidence	ratio_fit_rms_fit_radius	lm_log_response	53	0.0675376782330948	0.127500634209831	0.529704645405501	0.598615240973213	0.0054716029538038	-0.0140289538510234	0.280587011364173	1	51	log	1	ns	ns	holm	geometry_ratio
high_confidence	ratio_fit_rms_fit_radius	lm	53	0.00276221802371928	0.00617383516658633	0.44740715441656	0.656475665986997	0.00390961884426554	-0.0156215650999645	0.200173161823122	1	51	none	1	ns	ns	holm	geometry_ratio
