## Supplementary Tables for "Evolutionary diversification of the biological screw joint in weevils": Supplementary Table 20 - Full-shape and PC1-PC5 sensitivity RRPP allometry results.csv

source_component	Term	Df	SS	MS	Rsq	F	Z	Pr(>F)	analysis_scope	n_pc_axes	pc_axes	variance_represented_percent	null_hypothesis	n_permutations
allometry rrpp multivariate results	logCS	1	0.331462617747653	0.331462617747653	0.0701516310753082	4.97931469872302	3.51570211841079	1e-04	full_atlas_shape	67	PC1,PC2,PC3,PC4,PC5,PC6,PC7,PC8,PC9,PC10,PC11,PC12,PC13,PC14,PC15,PC16,PC17,PC18,PC19,PC20,PC21,PC22,PC23,PC24,PC25,PC26,PC27,PC28,PC29,PC30,PC31,PC32,PC33,PC34,PC35,PC36,PC37,PC38,PC39,PC40,PC41,PC42,PC43,PC44,PC45,PC46,PC47,PC48,PC49,PC50,PC51,PC52,PC53,PC54,PC55,PC56,PC57,PC58,PC59,PC60,PC61,PC62,PC63,PC64,PC65,PC66,PC67	100	zero multivariate shape slope under isometry	9999
allometry rrpp multivariate results	Residuals	66	4.39348265675104	0.0665679190416825	0.929848368924692	NA	NA	NA	full_atlas_shape	67	PC1,PC2,PC3,PC4,PC5,PC6,PC7,PC8,PC9,PC10,PC11,PC12,PC13,PC14,PC15,PC16,PC17,PC18,PC19,PC20,PC21,PC22,PC23,PC24,PC25,PC26,PC27,PC28,PC29,PC30,PC31,PC32,PC33,PC34,PC35,PC36,PC37,PC38,PC39,PC40,PC41,PC42,PC43,PC44,PC45,PC46,PC47,PC48,PC49,PC50,PC51,PC52,PC53,PC54,PC55,PC56,PC57,PC58,PC59,PC60,PC61,PC62,PC63,PC64,PC65,PC66,PC67	100	zero multivariate shape slope under isometry	9999
allometry rrpp multivariate results	Total	67	4.72494527449869	NA	NA	NA	NA	NA	full_atlas_shape	67	PC1,PC2,PC3,PC4,PC5,PC6,PC7,PC8,PC9,PC10,PC11,PC12,PC13,PC14,PC15,PC16,PC17,PC18,PC19,PC20,PC21,PC22,PC23,PC24,PC25,PC26,PC27,PC28,PC29,PC30,PC31,PC32,PC33,PC34,PC35,PC36,PC37,PC38,PC39,PC40,PC41,PC42,PC43,PC44,PC45,PC46,PC47,PC48,PC49,PC50,PC51,PC52,PC53,PC54,PC55,PC56,PC57,PC58,PC59,PC60,PC61,PC62,PC63,PC64,PC65,PC66,PC67	100	zero multivariate shape slope under isometry	9999
allometry rrpp PC1-PC5 sensitivity results	logCS	1	0.306983827688689	0.306983827688689	0.105852043751979	7.81328731874072	3.8034470163342	1e-04	PC1-PC5_sensitivity	5	PC1,PC2,PC3,PC4,PC5	61.3789516569387	zero multivariate shape slope under isometry	9999
allometry rrpp PC1-PC5 sensitivity results	Residuals	66	2.59313804816267	0.0392899704267072	0.894147956248021	NA	NA	NA	PC1-PC5_sensitivity	5	PC1,PC2,PC3,PC4,PC5	61.3789516569387	zero multivariate shape slope under isometry	9999
allometry rrpp PC1-PC5 sensitivity results	Total	67	2.90012187585136	NA	NA	NA	NA	NA	PC1-PC5_sensitivity	5	PC1,PC2,PC3,PC4,PC5	61.3789516569387	zero multivariate shape slope under isometry	9999
