## Supplementary Tables for "Evolutionary diversification of the biological screw joint in weevils": Supplementary Table 23 - Phylogenetic signal in continuous traits.csv

quality_set	trait	method	estimate	statistic	p_value	fdr_p_value
main_dataset	PC1	Blomberg_K	1.60873830233973e+00	NA	0.006000000000000000	0.01600000000000000
main_dataset	PC1	Pagel_lambda	1.14824107760172e+00	16.32904346856579	0.000170703281650722	0.00409687875961733
main_dataset	PC2	Blomberg_K	1.62758458014119e+00	NA	0.002000000000000000	0.00963497614773441
main_dataset	PC2	Pagel_lambda	1.13053068011371e+00	15.05027921523179	0.002074429154970668	0.00963497614773441
main_dataset	PC3	Blomberg_K	6.42617330022473e-01	NA	0.350000000000000255	0.44210526315789506
main_dataset	PC3	Pagel_lambda	4.36026388252858e-05	16.42458786343694	1.000000000000000000	1.00000000000000000
main_dataset	PC4	Blomberg_K	7.44902624727854e-01	NA	0.165000000000000119	0.26400000000000018
main_dataset	PC4	Pagel_lambda	4.36026388252858e-05	19.31057479681261	1.000000000000000000	1.00000000000000000
main_dataset	PC5	Blomberg_K	6.60495706187943e-01	NA	0.305000000000000215	0.40666666666666695
main_dataset	PC5	Pagel_lambda	4.36026388252858e-05	27.16780889036913	1.000000000000000000	1.00000000000000000
main_dataset	abs_winding_angle_deg	Blomberg_K	1.74713671561088e+00	NA	0.001000000000000000	0.00800000000000000
main_dataset	abs_winding_angle_deg	Pagel_lambda	1.11894901798869e+00	-80.29813888538334	0.002810201376422462	0.00963497614773441
main_dataset	n_turns_abs	Blomberg_K	1.74713671561087e+00	NA	0.001000000000000000	0.00800000000000000
main_dataset	n_turns_abs	Pagel_lambda	1.11894901798863e+00	2.10731755491883	0.002810201376422536	0.00963497614773441
main_dataset	start_end_dist	Blomberg_K	5.23713563320904e-01	NA	0.593000000000000416	0.71160000000000045
main_dataset	start_end_dist	Pagel_lambda	4.36026388252858e-05	18.69807939688489	1.000000000000000000	1.00000000000000000
main_dataset	axial_span	Blomberg_K	9.55492191716104e-01	NA	0.068000000000000047	0.13600000000000009
main_dataset	axial_span	Pagel_lambda	1.07651495772060e+00	18.22605891615147	0.188040011880350216	0.28206001782052531
main_dataset	axial_pitch_360	Blomberg_K	8.39046091612820e-01	NA	0.113000000000000086	0.19371428571428584
main_dataset	axial_pitch_360	Pagel_lambda	1.05378189733347e+00	19.62721023689689	0.267729867798924548	0.37797157806906995
main_dataset	fit_radius	Blomberg_K	1.24826189202857e+00	NA	0.011000000000000003	0.02640000000000001
main_dataset	fit_radius	Pagel_lambda	1.12351710335528e+00	31.73522369501301	0.003357842157336195	0.01007352647200859
main_dataset	centroid_size	Blomberg_K	1.18765823430799e+00	NA	0.015000000000000006	0.03272727272727274
main_dataset	centroid_size	Pagel_lambda	1.13655008655893e+00	-74.42479009142244	0.099563985517306844	0.18381043480118187
high_confidence	PC1	Blomberg_K	1.31829390929716e+00	NA	0.00400000000000000	0.040000000000000
high_confidence	PC1	Pagel_lambda	1.14573359642423e+00	19.6077175482192	0.02698308364610373	0.129518801501298
high_confidence	PC2	Blomberg_K	1.80890794372367e+00	NA	0.00500000000000000	0.040000000000000
high_confidence	PC2	Pagel_lambda	1.12962183811993e+00	13.3519306203814	0.00301471410950462	0.040000000000000
high_confidence	PC3	Blomberg_K	6.35931684980577e-01	NA	0.32900000000000024	0.564000000000000
high_confidence	PC3	Pagel_lambda	4.36026388252858e-05	13.6576994002524	1.00000000000000000	1.000000000000000
high_confidence	PC4	Blomberg_K	8.05762760808111e-01	NA	0.11700000000000009	0.341333333333334
high_confidence	PC4	Pagel_lambda	4.36026388252858e-05	16.3727791134029	1.00000000000000000	1.000000000000000
high_confidence	PC5	Blomberg_K	7.18774343650822e-01	NA	0.23000000000000018	0.424615384615385
high_confidence	PC5	Pagel_lambda	5.80440875312469e-01	22.6603210961414	0.80321890447905808	1.000000000000000
high_confidence	abs_winding_angle_deg	Blomberg_K	7.43860258898398e-01	NA	0.18700000000000014	0.410181818181818
high_confidence	abs_winding_angle_deg	Pagel_lambda	4.36026388252858e-05	-65.9710826352680	1.00000000000000000	1.000000000000000
high_confidence	n_turns_abs	Blomberg_K	7.43860258898399e-01	NA	0.18800000000000014	0.410181818181818
high_confidence	n_turns_abs	Pagel_lambda	4.36026388252858e-05	4.6621657421339	1.00000000000000000	1.000000000000000
high_confidence	start_end_dist	Blomberg_K	5.45391830318055e-01	NA	0.49800000000000039	0.796800000000001
high_confidence	start_end_dist	Pagel_lambda	4.36026388252858e-05	15.1399067128185	1.00000000000000000	1.000000000000000
high_confidence	axial_span	Blomberg_K	4.88548828489777e-01	NA	0.58600000000000041	0.879000000000001
high_confidence	axial_span	Pagel_lambda	4.36026388252858e-05	20.8632600489898	1.00000000000000000	1.000000000000000
high_confidence	axial_pitch_360	Blomberg_K	7.90917032018886e-01	NA	0.21500000000000016	0.424615384615385
high_confidence	axial_pitch_360	Pagel_lambda	4.36026388252858e-05	18.9480448173734	1.00000000000000000	1.000000000000000
high_confidence	fit_radius	Blomberg_K	1.07722125238259e+00	NA	0.04500000000000003	0.180000000000000
high_confidence	fit_radius	Pagel_lambda	1.05519971293361e+00	33.6938324542932	0.08301400586256720	0.284619448671659
high_confidence	centroid_size	Blomberg_K	9.55532611521767e-01	NA	0.12800000000000009	0.341333333333334
high_confidence	centroid_size	Pagel_lambda	1.14562268078153e+00	-68.2861954568466	0.01975812114794264	0.118548726887656
