## Supplementary Tables for "Evolutionary diversification of the biological screw joint in weevils": Supplementary Table 24 - Continuous ancestral state reconstructions.csv

quality_set	trait	node	estimate	variance	CI95_lower	CI95_upper
main_dataset	abs_winding_angle_deg	15	290.6456804258367583	1.80171460381715e+03	207.4503270578514389	373.84103379382207777
main_dataset	abs_winding_angle_deg	16	291.8672889457097881	1.50019796626135e+03	215.9518062877590978	367.78277160366047838
main_dataset	abs_winding_angle_deg	17	300.1337357125053131	1.33730311624462e+03	228.4581914078727323	371.80928001713789399
main_dataset	abs_winding_angle_deg	18	308.8814735658063455	1.24290871176488e+03	239.7818490580279445	377.98109807358474654
main_dataset	abs_winding_angle_deg	19	316.8825284558212161	1.20280600485516e+03	248.9068008153494418	384.85825609629296196
main_dataset	abs_winding_angle_deg	20	345.4411706859957008	1.23228264349569e+03	276.6375588385566857	414.24478253343471579
main_dataset	abs_winding_angle_deg	21	381.4146628116122315	1.27577322127570e+03	311.4074459918246589	451.42187963139980411
main_dataset	abs_winding_angle_deg	22	408.0950991224166842	9.95476668500932e+02	346.2547953576939790	469.93540288713938935
main_dataset	abs_winding_angle_deg	23	413.2891995295983065	7.33236851306010e+02	360.2156403124403710	466.36275874675624209
main_dataset	abs_winding_angle_deg	24	424.7850288109198686	7.85611060032118e+02	369.8486706478655606	479.72138697397417673
main_dataset	abs_winding_angle_deg	25	440.4666653553865672	5.08147927451636e+02	396.2840774038167524	484.64925330695638195
main_dataset	abs_winding_angle_deg	26	378.5036437897752535	1.37532980439998e+03	305.8161828588624758	451.19110472068803119
main_dataset	abs_winding_angle_deg	27	270.4787015374706129	1.47216923981588e+03	195.2757404808959336	345.68166259404529228
main_dataset	axial_span	15	0.1289702732323426	1.28279723333326e-03	0.0587706019256117	0.19916994453907350
main_dataset	axial_span	16	0.1305890450080408	1.06812133092282e-03	0.0665320789163416	0.19464601109974000
main_dataset	axial_span	17	0.1364282682147268	9.52142328208967e-04	0.0759489331650790	0.19690760326437473
main_dataset	axial_span	18	0.1393556910017726	8.84934746801671e-04	0.0810498994942962	0.19766148250924892
main_dataset	axial_span	19	0.1394557998001133	8.56382143984349e-04	0.0820983447979057	0.19681325480232092
main_dataset	axial_span	20	0.1498975979775286	8.77369125172115e-04	0.0918415799323578	0.20795361602269935
main_dataset	axial_span	21	0.1698525251995879	9.08333847739200e-04	0.1107809134941764	0.22892413690499944
main_dataset	axial_span	22	0.1843479263861253	7.08766368155835e-04	0.1321675001718114	0.23652835260043925
main_dataset	axial_span	23	0.1845346263532879	5.22055048141687e-04	0.1397515193491830	0.22931773335739272
main_dataset	axial_span	24	0.1952312338451297	5.59344799753585e-04	0.1488763098053541	0.24158615788490542
main_dataset	axial_span	25	0.1864676797622808	3.61794678290316e-04	0.1491867136251207	0.22374864589944091
main_dataset	axial_span	26	0.1470258053325058	9.79216832825387e-04	0.0856926219406256	0.20835898872438596
main_dataset	axial_span	27	0.0915611867723085	1.04816524428072e-03	0.0281054415444032	0.15501693200021380
main_dataset	PC1	15	0.0497253813729076	2.37361543556066e-03	-0.0457653566975976	0.14521611944341284
main_dataset	PC1	16	0.0464681979373570	1.97639128948086e-03	-0.0406667822810929	0.13360317815580694
main_dataset	PC1	17	0.0450448932796839	1.76179030353453e-03	-0.0372235309793128	0.12731331753868053
main_dataset	PC1	18	0.0430500426154999	1.63743319668255e-03	-0.0362617684114567	0.12236185364245650
main_dataset	PC1	19	0.0436590338841687	1.58460107558690e-03	-0.0343627803216969	0.12168084809003440
main_dataset	PC1	20	0.0108133627859939	1.62343419838968e-03	-0.0681586880708364	0.08978541364282425
main_dataset	PC1	21	-0.0209049528413092	1.68072956942202e-03	-0.1012584886309161	0.05944858294829763
main_dataset	PC1	22	-0.0442225901915551	1.31146119429141e-03	-0.1152022303990815	0.02675705001597126
main_dataset	PC1	23	-0.0355745683225363	9.65981129583204e-04	-0.0964918327670830	0.02534269612201044
main_dataset	PC1	24	-0.0678952761400157	1.03497997656717e-03	-0.1309506413199943	-0.00483991096003714
main_dataset	PC1	25	-0.0625161776002194	6.69444406784512e-04	-0.1132284801815791	-0.01180387501885975
main_dataset	PC1	26	-0.0484478215025533	1.81188743533198e-03	-0.1318777128579381	0.03498206985283166
main_dataset	PC1	27	0.2044298611058757	1.93946567562996e-03	0.1181127055717640	0.29074701663998748
main_dataset	centroid_size	15	163.1633463331329779	7.34185295194399e+02	110.0554728112266218	216.27121985503933388
main_dataset	centroid_size	16	165.9010879576270554	6.11319508859024e+02	117.4403303775723941	214.36184553768171668
main_dataset	centroid_size	17	171.0482361643269940	5.44941069514744e+02	125.2940493324332323	216.80242299622074142
main_dataset	centroid_size	18	174.6721545034377812	5.06476052041481e+02	130.5623097800366850	218.78199922683887735
main_dataset	centroid_size	19	181.1814171596931828	4.90134497364493e+02	137.7890136185727954	224.57382070081357028
main_dataset	centroid_size	20	193.0624893740010179	5.02146008286248e+02	149.1416047582234228	236.98337398977861312
main_dataset	centroid_size	21	208.4163346394338419	5.19868095135045e+02	163.7271270578399367	253.10554222102774702
main_dataset	centroid_size	22	217.8978444911347765	4.05649335457497e+02	178.4219976085975929	257.37369137367198846
main_dataset	centroid_size	23	209.1757485513750510	2.98788561175557e+02	175.2961656641548984	243.05533143859520351
main_dataset	centroid_size	24	231.1104627593210523	3.20130661535228e+02	196.0417594848380816	266.17916603380399465
main_dataset	centroid_size	25	219.3775802872308134	2.07066499504471e+02	191.1735616995122200	247.58159887494940676
main_dataset	centroid_size	26	205.9638598011621013	5.60436661996182e+02	159.5637145349613206	252.36400506736288207
main_dataset	centroid_size	27	196.6943873544237817	5.99898011383400e+02	148.6884689637662689	244.70030574508129462
high_confidence	abs_winding_angle_deg	13	394.74202974862220117	1.37673395703282e+03	322.0174728965018858	4.67466586600743e+02
high_confidence	abs_winding_angle_deg	14	392.56808220906123097	1.03500737444710e+03	329.5118824371436403	4.55624281980979e+02
high_confidence	abs_winding_angle_deg	15	395.08796366102677666	9.39261520665926e+02	335.0191110184947547	4.55156816303559e+02
high_confidence	abs_winding_angle_deg	16	400.56642258126026945	8.96133357323981e+02	341.8928688666964604	4.59239976295824e+02
high_confidence	abs_winding_angle_deg	17	404.75392089670810947	8.60354927115308e+02	347.2635783337508997	4.62244263459665e+02
high_confidence	abs_winding_angle_deg	18	414.69138062405437495	8.50693160635195e+02	357.5247570933947827	4.71858004154714e+02
high_confidence	abs_winding_angle_deg	19	422.16515066967349412	6.53271995867637e+02	372.0691458456846021	4.72261155493662e+02
high_confidence	abs_winding_angle_deg	20	417.74325996959049689	4.79190399082203e+02	374.8380407402917172	4.60648479198889e+02
high_confidence	abs_winding_angle_deg	21	430.88961337081127567	5.13671190597036e+02	386.4675552712863009	4.75311671470336e+02
high_confidence	abs_winding_angle_deg	22	442.56233034018788430	3.31940864095478e+02	406.8526114458982192	4.78272049234478e+02
high_confidence	abs_winding_angle_deg	23	399.34668512772083204	9.05088064241980e+02	340.3807092806953847	4.58312660974746e+02
high_confidence	axial_span	13	0.18509537872696641	1.02572408491354e-03	0.1223226008323739	2.47868156621559e-01
high_confidence	axial_span	14	0.18635758296451438	7.71123561389867e-04	0.1319301241460530	2.40785041782976e-01
high_confidence	axial_span	15	0.18597341228368647	6.99788916266693e-04	0.1341245058272324	2.37822318740141e-01
high_confidence	axial_span	16	0.18476686156742556	6.67656639981984e-04	0.1341223184442539	2.35411404690597e-01
high_confidence	axial_span	17	0.18201278234452581	6.41000220709427e-04	0.1323895373087834	2.31636027380268e-01
high_confidence	axial_span	18	0.18787036999482232	6.33801802648452e-04	0.1385265456086411	2.37214194381004e-01
high_confidence	axial_span	19	0.19196622595726373	4.86714820055097e-04	0.1487254621721077	2.35206989742420e-01
high_confidence	axial_span	20	0.18694629958887254	3.57016786785210e-04	0.1499123194069631	2.23980279770782e-01
high_confidence	axial_span	21	0.19853659159583861	3.82706411235145e-04	0.1601933399157720	2.36879843275905e-01
high_confidence	axial_span	22	0.18760238801841889	2.47309756057412e-04	0.1567792610052466	2.18425515031591e-01
high_confidence	axial_span	23	0.15831137399959769	6.74328269247909e-04	0.1074144243941177	2.09208323605078e-01
high_confidence	PC1	13	-0.00407869294092765	9.33338005534773e-04	-0.0639578318965137	5.58004460146584e-02
high_confidence	PC1	14	-0.01178727056359822	7.01669130513943e-04	-0.0637057849085057	4.01312437813093e-02
high_confidence	PC1	15	-0.01797149528374671	6.36759535054452e-04	-0.0674303208851010	3.14873303176076e-02
high_confidence	PC1	16	-0.02436535830778439	6.07521385047094e-04	-0.0726753381545708	2.39446215390021e-02
high_confidence	PC1	17	-0.03740038042568033	5.83265886356483e-04	-0.0847361409987087	9.93538014734803e-03
high_confidence	PC1	18	-0.04795470389545388	5.76715823571712e-04	-0.0950239242823807	-8.85483508527039e-04
high_confidence	PC1	19	-0.05565975757739551	4.42876838026801e-04	-0.0969072503613667	-1.44122647934243e-02
high_confidence	PC1	20	-0.03919515454624292	3.24860594210021e-04	-0.0745219780478998	-3.86833104458605e-03
high_confidence	PC1	21	-0.07285752913518023	3.48236376449804e-04	-0.1094332706009328	-3.62817876694277e-02
high_confidence	PC1	22	-0.06421968743707501	2.25034780661676e-04	-0.0936219596858298	-3.48174151883202e-02
high_confidence	PC1	23	-0.06539057056153248	6.13592106447041e-04	-0.1139413217001807	-1.68398194228843e-02
high_confidence	centroid_size	13	217.42261608880642143	2.36097268931150e+03	122.1865269037760839	3.12658705273837e+02
high_confidence	centroid_size	14	225.91176670423152473	1.77494288698463e+03	143.3368274391001194	3.08486705969363e+02
high_confidence	centroid_size	15	229.80455725237226261	1.61074751377007e+03	151.1416838691866928	3.08467430635558e+02
high_confidence	centroid_size	16	239.04665633452577822	1.53678666224146e+03	162.2109898659723797	3.15882322803079e+02
high_confidence	centroid_size	17	234.07571555005969799	1.47542993013094e+03	158.7895174816818837	3.09361913618437e+02
high_confidence	centroid_size	18	231.42632067430969300	1.45886088520143e+03	156.5640472878446872	3.06288594060775e+02
high_confidence	centroid_size	19	227.62691967929262660	1.12030166253736e+03	162.0239405792279967	2.93229898779357e+02
high_confidence	centroid_size	20	212.25561565546766474	8.21767662106404e+02	156.0692948046772699	2.68441936506258e+02
high_confidence	centroid_size	21	235.33162442146371518	8.80899062662411e+02	177.1589346166771577	2.93504314226250e+02
high_confidence	centroid_size	22	220.82667819123219033	5.69248191048432e+02	174.0631897549354790	2.67590166627529e+02
high_confidence	centroid_size	23	220.37628150734207111	1.55214316475684e+03	143.1576750596091756	2.97594887955075e+02
