## Supplementary Tables for "Evolutionary diversification of the biological screw joint in weevils": Supplementary Table 25 - Univariate evolutionary model fits.csv

quality_set	trait	model	logLik	AIC	AICc	converged	delta_AICc	akaike_weight	best_model
main_dataset	PC1	BM	13.89162954551840	-23.783259091036797	-22.69235000012771	TRUE	0.0762733555843376	0.4484200067711271	EB
main_dataset	PC1	OU	13.89162954551840	-21.783259091036808	-19.38325909103681	TRUE	3.3853642646752355	0.0857284595400585	EB
main_dataset	PC1	EB	15.58431167785602	-25.168623355712043	-22.76862335571204	TRUE	0.0000000000000000	0.4658515336888143	EB
main_dataset	PC2	BM	13.91703764410581	-23.834075288211615	-22.74316619730252	TRUE	4.0687516309048881	0.1131393715133229	EB
main_dataset	PC2	OU	13.91703764410581	-21.834075288211618	-19.43407528821162	TRUE	7.3778425399957932	0.0216298646061928	EB
main_dataset	PC2	EB	17.60595891410371	-29.211917828207412	-26.81191782820741	TRUE	0.0000000000000000	0.8652307638804844	EB
main_dataset	PC3	BM	15.11682499274059	-26.233649985481172	-25.14274089457208	TRUE	0.0000000000000000	0.5268223463010604	BM
main_dataset	PC3	OU	16.42466814922235	-26.849336298444697	-24.44933629844470	TRUE	0.6934045961273831	0.3724717104564782	BM
main_dataset	PC3	EB	15.11671187664252	-24.233423753285045	-21.83342375328505	TRUE	3.3093171412870355	0.1007059432424614	BM
main_dataset	PC4	BM	19.01856533931767	-34.037130678635336	-32.94622158772624	TRUE	0.0000000000000000	0.6500277200103277	BM
main_dataset	PC4	OU	19.61534827755132	-33.230696555102639	-30.83069655510264	TRUE	2.1155250326236015	0.2257103391057466	BM
main_dataset	PC4	EB	19.01848754976567	-32.036975099531332	-29.63697509953133	TRUE	3.3092464881949084	0.1242619408839258	BM
main_dataset	PC5	BM	25.82402547002026	-47.648050940040527	-46.55714184913143	TRUE	0.0119628495659683	0.4551362206651058	OU
main_dataset	PC5	OU	27.48455234934870	-48.969104698697400	-46.56910469869740	TRUE	0.0000000000000000	0.4578667417974946	OU
main_dataset	PC5	EB	25.82384823112525	-45.647696462250494	-43.24769646225050	TRUE	3.3214082364469064	0.0869970375373996	OU
main_dataset	abs_winding_angle_deg	BM	-80.88721569358270	165.774431387165407	166.86534047807450	TRUE	0.0000000000000000	0.6771365884374549	BM
main_dataset	abs_winding_angle_deg	OU	-80.88721569358269	167.774431387165379	170.17443138716538	TRUE	3.3090909090908838	0.1294542521484386	BM
main_dataset	abs_winding_angle_deg	EB	-80.48573530519980	166.971470610399592	169.37147061039960	TRUE	2.5061301323250973	0.1934091594141064	BM
main_dataset	n_turns_abs	BM	1.51824074671948	0.963518506561043	2.05442759747013	TRUE	0.0000000000000000	0.6771365884420513	BM
main_dataset	n_turns_abs	OU	1.51824074671949	2.963518506561018	5.36351850656102	TRUE	3.3090909090908820	0.1294542521493174	BM
main_dataset	n_turns_abs	EB	1.91972113506729	2.160557729865426	4.56055772986542	TRUE	2.5061301323952900	0.1934091594086313	BM
main_dataset	start_end_dist	BM	15.97795500795369	-27.955910015907371	-26.86500092499828	TRUE	2.2676593601549051	0.2326297970198126	OU
main_dataset	start_end_dist	OU	18.76633014257659	-31.532660285153185	-29.13266028515319	TRUE	0.0000000000000000	0.7229051442307884	OU
main_dataset	start_end_dist	EB	15.97775581059389	-25.955511621187775	-23.55551162118778	TRUE	5.5771486639654100	0.0444650587493990	OU
main_dataset	axial_span	BM	18.19922837179114	-32.398456743582273	-31.30754765267318	TRUE	0.0000000000000000	0.7109411679304680	BM
main_dataset	axial_span	OU	18.31858770703011	-30.637175414060223	-28.23717541406022	TRUE	3.0703722386129577	0.1531478142997814	BM
main_dataset	axial_span	EB	18.19918453597970	-30.398369071959408	-27.99836907195941	TRUE	3.3091785807137732	0.1359110177697506	BM
main_dataset	axial_pitch_360	BM	19.58867639864789	-35.177352797295789	-34.08644370638670	TRUE	0.0000000000000000	0.7230361129058264	BM
main_dataset	axial_pitch_360	OU	19.58867639864789	-33.177352797295789	-30.77735279729579	TRUE	3.3090909090909051	0.1382292743750951	BM
main_dataset	axial_pitch_360	EB	19.59232553074269	-33.184651061485383	-30.78465106148538	TRUE	3.3017926449013117	0.1387346127190786	BM
main_dataset	fit_radius	BM	30.79845836836671	-57.596916736733426	-56.50600764582433	TRUE	1.8402365814298065	0.2702143162818152	EB
main_dataset	fit_radius	OU	30.79845836836672	-55.596916736733441	-53.19691673673344	TRUE	5.1493274905206974	0.0516592853367795	EB
main_dataset	fit_radius	EB	33.37312211362707	-60.746244227254138	-58.34624422725414	TRUE	0.0000000000000000	0.6781263983814052	EB
main_dataset	centroid_size	BM	-74.60308745409635	153.206174908192708	154.29708399910180	TRUE	0.0000000000000000	0.7209429184655166	BM
main_dataset	centroid_size	OU	-74.57870420455745	155.157408409114907	157.55740840911491	TRUE	3.2603244100131121	0.1412311287305694	BM
main_dataset	centroid_size	EB	-74.60311028615629	155.206220572312589	157.60622057231259	TRUE	3.3091365732107931	0.1378259528039140	BM
high_confidence	PC1	BM	18.68977707964954	-33.37955415929908	-32.046220825965747	TRUE	0.000000000000000	0.7565442061074286	BM
high_confidence	PC1	OU	18.68977707964954	-31.37955415929908	-28.379554159299083	TRUE	3.666666666666664	0.1209560955705195	BM
high_confidence	PC1	EB	18.70245801372678	-31.40491602745357	-28.404916027453567	TRUE	3.641304798512181	0.1224996983220519	BM
high_confidence	PC2	BM	12.34463345760190	-20.68926691520380	-19.355933581870463	TRUE	2.503674708590111	0.2147470402317982	EB
high_confidence	PC2	OU	12.34463345760190	-18.68926691520380	-15.689266915203799	TRUE	6.170341375256776	0.0343337022636258	EB
high_confidence	PC2	EB	15.42980414523029	-24.85960829046057	-21.859608290460574	TRUE	0.000000000000000	0.7509192575045760	EB
high_confidence	PC3	BM	12.49830654550150	-20.99661309100301	-19.663279757669674	TRUE	0.000000000000000	0.5989459572228294	BM
high_confidence	PC3	OU	13.65777670301690	-21.31555340603381	-18.315553406033807	TRUE	1.347726351635867	0.3053040595466664	BM
high_confidence	PC3	EB	12.49820895937674	-18.99641791875347	-15.996417918753473	TRUE	3.666861838916201	0.0957499832305043	BM
high_confidence	PC4	BM	16.14183496716031	-28.28366993432062	-26.950336600987288	TRUE	0.000000000000000	0.6825094612297836	BM
high_confidence	PC4	OU	16.78875746895823	-27.57751493791647	-24.577514937916469	TRUE	2.372821663070820	0.2083804630315693	BM
high_confidence	PC4	EB	16.14174915273910	-26.28349830547819	-23.283498305478190	TRUE	3.666838295509098	0.1091100757386471	BM
high_confidence	PC5	BM	22.14979811277795	-40.29959622555590	-38.966262892222559	TRUE	0.000000000000000	0.6763139625990195	BM
high_confidence	PC5	OU	22.83975251450319	-39.67950502900638	-36.679505029006378	TRUE	2.286757863216181	0.2155684469410979	BM
high_confidence	PC5	EB	22.14969347153873	-38.29938694307745	-35.299386943077451	TRUE	3.666875949145108	0.1081175904598825	BM
high_confidence	abs_winding_angle_deg	BM	-66.53549743941758	137.07099487883517	138.404328212168508	TRUE	0.000000000000000	0.6724492700303532	BM
high_confidence	abs_winding_angle_deg	OU	-65.81924284229220	137.63848568458440	140.638485684584396	TRUE	2.234157472415887	0.2200484914010128	BM
high_confidence	abs_winding_angle_deg	EB	-66.53557910857062	139.07115821714123	142.071158217141232	TRUE	3.666830004972724	0.1075022385686341	BM
high_confidence	n_turns_abs	BM	4.09775093798429	-4.19550187596857	-2.862168542635239	TRUE	0.000000000000000	0.6724492699895444	BM
high_confidence	n_turns_abs	OU	4.81400553538547	-3.62801107077094	-0.628011070770937	TRUE	2.234157471864303	0.2200484914483465	BM
high_confidence	n_turns_abs	EB	4.09766926883125	-2.19533853766250	0.804661462337503	TRUE	3.666830004972742	0.1075022385621092	BM
high_confidence	start_end_dist	BM	12.93782564715576	-21.87565129431152	-20.542317960978185	TRUE	0.840417422576696	0.3728375393263552	OU
high_confidence	start_end_dist	OU	15.19136769177744	-24.38273538355488	-21.382735383554881	TRUE	0.000000000000000	0.5675628457581469	OU
high_confidence	start_end_dist	EB	12.93766532003028	-19.87533064006056	-16.875330640060561	TRUE	4.507404743494320	0.0595996149154979	OU
high_confidence	axial_span	BM	18.12345716125699	-32.24691432251398	-30.913580989180648	TRUE	1.813174506507952	0.2750495121723401	OU
high_confidence	axial_span	OU	20.86337774784430	-35.72675549568860	-32.726755495688600	TRUE	0.000000000000000	0.6809837057908514	OU
high_confidence	axial_span	EB	18.12327376395502	-30.24654752791004	-27.246547527910039	TRUE	5.480207967778561	0.0439667820368084	OU
high_confidence	axial_pitch_360	BM	18.83773952036671	-33.67547904073341	-32.342145707400078	TRUE	0.000000000000000	0.7383031300138446	BM
high_confidence	axial_pitch_360	OU	19.03418586142294	-32.06837172284589	-29.068371722845889	TRUE	3.273773984554190	0.1436625997839794	BM
high_confidence	axial_pitch_360	EB	18.83769337589863	-31.67538675179726	-28.675386751797262	TRUE	3.666758955602816	0.1180342702021758	BM
high_confidence	fit_radius	BM	33.62520838232016	-63.25041676464032	-61.917083431306985	TRUE	0.000000000000000	0.7448768110938894	BM
high_confidence	fit_radius	OU	33.62520838232017	-61.25041676464035	-58.250416764640349	TRUE	3.666666666666636	0.1190907154183450	BM
high_confidence	fit_radius	EB	33.75821649806186	-61.51643299612373	-58.516432996123726	TRUE	3.400650435183259	0.1360324734877657	BM
high_confidence	centroid_size	BM	-69.77165560522603	143.54331121045206	144.876644543785403	TRUE	0.000000000000000	0.6481793153476852	BM
high_confidence	centroid_size	OU	-69.77165560522603	145.54331121045206	148.543311210452060	TRUE	3.666666666666657	0.1036307443518982	BM
high_confidence	centroid_size	EB	-68.89829530984996	143.79659061969991	146.796590619699913	TRUE	1.919946075914510	0.2481899403004165	BM
