## Supplementary Tables for "Evolutionary diversification of the biological screw joint in weevils": Supplementary Table 26 - Multivariate evolutionary model fits.csv

quality_set	pc_set	model	logLik	AIC	converged	delta_AIC	akaike_weight	best_model
main_dataset	PC1_5	BM	90.6732893197779	-141.3465786395558	TRUE	0.0000000000000	9.99940041538341e-01	BM
main_dataset	PC1_5	OU	95.9514907388633	-121.9029814777266	TRUE	19.4435971618292	5.99584616593529e-05	BM
main_dataset	PC1_5	EB	NA	NA	FALSE	NA	NA	BM
main_dataset	PC1_4	BM	63.1287900190780	-98.2575800381560	TRUE	0.0000000000000	9.99753580309127e-01	BM
main_dataset	PC1_4	OU	64.8205620538929	-81.6411241077859	TRUE	16.6164559303701	2.46419690872585e-04	BM
main_dataset	PC1_4	EB	NA	NA	FALSE	NA	NA	BM
high_confidence	PC1_5	BM	94.2989588673322	-148.5979177346644	TRUE	0.00000000000000	0.99642219169980129	BM
high_confidence	PC1_5	OU	103.6695382186028	-137.3390764372057	TRUE	11.25884129745873	0.00357780830019877	BM
high_confidence	PC1_5	EB	NA	NA	FALSE	NA	NA	BM
high_confidence	PC1_4	BM	68.3486015979205	-108.6972031958411	TRUE	0.00000000000000	0.98740010086283181	BM
high_confidence	PC1_4	OU	73.9872150788846	-99.9744301577692	TRUE	8.72277303807186	0.01259989913716826	BM
high_confidence	PC1_4	EB	NA	NA	FALSE	NA	NA	BM
