## Supplementary Tables for "Evolutionary diversification of the biological screw joint in weevils": Supplementary Table 27 - Full PGLS results for continuous trait-trait relationships.csv

quality_set	term	estimate	std_error	statistic	p_value	response	predictor	n_taxa	lambda	predictor_type	fdr_p_value
main_dataset	(Intercept)	1.04584487756011e+02	8.71369398185378e+01	1.2002313596714260	2.53208190661691e-01	abs_winding_angle_deg	start_end_dist	14	1.000000000000000	continuous	0.415714939892327773
main_dataset	start_end_dist	5.68075776473978e+02	2.41507934588092e+02	2.3522033652553471	3.65659521256205e-02	abs_winding_angle_deg	start_end_dist	14	1.000000000000000	continuous	0.149301701437985795
main_dataset	(Intercept)	1.74338433452098e+02	4.09167336201545e+01	4.2608101387209265	1.10592853718955e-03	abs_winding_angle_deg	axial_span	14	0.911078975377065	continuous	0.020275356518522181
main_dataset	axial_span	9.16208534579096e+02	2.29964296173849e+02	3.9841338408744011	1.81273977070484e-03	abs_winding_angle_deg	axial_span	14	0.911078975377065	continuous	0.022181975187751123
main_dataset	(Intercept)	2.12220883981121e+02	6.39518721129618e+01	3.3184467783251606	6.12778068337844e-03	abs_winding_angle_deg	axial_pitch_360	14	1.000000000000000	continuous	0.051850451936279129
main_dataset	axial_pitch_360	5.42267128173367e+02	3.43856458664833e+02	1.5770159742787606	1.40775499831007e-01	abs_winding_angle_deg	axial_pitch_360	14	1.000000000000000	continuous	0.309706099628214604
main_dataset	(Intercept)	1.63913079346170e+01	1.85348510796155e+02	0.0884350668058191	9.30989629168792e-01	abs_winding_angle_deg	fit_radius	14	1.000000000000000	continuous	0.954711370433152462
main_dataset	fit_radius	1.16875885939931e+03	7.70817751954125e+02	1.5162583586539771	1.55345752668653e-01	abs_winding_angle_deg	fit_radius	14	1.000000000000000	continuous	0.310691505337305496
main_dataset	(Intercept)	2.90512465988919e-01	2.42047055051494e-01	1.2002313596714265	2.53208190661691e-01	n_turns_abs	start_end_dist	14	1.000000000000000	continuous	0.415714939892327773
main_dataset	start_end_dist	1.57798826798327e+00	6.70855373855811e-01	2.3522033652553480	3.65659521256204e-02	n_turns_abs	start_end_dist	14	1.000000000000000	continuous	0.149301701437985795
main_dataset	(Intercept)	4.84273426281726e-01	1.13657593397909e-01	4.2608101386267485	1.10592853737394e-03	n_turns_abs	axial_span	14	0.911078975659899	continuous	0.020275356518522181
main_dataset	axial_span	2.54502370683400e+00	6.38789711598393e-01	3.9841338403303133	1.81273977248117e-03	n_turns_abs	axial_span	14	0.911078975659899	continuous	0.022181975187751123
main_dataset	(Intercept)	5.89502455503114e-01	1.77644089202672e-01	3.3184467783251606	6.12778068337844e-03	n_turns_abs	axial_pitch_360	14	1.000000000000000	continuous	0.051850451936279129
main_dataset	axial_pitch_360	1.50629757825935e+00	9.55156829624538e-01	1.5770159742787608	1.40775499831007e-01	n_turns_abs	axial_pitch_360	14	1.000000000000000	continuous	0.309706099628214604
main_dataset	(Intercept)	4.55314109294919e-02	5.14856974433764e-01	0.0884350668058192	9.30989629168791e-01	n_turns_abs	fit_radius	14	1.000000000000000	continuous	0.954711370433152462
main_dataset	fit_radius	3.24655238722031e+00	2.14116042209479e+00	1.5162583586539768	1.55345752668653e-01	n_turns_abs	fit_radius	14	1.000000000000000	continuous	0.310691505337305496
main_dataset	(Intercept)	2.69775802381991e-01	3.93016853230334e-02	6.8642298711776766	1.73679720962413e-05	start_end_dist	axial_span	14	0.000000000000000	continuous	0.000955238465293272
main_dataset	axial_span	3.95242133513769e-01	2.36242735300050e-01	1.6730340216039912	1.20167638238216e-01	start_end_dist	axial_span	14	0.000000000000000	continuous	0.289402738503873158
main_dataset	(Intercept)	2.77487207065421e-01	4.42042688753499e-02	6.2773848346614969	4.08341131558012e-05	start_end_dist	axial_pitch_360	14	0.000000000000000	continuous	0.001243883267267227
main_dataset	axial_pitch_360	3.53474373641914e-01	2.77046798654868e-01	1.2758652161227666	2.26146542588670e-01	start_end_dist	axial_pitch_360	14	0.000000000000000	continuous	0.388689370074276674
main_dataset	(Intercept)	2.51610274903190e-01	1.25441423482857e-01	2.0057989451752039	6.79598228758807e-02	start_end_dist	fit_radius	14	0.000000000000000	continuous	0.213588014752767980
main_dataset	fit_radius	3.32326237619997e-01	5.30167033380664e-01	0.6268330859821394	5.42510542183829e-01	start_end_dist	fit_radius	14	0.000000000000000	continuous	0.693908833025827620
main_dataset	(Intercept)	-1.05058719020950e-02	2.88867080910407e-02	-0.3636922514321872	7.22414672567856e-01	axial_span	axial_pitch_360	14	1.000000000000000	continuous	0.863756673722436585
main_dataset	axial_pitch_360	9.64405801467778e-01	1.55318066828834e-01	6.2092312965148295	4.52321188097173e-05	axial_span	axial_pitch_360	14	1.000000000000000	continuous	0.001243883267267227
main_dataset	(Intercept)	-1.76614377612798e-01	1.06946656148302e-01	-1.6514249624400474	1.24558944297216e-01	axial_span	fit_radius	14	0.237975432318243	continuous	0.289402738503873158
main_dataset	fit_radius	1.36268052790894e+00	4.50816144189971e-01	3.0226968254595556	1.06096113319980e-02	axial_span	fit_radius	14	0.237975432318243	continuous	0.077803816434651965
main_dataset	(Intercept)	-1.27872712501628e-01	9.54460300919003e-02	-1.3397384090098463	2.05150099693235e-01	axial_pitch_360	fit_radius	14	0.000000000000000	continuous	0.363975983326707220
main_dataset	fit_radius	1.17364597462222e+00	4.03394167706490e-01	2.9094272267123307	1.30949969976269e-02	axial_pitch_360	fit_radius	14	0.000000000000000	continuous	0.080024981652164442
main_dataset	(Intercept)	2.24635959190009e-01	9.26775604852127e-02	2.4238441108498043	3.20913737910850e-02	PC1	abs_winding_angle_deg	14	1.000000000000000	continuous	0.149301701437985795
main_dataset	abs_winding_angle_deg	-6.01800025252995e-04	2.82143145221600e-04	-2.1329599369863530	5.42679059495753e-02	PC1	abs_winding_angle_deg	14	1.000000000000000	continuous	0.184350056260627365
main_dataset	(Intercept)	2.24635959190009e-01	9.26775604852127e-02	2.4238441108498043	3.20913737910850e-02	PC1	n_turns_abs	14	1.000000000000000	continuous	0.149301701437985795
main_dataset	n_turns_abs	-2.16648009091078e-01	1.01571532279776e-01	-2.1329599369863530	5.42679059495753e-02	PC1	n_turns_abs	14	1.000000000000000	continuous	0.184350056260627365
main_dataset	(Intercept)	1.69200304119621e-01	1.14767427944503e-01	1.4742885429256094	1.66149305407099e-01	PC1	start_end_dist	14	1.000000000000000	continuous	0.315110751634153918
main_dataset	start_end_dist	-3.64776816359254e-01	3.18088339326416e-01	-1.1467783356400483	2.73825151919186e-01	PC1	start_end_dist	14	1.000000000000000	continuous	0.430296667301577784
main_dataset	(Intercept)	1.47103464472857e-01	5.96132406446375e-02	2.4676307290482740	2.96217369039704e-02	PC1	axial_span	14	1.000000000000000	continuous	0.149301701437985795
main_dataset	axial_span	-7.55042853383476e-01	3.26630999980135e-01	-2.3116080636234613	3.93613576518326e-02	PC1	axial_span	14	1.000000000000000	continuous	0.149301701437985795
main_dataset	(Intercept)	1.34935348068583e-01	7.41894728070984e-02	1.8187937312808640	9.39712218556264e-02	PC1	axial_pitch_360	14	1.000000000000000	continuous	0.258420860102972605
main_dataset	axial_pitch_360	-5.89183090398402e-01	3.98901995309834e-01	-1.4770121416433963	1.65429330242363e-01	PC1	axial_pitch_360	14	1.000000000000000	continuous	0.315110751634153918
main_dataset	(Intercept)	6.21699999930054e-01	1.59065406194330e-01	3.9084551116697543	2.07804688562838e-03	PC1	fit_radius	14	1.000000000000000	continuous	0.022858515741912215
main_dataset	fit_radius	-2.43751957979696e+00	6.61512942778532e-01	-3.6847647599436626	3.12150886402173e-03	PC1	fit_radius	14	1.000000000000000	continuous	0.031215088640217298
main_dataset	(Intercept)	1.00769295130393e-01	1.08388061211803e-01	0.9297084383996679	3.70847343789281e-01	PC2	abs_winding_angle_deg	14	1.000000000000000	continuous	0.516369719200265309
main_dataset	abs_winding_angle_deg	-7.79311482892253e-05	3.29971444378369e-04	-0.2361754315923889	8.17279569889653e-01	PC2	abs_winding_angle_deg	14	1.000000000000000	continuous	0.917354619263896276
main_dataset	(Intercept)	1.00769295130393e-01	1.08388061211803e-01	0.9297084383996680	3.70847343789281e-01	PC2	n_turns_abs	14	1.000000000000000	continuous	0.516369719200265309
main_dataset	n_turns_abs	-2.80552133841211e-02	1.18789719976213e-01	-0.2361754315923890	8.17279569889653e-01	PC2	n_turns_abs	14	1.000000000000000	continuous	0.917354619263896276
main_dataset	(Intercept)	9.43358047180786e-02	1.20563300321552e-01	0.7824587122820759	4.49110485501777e-01	PC2	start_end_dist	14	1.000000000000000	continuous	0.609903128459202803
main_dataset	start_end_dist	-4.95127752909538e-02	3.34152125475347e-01	-0.1481743538830392	8.84665902764526e-01	PC2	start_end_dist	14	1.000000000000000	continuous	0.954711370433152462
main_dataset	(Intercept)	8.27316092666581e-02	7.15125030997194e-02	1.1568831418373720	2.69831137686164e-01	PC2	axial_span	14	1.000000000000000	continuous	0.430296667301577784
main_dataset	axial_span	-3.57653406602427e-02	3.91829065924888e-01	-0.0912779162409018	9.28777769386810e-01	PC2	axial_span	14	1.000000000000000	continuous	0.954711370433152462
main_dataset	(Intercept)	8.60585186665992e-02	8.04515276605925e-02	1.0696940278084135	3.05802023574490e-01	PC2	axial_pitch_360	14	1.000000000000000	continuous	0.460797569769779702
main_dataset	axial_pitch_360	-5.48980783441431e-02	4.32571815046839e-01	-0.1269108999581924	9.01112687284031e-01	PC2	axial_pitch_360	14	1.000000000000000	continuous	0.954711370433152462
main_dataset	(Intercept)	-2.68398477906547e-01	2.07911376883907e-01	-1.2909273264849517	2.21044946500468e-01	PC2	fit_radius	14	1.000000000000000	continuous	0.385951493889705344
main_dataset	fit_radius	1.47671412687523e+00	8.64651026581997e-01	1.7078729816730160	1.13375452237779e-01	PC2	fit_radius	14	1.000000000000000	continuous	0.289402738503873158
main_dataset	(Intercept)	-3.24574936880995e-02	7.57080528302428e-02	-0.4287191715375068	6.75722816787686e-01	PC3	abs_winding_angle_deg	14	0.000000000000000	continuous	0.816807800512586946
main_dataset	abs_winding_angle_deg	5.71316847573728e-05	2.09007109218531e-04	0.2733480452937020	7.89233370042895e-01	PC3	abs_winding_angle_deg	14	0.000000000000000	continuous	0.913849165312825673
main_dataset	(Intercept)	-3.24574936880995e-02	7.57080528302428e-02	-0.4287191715375073	6.75722816787685e-01	PC3	n_turns_abs	14	0.000000000000000	continuous	0.816807800512586946
main_dataset	n_turns_abs	2.05674065126542e-02	7.52425593186713e-02	0.2733480452937024	7.89233370042895e-01	PC3	n_turns_abs	14	0.000000000000000	continuous	0.913849165312825673
main_dataset	(Intercept)	-7.51610356619851e-02	1.12437763373543e-01	-0.6684679008802704	5.16487650309793e-01	PC3	start_end_dist	14	0.000000000000000	continuous	0.676352875405681342
main_dataset	start_end_dist	1.89856666045219e-01	3.35123814368750e-01	0.5665269309578572	5.81476965766422e-01	PC3	start_end_dist	14	0.000000000000000	continuous	0.735200761313866913
main_dataset	(Intercept)	-8.57077657566608e-02	5.74900533573358e-02	-1.4908277302150814	1.61817902983200e-01	PC3	axial_span	14	1.000000000000000	continuous	0.315110751634153918
main_dataset	axial_span	6.02127738775545e-01	3.14997698732003e-01	1.9115305959356521	8.01086092107880e-02	PC3	axial_span	14	1.000000000000000	continuous	0.238160730086126537
main_dataset	(Intercept)	9.27635294098604e-03	5.49865954575910e-02	0.1687020784572948	8.68841168791885e-01	PC3	axial_pitch_360	14	0.000000000000000	continuous	0.954711370433152462
main_dataset	axial_pitch_360	-1.49023045335768e-01	3.44624187392700e-01	-0.4324218983676742	6.73103755460953e-01	PC3	axial_pitch_360	14	0.000000000000000	continuous	0.816807800512586946
main_dataset	(Intercept)	8.08299919452873e-02	1.47457553240958e-01	0.5481576912727166	5.93634514085919e-01	PC3	fit_radius	14	0.000000000000000	continuous	0.742043142607399009
main_dataset	fit_radius	-3.99117472713963e-01	6.23216250109072e-01	-0.6404157026459288	5.33940468490883e-01	PC3	fit_radius	14	0.000000000000000	continuous	0.690981782752907225
main_dataset	(Intercept)	1.19718169494004e-01	6.53495581852792e-02	1.8319660119901400	9.18778165506511e-02	PC4	abs_winding_angle_deg	14	0.896361402323925	continuous	0.258420860102972605
main_dataset	abs_winding_angle_deg	-3.39735910899878e-04	1.98964643945361e-04	-1.7075190052016274	1.13442714584143e-01	PC4	abs_winding_angle_deg	14	0.896361402323925	continuous	0.289402738503873158
main_dataset	(Intercept)	1.19718169494010e-01	6.53495581852866e-02	1.8319660119900381	9.18778165506671e-02	PC4	n_turns_abs	14	0.896361402324366	continuous	0.258420860102972605
main_dataset	n_turns_abs	-1.22304927923971e-01	7.16272718203383e-02	-1.7075190052016369	1.13442714584141e-01	PC4	n_turns_abs	14	0.896361402324366	continuous	0.289402738503873158
main_dataset	(Intercept)	1.58749286696362e-01	7.45662651378163e-02	2.1289692651624099	5.46551406668666e-02	PC4	start_end_dist	14	0.747536577222591	continuous	0.184350056260627365
main_dataset	start_end_dist	-4.22715940154027e-01	2.13319623083209e-01	-1.9816083210926130	7.09036445362144e-02	PC4	start_end_dist	14	0.747536577222591	continuous	0.216650024971766192
main_dataset	(Intercept)	9.72385236034458e-02	3.82886690390405e-02	2.5396161852556918	2.59565976767844e-02	PC4	axial_span	14	1.000000000000000	continuous	0.142761287222314209
main_dataset	axial_span	-6.01165419623639e-01	2.09790075508255e-01	-2.8655570010507243	1.42065129335854e-02	PC4	axial_span	14	1.000000000000000	continuous	0.082248232773389329
main_dataset	(Intercept)	1.21218664027403e-01	4.13153935237456e-02	2.9339830433354970	1.25110564739218e-02	PC4	axial_pitch_360	14	1.000000000000000	continuous	0.080024981652164442
main_dataset	axial_pitch_360	-7.01907475312714e-01	2.22144629016103e-01	-3.1596869049750222	8.22563079716874e-03	PC4	axial_pitch_360	14	1.000000000000000	continuous	0.064629956263468638
main_dataset	(Intercept)	2.18172426753844e-01	1.41421733671363e-01	1.5427079069815033	1.48850736153741e-01	PC4	fit_radius	14	0.900003459107374	continuous	0.310691505337305496
main_dataset	fit_radius	-8.45682570809452e-01	5.89353472810469e-01	-1.4349327013831228	1.76852613630180e-01	PC4	fit_radius	14	0.900003459107374	continuous	0.329725211852877786
main_dataset	(Intercept)	3.81266661512948e-02	3.38964981264474e-02	1.1247966090499140	2.82670832870514e-01	PC5	abs_winding_angle_deg	14	0.000000000000000	continuous	0.431858216885508628
main_dataset	abs_winding_angle_deg	-9.27069680890130e-05	9.35780121293790e-05	-0.9906917873061698	3.41392487182570e-01	PC5	abs_winding_angle_deg	14	0.000000000000000	continuous	0.489732610914815292
main_dataset	(Intercept)	3.81266661512947e-02	3.38964981264474e-02	1.1247966090499124	2.82670832870515e-01	PC5	n_turns_abs	14	0.000000000000000	continuous	0.431858216885508628
main_dataset	n_turns_abs	-3.33745085120446e-02	3.36880843665765e-02	-0.9906917873061681	3.41392487182570e-01	PC5	n_turns_abs	14	0.000000000000000	continuous	0.489732610914815292
main_dataset	(Intercept)	1.76710429235329e-03	5.28765806519064e-02	0.0334194131043830	9.73889577640285e-01	PC5	start_end_dist	14	0.000000000000000	continuous	0.982824344407627337
main_dataset	start_end_dist	1.26490824673259e-02	1.57600087970207e-01	0.0802606307536905	9.37352981879822e-01	PC5	start_end_dist	14	0.000000000000000	continuous	0.954711370433152462
main_dataset	(Intercept)	3.39122371310217e-02	2.21086500863051e-02	1.5338899932216243	1.50989653011844e-01	PC5	axial_span	14	0.000000000000000	continuous	0.310691505337305496
main_dataset	axial_span	-1.85401613827699e-01	1.32895267143146e-01	-1.3950956855972638	1.88271115561259e-01	PC5	axial_span	14	0.000000000000000	continuous	0.339505290356368616
main_dataset	(Intercept)	2.84330671151827e-02	2.47388445166193e-02	1.1493288256079057	2.72812768265691e-01	PC5	axial_pitch_360	14	0.000000000000000	continuous	0.430296667301577784
main_dataset	axial_pitch_360	-1.53136480634031e-01	1.55048773571547e-01	-0.9876665071676026	3.42812827640371e-01	PC5	axial_pitch_360	14	0.000000000000000	continuous	0.489732610914815292
main_dataset	(Intercept)	-1.47092327690090e-03	6.95811492877026e-02	-0.0211396806744159	9.83481674175683e-01	PC5	fit_radius	14	0.000000000000000	continuous	0.983481674175683107
main_dataset	fit_radius	3.16262500486375e-02	2.94078546566557e-01	0.1075435471845268	9.16134930222990e-01	PC5	fit_radius	14	0.000000000000000	continuous	0.954711370433152462
main_dataset	(Intercept)	1.33292326915078e-01	9.46218526605705e-02	1.4086843912603071	1.84308915377838e-01	PC1	centroid_size	14	1.000000000000000	continuous	0.337899678192702502
main_dataset	centroid_size	-5.12167391900249e-04	4.97550408062617e-04	-1.0293778953866162	3.23604279697105e-01	PC1	centroid_size	14	1.000000000000000	continuous	0.481033388738939749
main_dataset	(Intercept)	2.42437146604265e-01	8.15590326521904e-02	2.9725358273698657	1.16461771111189e-02	PC2	centroid_size	14	1.000000000000000	continuous	0.080024981652164442
main_dataset	centroid_size	-1.00707791784781e-03	4.28862137405596e-04	-2.3482556047967713	3.68292116590895e-02	PC2	centroid_size	14	1.000000000000000	continuous	0.149301701437985795
main_dataset	(Intercept)	7.19537476322634e-03	7.95780855009786e-02	0.0904190483840912	9.29445941097888e-01	PC3	centroid_size	14	0.000000000000000	continuous	0.954711370433152462
main_dataset	centroid_size	-1.02706539106367e-04	3.97086828096993e-04	-0.2586500781166163	8.00288407878906e-01	PC3	centroid_size	14	0.000000000000000	continuous	0.916997134027912830
main_dataset	(Intercept)	1.03671984851778e-01	6.12464402980629e-02	1.6927022100753335	1.16290156137414e-01	PC4	centroid_size	14	0.794018958344854	continuous	0.289402738503873158
main_dataset	centroid_size	-5.00189270820878e-04	3.25946256029321e-04	-1.5345759049795098	1.50822332069213e-01	PC4	centroid_size	14	0.794018958344854	continuous	0.310691505337305496
main_dataset	(Intercept)	2.94383456270218e-02	3.63688971691356e-02	0.8094374016929106	4.34020568812297e-01	PC5	centroid_size	14	0.000000000000000	continuous	0.596778282116908976
main_dataset	centroid_size	-1.21837168099828e-04	1.81477223627102e-04	-0.6713634122493417	5.14705352739177e-01	PC5	centroid_size	14	0.000000000000000	continuous	0.676352875405681342
main_dataset	(Intercept)	1.81105191085007e+02	7.77031086510162e+01	2.3307328912462810	3.80198259702755e-02	abs_winding_angle_deg	centroid_size	14	1.000000000000000	continuous	0.149301701437985795
main_dataset	centroid_size	6.71354760753211e-01	4.08586519181074e-01	1.6431152992976872	1.26284831347145e-01	abs_winding_angle_deg	centroid_size	14	1.000000000000000	continuous	0.289402738503873158
main_dataset	(Intercept)	5.03069975236130e-01	2.15841968475045e-01	2.3307328912462815	3.80198259702754e-02	n_turns_abs	centroid_size	14	1.000000000000000	continuous	0.149301701437985795
main_dataset	centroid_size	1.86487433542559e-03	1.13496255328076e-03	1.6431152992976883	1.26284831347144e-01	n_turns_abs	centroid_size	14	1.000000000000000	continuous	0.289402738503873158
main_dataset	(Intercept)	2.55323981336832e-01	6.40957754199966e-02	3.9834759726953317	1.81488887899782e-03	start_end_dist	centroid_size	14	0.000000000000000	continuous	0.022181975187751123
main_dataset	centroid_size	3.84085423726888e-04	3.19831621931023e-04	1.2008988398580618	2.52958651353052e-01	start_end_dist	centroid_size	14	0.000000000000000	continuous	0.415714939892327773
main_dataset	(Intercept)	1.99254948082274e-02	6.26086396773572e-02	0.3182547154978924	7.55762283567152e-01	axial_span	centroid_size	14	1.000000000000000	continuous	0.893912378412760389
main_dataset	centroid_size	6.68316634064404e-04	3.29215221894458e-04	2.0300295661257635	6.51250470287617e-02	axial_span	centroid_size	14	1.000000000000000	continuous	0.210698681563640910
main_dataset	(Intercept)	4.25977902006746e-02	5.60312084488782e-02	0.7602511418175102	4.61780980676989e-01	axial_pitch_360	centroid_size	14	1.000000000000000	continuous	0.619462291152058309
main_dataset	centroid_size	6.25300532632333e-04	2.94629093006525e-04	2.1223312547022832	5.53050168781882e-02	axial_pitch_360	centroid_size	14	1.000000000000000	continuous	0.184350056260627365
main_dataset	(Intercept)	2.31589608895726e-01	2.94871879826548e-02	7.8539062128255059	4.53838180189779e-06	fit_radius	centroid_size	14	1.000000000000000	continuous	0.000499221998208757
main_dataset	centroid_size	1.87833850226511e-05	1.55052580359195e-04	0.1211420343933492	9.05583393220340e-01	fit_radius	centroid_size	14	1.000000000000000	continuous	0.954711370433152462
high_confidence	(Intercept)	1.81850622608783e+02	4.16345258061151e+01	4.3677841668146025	1.40395125337422e-03	abs_winding_angle_deg	start_end_dist	12	1.000000000000000	continuous	1.24079437310475e-02
high_confidence	start_end_dist	6.58442364402022e+02	1.14892808071039e+02	5.7309275963983941	1.90066155451580e-04	abs_winding_angle_deg	start_end_dist	12	1.000000000000000	continuous	2.98675387138197e-03
high_confidence	(Intercept)	2.81415123458908e+02	6.72406778934828e+01	4.1851916470072279	1.87220114269765e-03	abs_winding_angle_deg	axial_span	12	0.890568607807672	continuous	1.37294750464495e-02
high_confidence	axial_span	6.17358962363279e+02	3.23421251048361e+02	1.9088385823817280	8.53684001452488e-02	abs_winding_angle_deg	axial_span	12	0.890568607807672	continuous	2.40782667076343e-01
high_confidence	(Intercept)	4.60066452656813e+02	6.20198470446112e+01	7.4180520362438989	2.26721658442833e-05	abs_winding_angle_deg	axial_pitch_360	12	0.000000000000000	continuous	4.98787648574233e-04
high_confidence	axial_pitch_360	-3.09995507124729e+02	3.61329392343986e+02	-0.8579305024530439	4.11021648411706e-01	abs_winding_angle_deg	axial_pitch_360	12	0.000000000000000	continuous	6.23203443885484e-01
high_confidence	(Intercept)	9.59286312289394e+02	2.21034135545408e+02	4.3399916936916840	1.46639335003288e-03	abs_winding_angle_deg	fit_radius	12	0.000000000000000	continuous	1.24079437310475e-02
high_confidence	fit_radius	-2.21069956440191e+03	8.86267152282388e+02	-2.4943941098445692	3.17503122924016e-02	abs_winding_angle_deg	fit_radius	12	0.000000000000000	continuous	1.24733369720149e-01
high_confidence	(Intercept)	5.05140618357731e-01	1.15651460572542e-01	4.3677841668146042	1.40395125337422e-03	n_turns_abs	start_end_dist	12	1.000000000000000	continuous	1.24079437310475e-02
high_confidence	start_end_dist	1.82900656778340e+00	3.19146689086219e-01	5.7309275963984021	1.90066155451578e-04	n_turns_abs	start_end_dist	12	1.000000000000000	continuous	2.98675387138197e-03
high_confidence	(Intercept)	7.81708676281087e-01	1.86779660810645e-01	4.1851916471439221	1.87220114229107e-03	n_turns_abs	axial_span	12	0.890568608092479	continuous	1.37294750464495e-02
high_confidence	axial_span	1.71488600649217e+00	8.98392363950135e-01	1.9088385824563352	8.53684001347350e-02	n_turns_abs	axial_span	12	0.890568608092479	continuous	2.40782667076343e-01
high_confidence	(Intercept)	1.27796236849115e+00	1.72277352901698e-01	7.4180520362439015	2.26721658442833e-05	n_turns_abs	axial_pitch_360	12	0.000000000000000	continuous	4.98787648574233e-04
high_confidence	axial_pitch_360	-8.61098630902024e-01	1.00369275651107e+00	-0.8579305024530443	4.11021648411706e-01	n_turns_abs	axial_pitch_360	12	0.000000000000000	continuous	6.23203443885484e-01
high_confidence	(Intercept)	2.66468420080387e+00	6.13983709848356e-01	4.3399916936916849	1.46639335003288e-03	n_turns_abs	fit_radius	12	0.000000000000000	continuous	1.24079437310475e-02
high_confidence	fit_radius	-6.14083212333864e+00	2.46185320078441e+00	-2.4943941098445697	3.17503122924016e-02	n_turns_abs	fit_radius	12	0.000000000000000	continuous	1.24733369720149e-01
high_confidence	(Intercept)	1.70618307255668e-01	8.10918963797443e-02	2.1040118047884993	6.16599980092507e-02	start_end_dist	axial_span	12	0.000000000000000	continuous	1.93788565171931e-01
high_confidence	axial_span	8.78466975013736e-01	4.27093791124552e-01	2.0568479178793568	6.67386511699963e-02	start_end_dist	axial_span	12	0.000000000000000	continuous	2.03923656352766e-01
high_confidence	(Intercept)	3.05711606176318e-01	7.39951029184169e-02	4.1315113314103984	2.03926523363226e-03	start_end_dist	axial_pitch_360	12	0.000000000000000	continuous	1.40199484812218e-02
high_confidence	axial_pitch_360	1.67214877384381e-01	4.31097573567225e-01	0.3878817410191376	7.06232126063439e-01	start_end_dist	axial_pitch_360	12	0.000000000000000	continuous	8.40591915743720e-01
high_confidence	(Intercept)	5.95897082474176e-01	3.15798837365720e-01	1.8869514765948305	8.85052218393537e-02	start_end_dist	fit_radius	12	0.000000000000000	continuous	2.41897474584748e-01
high_confidence	fit_radius	-1.05575169515795e+00	1.26623942313520e+00	-0.8337694087457160	4.23879125427629e-01	start_end_dist	fit_radius	12	0.000000000000000	continuous	6.23203443885484e-01
high_confidence	(Intercept)	8.42867273351453e-02	3.21267097771958e-02	2.6235717233320197	2.54412911637121e-02	axial_span	axial_pitch_360	12	0.000000000000000	continuous	1.21675740348188e-01
high_confidence	axial_pitch_360	6.13504703967703e-01	1.87171124647499e-01	3.2777743101299466	8.32019447696809e-03	axial_span	axial_pitch_360	12	0.000000000000000	continuous	4.57610696233245e-02
high_confidence	(Intercept)	4.80328108647836e-02	1.98001738621333e-01	0.2425878237192843	8.13227760701546e-01	axial_span	fit_radius	12	0.000000000000000	continuous	8.73044451147791e-01
high_confidence	fit_radius	5.50580819153338e-01	7.93915548844445e-01	0.6935004862352373	5.03784743704553e-01	axial_span	fit_radius	12	0.000000000000000	continuous	7.10465664198728e-01
high_confidence	(Intercept)	-3.04946195016797e-01	1.85558306242395e-01	-1.6433982460394196	1.31329372046203e-01	axial_pitch_360	fit_radius	12	0.000000000000000	continuous	3.07366615427283e-01
high_confidence	fit_radius	1.88539432658824e+00	7.44021873589774e-01	2.5340576581324719	2.96638343682787e-02	axial_pitch_360	fit_radius	12	0.000000000000000	continuous	1.24733369720149e-01
high_confidence	(Intercept)	1.39778097984924e-01	9.65388765475156e-02	1.4478943922257763	1.78262017911566e-01	PC1	abs_winding_angle_deg	12	1.000000000000000	continuous	3.44014420531091e-01
high_confidence	abs_winding_angle_deg	-3.64432414309252e-04	2.33479201204370e-04	-1.5608774247529451	1.49614501746369e-01	PC1	abs_winding_angle_deg	12	1.000000000000000	continuous	3.29151903842013e-01
high_confidence	(Intercept)	1.39778097984924e-01	9.65388765475156e-02	1.4478943922257776	1.78262017911565e-01	PC1	n_turns_abs	12	1.000000000000000	continuous	3.44014420531091e-01
high_confidence	n_turns_abs	-1.31195669151331e-01	8.40525124335732e-02	-1.5608774247529464	1.49614501746369e-01	PC1	n_turns_abs	12	1.000000000000000	continuous	3.29151903842013e-01
high_confidence	(Intercept)	9.42329438129344e-02	6.23784849234402e-02	1.5106641966150769	1.61808591595098e-01	PC1	start_end_dist	12	0.963175861928151	continuous	3.31966220810976e-01
high_confidence	start_end_dist	-3.06119471218331e-01	1.73304003958716e-01	-1.7663727566920728	1.07784666028557e-01	PC1	start_end_dist	12	0.963175861928151	continuous	2.75728215421890e-01
high_confidence	(Intercept)	7.63078448007119e-02	5.73158734825540e-02	1.3313562223550297	2.12624482049842e-01	PC1	axial_span	12	1.000000000000000	continuous	3.72379320661261e-01
high_confidence	axial_span	-4.34297918722732e-01	2.68573301805037e-01	-1.6170554400005022	1.36937804667466e-01	PC1	axial_span	12	1.000000000000000	continuous	3.13815802362942e-01
high_confidence	(Intercept)	3.24791572845623e-02	6.30812521565932e-02	0.5148781321578068	6.17826166573077e-01	PC1	axial_pitch_360	12	1.000000000000000	continuous	8.25435206571349e-01
high_confidence	axial_pitch_360	-2.09198926718440e-01	3.13241567909396e-01	-0.6678517417552629	5.19343651211372e-01	PC1	axial_pitch_360	12	1.000000000000000	continuous	7.14097520415637e-01
high_confidence	(Intercept)	6.63117530979331e-02	2.79868059363796e-01	0.2369393393753998	8.17487076983840e-01	PC1	fit_radius	12	1.000000000000000	continuous	8.73044451147791e-01
high_confidence	fit_radius	-2.77045483656723e-01	1.09431902854961e+00	-0.2531670165910511	8.05267642108624e-01	PC1	fit_radius	12	1.000000000000000	continuous	8.73044451147791e-01
high_confidence	(Intercept)	1.52884519259957e-01	1.81969741077217e-01	0.8401645150172654	4.20449688759318e-01	PC2	abs_winding_angle_deg	12	1.000000000000000	continuous	6.23203443885484e-01
high_confidence	abs_winding_angle_deg	-1.22931800781989e-04	4.40093683596611e-04	-0.2793309819339917	7.85682847648812e-01	PC2	abs_winding_angle_deg	12	1.000000000000000	continuous	8.73044451147791e-01
high_confidence	(Intercept)	1.52884519259957e-01	1.81969741077217e-01	0.8401645150172659	4.20449688759317e-01	PC2	n_turns_abs	12	1.000000000000000	continuous	6.23203443885484e-01
high_confidence	n_turns_abs	-4.42554482815160e-02	1.58433726094780e-01	-0.2793309819339916	7.85682847648812e-01	PC2	n_turns_abs	12	1.000000000000000	continuous	8.73044451147791e-01
high_confidence	(Intercept)	1.75235683470259e-01	1.17750985119460e-01	1.4881886830286815	1.67541943178181e-01	PC2	start_end_dist	12	1.000000000000000	continuous	3.35083886356362e-01
high_confidence	start_end_dist	-2.19213906842092e-01	3.24940444776697e-01	-0.6746279521859412	5.15205381263267e-01	PC2	start_end_dist	12	1.000000000000000	continuous	7.14097520415637e-01
high_confidence	(Intercept)	1.43049906738027e-01	1.08318446360292e-01	1.3206421578667227	2.16045592025771e-01	PC2	axial_span	12	1.000000000000000	continuous	3.72379320661261e-01
high_confidence	axial_span	-2.09036748002293e-01	5.07563455248229e-01	-0.4118435751054260	6.89142910555271e-01	PC2	axial_span	12	1.000000000000000	continuous	8.40591915743720e-01
high_confidence	(Intercept)	1.43219102912396e-01	1.08478752755836e-01	1.3202502727400824	2.16171588073838e-01	PC2	axial_pitch_360	12	1.000000000000000	continuous	3.72379320661261e-01
high_confidence	axial_pitch_360	-2.22378100987108e-01	5.38671212704237e-01	-0.4128271489963715	6.88445260686582e-01	PC2	axial_pitch_360	12	1.000000000000000	continuous	8.40591915743720e-01
high_confidence	(Intercept)	-2.71911420550452e-01	4.61107257902831e-01	-0.5896923457399839	5.68480410593929e-01	PC2	fit_radius	12	1.000000000000000	continuous	7.72010434139904e-01
high_confidence	fit_radius	1.48093664341980e+00	1.80298690630316e+00	0.8213795886384470	4.30576924866334e-01	PC2	fit_radius	12	1.000000000000000	continuous	6.23203443885484e-01
high_confidence	(Intercept)	-3.47735759040323e-01	1.35926823398273e-01	-2.5582570852953528	2.84581120229551e-02	PC3	abs_winding_angle_deg	12	0.000000000000000	continuous	1.24733369720149e-01
high_confidence	abs_winding_angle_deg	8.01141058683021e-04	3.28805149646821e-04	2.4365222367823329	3.50569177132320e-02	PC3	abs_winding_angle_deg	12	0.000000000000000	continuous	1.28542031615184e-01
high_confidence	(Intercept)	-3.47735759040323e-01	1.35926823398273e-01	-2.5582570852953523	2.84581120229551e-02	PC3	n_turns_abs	12	0.000000000000000	continuous	1.24733369720149e-01
high_confidence	n_turns_abs	2.88410781125888e-01	1.18369853872855e-01	2.4365222367823325	3.50569177132320e-02	PC3	n_turns_abs	12	0.000000000000000	continuous	1.28542031615184e-01
high_confidence	(Intercept)	-1.68471502973038e-01	1.11861308848552e-01	-1.5060748413120180	1.62965235670843e-01	PC3	start_end_dist	12	0.000000000000000	continuous	3.31966220810976e-01
high_confidence	start_end_dist	4.45792922288610e-01	3.28861625771510e-01	1.3555638218438488	2.05060988891962e-01	PC3	start_end_dist	12	0.000000000000000	continuous	3.72379320661261e-01
high_confidence	(Intercept)	-2.47421531859763e-01	6.94596240984709e-02	-3.5620914318367292	5.16324398985097e-03	PC3	axial_span	12	1.000000000000000	continuous	2.98924652044003e-02
high_confidence	axial_span	1.22241586804717e+00	3.25477035466297e-01	3.7557668739850194	3.74812841434538e-03	PC3	axial_span	12	1.000000000000000	continuous	2.29052291987773e-02
high_confidence	(Intercept)	-2.12591861921997e-02	8.43498063244877e-02	-0.2520359810954054	8.06117573805705e-01	PC3	axial_pitch_360	12	0.000000000000000	continuous	8.73044451147791e-01
high_confidence	axial_pitch_360	8.00216821229521e-03	4.91424370034918e-01	0.0162836210416805	9.87328429051099e-01	PC3	axial_pitch_360	12	0.000000000000000	continuous	9.87328429051099e-01
high_confidence	(Intercept)	1.01565839101730e-02	3.69405875622753e-01	0.0274943756458958	9.78606380745401e-01	PC3	fit_radius	12	0.000000000000000	continuous	9.87328429051099e-01
high_confidence	fit_radius	-1.20962881917914e-01	1.48118430945840e+00	-0.0816663268341967	9.36523503097670e-01	PC3	fit_radius	12	0.000000000000000	continuous	9.62781171408819e-01
high_confidence	(Intercept)	-4.14988433228666e-02	1.35467702069274e-01	-0.3063375453260836	7.65630669291212e-01	PC4	abs_winding_angle_deg	12	0.000000000000000	continuous	8.73044451147791e-01
high_confidence	abs_winding_angle_deg	1.48384686002033e-04	3.27694541353965e-04	0.4528140303739547	6.60348165257080e-01	PC4	abs_winding_angle_deg	12	0.000000000000000	continuous	8.25435206571349e-01
high_confidence	(Intercept)	-4.14988433228669e-02	1.35467702069274e-01	-0.3063375453260855	7.65630669291211e-01	PC4	n_turns_abs	12	0.000000000000000	continuous	8.73044451147791e-01
high_confidence	n_turns_abs	5.34184869607322e-02	1.17970034887427e-01	0.4528140303739567	6.60348165257078e-01	PC4	n_turns_abs	12	0.000000000000000	continuous	8.25435206571349e-01
high_confidence	(Intercept)	9.69665796580399e-02	8.17874095939745e-02	1.1855929921172568	2.63190600817748e-01	PC4	start_end_dist	12	0.848677544678989	continuous	4.25749501322828e-01
high_confidence	start_end_dist	-2.90272401420954e-01	2.30784297927233e-01	-1.2577649520699938	2.37053860231215e-01	PC4	start_end_dist	12	0.848677544678989	continuous	3.97794794940453e-01
high_confidence	(Intercept)	1.22937591450204e-01	6.60594004226275e-02	1.8610158533635943	9.23608539323584e-02	PC4	axial_span	12	1.000000000000000	continuous	2.41897474584748e-01
high_confidence	axial_span	-6.58155500605062e-01	3.09544114200169e-01	-2.1262090616895439	5.93993443931141e-02	PC4	axial_span	12	1.000000000000000	continuous	1.92174349507134e-01
high_confidence	(Intercept)	1.44533783240929e-01	6.02028879955564e-02	2.4007782359476963	3.72660588558896e-02	PC4	axial_pitch_360	12	1.000000000000000	continuous	1.32234402391866e-01
high_confidence	axial_pitch_360	-8.20694754157506e-01	2.98948520894743e-01	-2.7452711647516859	2.06451244361978e-02	PC4	axial_pitch_360	12	1.000000000000000	continuous	1.03225622180989e-01
high_confidence	(Intercept)	5.61691314831140e-01	2.39359478805753e-01	2.3466432899737724	4.08739494483076e-02	PC4	fit_radius	12	0.000000000000000	continuous	1.40504201228557e-01
high_confidence	fit_radius	-2.17994373951855e+00	9.59745168453364e-01	-2.2713776647936021	4.64616869809349e-02	PC4	fit_radius	12	0.000000000000000	continuous	1.54872289936450e-01
high_confidence	(Intercept)	9.86235061052120e-02	7.00114733590428e-02	1.4086763407968417	1.89256421521596e-01	PC5	abs_winding_angle_deg	12	0.653013214339240	continuous	3.52850955379246e-01
high_confidence	abs_winding_angle_deg	-2.59816975937724e-04	1.70901761579090e-04	-1.5202709061456052	1.59410578859548e-01	PC5	abs_winding_angle_deg	12	0.653013214339240	continuous	3.31966220810976e-01
high_confidence	(Intercept)	9.86235061052141e-02	7.00114733590442e-02	1.4086763407968437	1.89256421521595e-01	PC5	n_turns_abs	12	0.653013214338740	continuous	3.52850955379246e-01
high_confidence	n_turns_abs	-9.35341113375795e-02	6.15246341684741e-02	-1.5202709061455493	1.59410578859562e-01	PC5	n_turns_abs	12	0.653013214338740	continuous	3.31966220810976e-01
high_confidence	(Intercept)	1.39213463582719e-02	5.21536914119112e-02	0.2669292619830259	7.94947449857149e-01	PC5	start_end_dist	12	0.648683291031603	continuous	8.73044451147791e-01
high_confidence	start_end_dist	-5.71477617018952e-02	1.49726140242480e-01	-0.3816819268121451	7.10682256037872e-01	PC5	start_end_dist	12	0.648683291031603	continuous	8.40591915743720e-01
high_confidence	(Intercept)	5.63352156810507e-02	4.81806525910470e-02	1.1692497434440934	2.69418374911416e-01	PC5	axial_span	12	0.000000000000000	continuous	4.29507554206606e-01
high_confidence	axial_span	-3.17983307220516e-01	2.53757261731830e-01	-1.2531003252886606	2.38676876964272e-01	PC5	axial_span	12	0.000000000000000	continuous	3.97794794940453e-01
high_confidence	(Intercept)	1.02783739849177e-03	4.33351619926289e-02	0.0237183236713548	9.81543906283101e-01	PC5	axial_pitch_360	12	0.579558181559698	continuous	9.87328429051099e-01
high_confidence	axial_pitch_360	-3.18247712863966e-02	2.30469769232022e-01	-0.1380865325306830	8.92913013800708e-01	PC5	axial_pitch_360	12	0.579558181559698	continuous	9.30211699868337e-01
high_confidence	(Intercept)	-8.36793562521107e-02	1.73066630983755e-01	-0.4835094771098036	6.39146298195003e-01	PC5	fit_radius	12	0.000000000000000	continuous	8.25435206571349e-01
high_confidence	fit_radius	3.26195165155915e-01	6.93934761789629e-01	0.4700660395145380	6.48391507318613e-01	PC5	fit_radius	12	0.000000000000000	continuous	8.25435206571349e-01
high_confidence	(Intercept)	5.91122205644880e-02	4.77154717182749e-02	1.2388480808384874	2.43691965104158e-01	PC1	centroid_size	12	1.000000000000000	continuous	4.00091285991902e-01
high_confidence	centroid_size	-2.90636340627470e-04	1.76309327554893e-04	-1.6484456305182247	1.30278514138970e-01	PC1	centroid_size	12	1.000000000000000	continuous	3.07366615427283e-01
high_confidence	(Intercept)	2.30033478920243e-01	7.67432969740377e-02	2.9974406624472207	1.34021406221246e-02	PC2	centroid_size	12	1.000000000000000	continuous	7.02016889730336e-02
high_confidence	centroid_size	-5.78023162820718e-04	2.83567543117380e-04	-2.0383967659565694	6.88316566658990e-02	PC2	centroid_size	12	1.000000000000000	continuous	2.04634654952673e-01
high_confidence	(Intercept)	-4.93552119461445e-02	6.56046407811991e-02	-0.7523128144356626	4.69201137030020e-01	PC3	centroid_size	12	0.000000000000000	continuous	6.70287338614314e-01
high_confidence	centroid_size	1.30156520368432e-04	2.69796919393448e-04	0.4824240419833069	6.39890392736654e-01	PC3	centroid_size	12	0.000000000000000	continuous	8.25435206571349e-01
high_confidence	(Intercept)	-2.03495062539744e-02	5.11850609199696e-02	-0.3975672957738953	6.99303222283463e-01	PC4	centroid_size	12	0.000000000000000	continuous	8.40591915743720e-01
high_confidence	centroid_size	1.75087969729326e-04	2.10496873250639e-04	0.8317841829453120	4.24947558536343e-01	PC4	centroid_size	12	0.000000000000000	continuous	6.23203443885484e-01
high_confidence	(Intercept)	5.02122617386290e-03	3.39302261621162e-02	0.1479868171191031	8.85294603369433e-01	PC5	centroid_size	12	0.599300849141010	continuous	9.30211699868337e-01
high_confidence	centroid_size	-4.32753309843204e-05	1.30794755219577e-04	-0.3308644212198739	7.47575204199199e-01	PC5	centroid_size	12	0.599300849141010	continuous	8.73044451147791e-01
high_confidence	(Intercept)	3.38533844918877e+02	4.44813574279445e+01	7.6106905115759824	1.81777823028963e-05	abs_winding_angle_deg	centroid_size	12	0.000000000000000	continuous	4.98787648574233e-04
high_confidence	centroid_size	3.12537037196551e-01	1.82928113950401e-01	1.7085238045000131	1.18337578989758e-01	abs_winding_angle_deg	centroid_size	12	0.000000000000000	continuous	2.89269637530520e-01
high_confidence	(Intercept)	9.40371791441326e-01	1.23559326188735e-01	7.6106905115759824	1.81777823028963e-05	n_turns_abs	centroid_size	12	0.000000000000000	continuous	4.98787648574233e-04
high_confidence	centroid_size	8.68158436657085e-04	5.08133649862224e-04	1.7085238045000126	1.18337578989758e-01	n_turns_abs	centroid_size	12	0.000000000000000	continuous	2.89269637530520e-01
high_confidence	(Intercept)	2.45339696779983e-01	5.04647330105417e-02	4.8616069509123125	6.59828061018694e-04	start_end_dist	centroid_size	12	0.000000000000000	continuous	9.07263583900704e-03
high_confidence	centroid_size	3.88714379678075e-04	2.07534548503447e-04	1.8730104576858855	9.05587470242589e-02	start_end_dist	centroid_size	12	0.000000000000000	continuous	2.41897474584748e-01
high_confidence	(Intercept)	1.69856165981841e-01	3.60353693573854e-02	4.7135958090860957	8.24397894573176e-04	axial_span	centroid_size	12	0.000000000000000	continuous	1.00759742670055e-02
high_confidence	centroid_size	6.72169700854666e-05	1.48194266839333e-04	0.4535733501643539	6.59819764118723e-01	axial_span	centroid_size	12	0.000000000000000	continuous	8.25435206571349e-01
high_confidence	(Intercept)	1.69529234044427e-01	4.26658909795848e-02	3.9734136602361150	2.62879574969522e-03	axial_pitch_360	centroid_size	12	0.000000000000000	continuous	1.70098548509691e-02
high_confidence	centroid_size	-2.34379664999088e-05	1.75462068115881e-04	-0.1335785378092635	8.96385819873124e-01	axial_pitch_360	centroid_size	12	0.000000000000000	continuous	9.30211699868337e-01
high_confidence	(Intercept)	2.68984542560960e-01	1.40964212940365e-02	19.0817610335435397	3.39607362597623e-09	fit_radius	centroid_size	12	0.949347240896415	continuous	3.73568098857386e-07
high_confidence	centroid_size	-6.91465886800634e-05	5.24337468379666e-05	-1.3187420859650503	2.16657059293825e-01	fit_radius	centroid_size	12	0.949347240896415	continuous	3.72379320661261e-01
