## Supplementary Tables for "Evolutionary diversification of the biological screw joint in weevils": Supplementary Table 28 - ANOVA summaries for continuous PGLS models.csv

quality_set	term	numDF	F-value	p-value	response	predictor
main_dataset	(Intercept)	1	6.32340759130851e+01	3.99869517377967e-06	abs_winding_angle_deg	start_end_dist
main_dataset	start_end_dist	1	5.53286067151858e+00	3.65659521256205e-02	abs_winding_angle_deg	start_end_dist
main_dataset	(Intercept)	1	1.09843941208715e+02	2.15157002436605e-07	abs_winding_angle_deg	axial_span
main_dataset	axial_span	1	1.58733224620006e+01	1.81273977070484e-03	abs_winding_angle_deg	axial_span
main_dataset	(Intercept)	1	5.22487899280627e+01	1.04523473247463e-05	abs_winding_angle_deg	axial_pitch_360
main_dataset	axial_pitch_360	1	2.48697938313039e+00	1.40775499831007e-01	abs_winding_angle_deg	axial_pitch_360
main_dataset	(Intercept)	1	5.15709649718965e+01	1.11505302692448e-05	abs_winding_angle_deg	fit_radius
main_dataset	fit_radius	1	2.29903941018805e+00	1.55345752668653e-01	abs_winding_angle_deg	fit_radius
main_dataset	(Intercept)	1	6.32340759130852e+01	3.99869517377965e-06	n_turns_abs	start_end_dist
main_dataset	start_end_dist	1	5.53286067151858e+00	3.65659521256204e-02	n_turns_abs	start_end_dist
main_dataset	(Intercept)	1	1.09843941162869e+02	2.15157002926093e-07	n_turns_abs	axial_span
main_dataset	axial_span	1	1.58733224576652e+01	1.81273977248117e-03	n_turns_abs	axial_span
main_dataset	(Intercept)	1	5.22487899280627e+01	1.04523473247463e-05	n_turns_abs	axial_pitch_360
main_dataset	axial_pitch_360	1	2.48697938313039e+00	1.40775499831007e-01	n_turns_abs	axial_pitch_360
main_dataset	(Intercept)	1	5.15709649718966e+01	1.11505302692447e-05	n_turns_abs	fit_radius
main_dataset	fit_radius	1	2.29903941018805e+00	1.55345752668653e-01	n_turns_abs	fit_radius
main_dataset	(Intercept)	1	3.96537278769050e+02	1.46740063884123e-10	start_end_dist	axial_span
main_dataset	axial_span	1	2.79904283744442e+00	1.20167638238216e-01	start_end_dist	axial_span
main_dataset	(Intercept)	1	3.65154928995909e+02	2.37294508030695e-10	start_end_dist	axial_pitch_360
main_dataset	axial_pitch_360	1	1.62783204971199e+00	2.26146542588670e-01	start_end_dist	axial_pitch_360
main_dataset	(Intercept)	1	3.32065709575410e+02	4.12235034866929e-10	start_end_dist	fit_radius
main_dataset	fit_radius	1	3.92919717681892e-01	5.42510542183829e-01	start_end_dist	fit_radius
main_dataset	(Intercept)	1	5.04240993946913e+01	1.24598119015259e-05	axial_span	axial_pitch_360
main_dataset	axial_pitch_360	1	3.85545532936192e+01	4.52321188097173e-05	axial_span	axial_pitch_360
main_dataset	(Intercept)	1	5.77505915976278e+01	6.33657826475171e-06	axial_span	fit_radius
main_dataset	fit_radius	1	9.13669609864328e+00	1.06096113319980e-02	axial_span	fit_radius
main_dataset	(Intercept)	1	1.14093880980036e+02	1.74879640800233e-07	axial_pitch_360	fit_radius
main_dataset	fit_radius	1	8.46476678753500e+00	1.30949969976269e-02	axial_pitch_360	fit_radius
main_dataset	(Intercept)	1	1.32613545845282e+00	2.71921775129156e-01	PC1	abs_winding_angle_deg
main_dataset	abs_winding_angle_deg	1	4.54951809278883e+00	5.42679059495753e-02	PC1	abs_winding_angle_deg
main_dataset	(Intercept)	1	1.32613545845282e+00	2.71921775129156e-01	PC1	n_turns_abs
main_dataset	n_turns_abs	1	4.54951809278883e+00	5.42679059495753e-02	PC1	n_turns_abs
main_dataset	(Intercept)	1	1.06695716906486e+00	3.22002945748936e-01	PC1	start_end_dist
main_dataset	start_end_dist	1	1.31510055109336e+00	2.73825151919186e-01	PC1	start_end_dist
main_dataset	(Intercept)	1	1.38976086304278e+00	2.61292408687618e-01	PC1	axial_span
main_dataset	axial_span	1	5.34353183980901e+00	3.93613576518326e-02	PC1	axial_span
main_dataset	(Intercept)	1	1.13638813652776e+00	3.07395582200748e-01	PC1	axial_pitch_360
main_dataset	axial_pitch_360	1	2.18156486656201e+00	1.65429330242363e-01	PC1	axial_pitch_360
main_dataset	(Intercept)	1	2.04955926867030e+00	1.77777162752527e-01	PC1	fit_radius
main_dataset	fit_radius	1	1.35774913361227e+01	3.12150886402173e-03	PC1	fit_radius
main_dataset	(Intercept)	1	2.39293364366519e+00	1.47840427043341e-01	PC2	abs_winding_angle_deg
main_dataset	abs_winding_angle_deg	1	5.57788344878512e-02	8.17279569889653e-01	PC2	abs_winding_angle_deg
main_dataset	(Intercept)	1	2.39293364366519e+00	1.47840427043341e-01	PC2	n_turns_abs
main_dataset	n_turns_abs	1	5.57788344878512e-02	8.17279569889653e-01	PC2	n_turns_abs
main_dataset	(Intercept)	1	2.38622012783393e+00	1.48361656030335e-01	PC2	start_end_dist
main_dataset	start_end_dist	1	2.19556391486561e-02	8.84665902764526e-01	PC2	start_end_dist
main_dataset	(Intercept)	1	2.38351592403964e+00	1.48572261591199e-01	PC2	axial_span
main_dataset	axial_span	1	8.33165799328109e-03	9.28777769386810e-01	PC2	axial_span
main_dataset	(Intercept)	1	2.38505911637982e+00	1.48452030383315e-01	PC2	axial_pitch_360
main_dataset	axial_pitch_360	1	1.61063765281983e-02	9.01112687284031e-01	PC2	axial_pitch_360
main_dataset	(Intercept)	1	2.96081946630706e+00	1.10961267776897e-01	PC2	fit_radius
main_dataset	fit_radius	1	2.91683012152868e+00	1.13375452237779e-01	PC2	fit_radius
main_dataset	(Intercept)	1	3.43067655444092e-01	5.68916180500320e-01	PC3	abs_winding_angle_deg
main_dataset	abs_winding_angle_deg	1	7.47191538658878e-02	7.89233370042895e-01	PC3	abs_winding_angle_deg
main_dataset	(Intercept)	1	3.43067655444093e-01	5.68916180500319e-01	PC3	n_turns_abs
main_dataset	n_turns_abs	1	7.47191538658880e-02	7.89233370042895e-01	PC3	n_turns_abs
main_dataset	(Intercept)	1	3.50063659746342e-01	5.65057266428863e-01	PC3	start_end_dist
main_dataset	start_end_dist	1	3.20952763500529e-01	5.81476965766422e-01	PC3	start_end_dist
main_dataset	(Intercept)	1	3.91745190728109e-02	8.46416592033822e-01	PC3	axial_span
main_dataset	axial_span	1	3.65394921919811e+00	8.01086092107880e-02	PC3	axial_span
main_dataset	(Intercept)	1	3.46257464569880e-01	5.67150122573797e-01	PC3	axial_pitch_360
main_dataset	axial_pitch_360	1	1.86988698187903e-01	6.73103755460953e-01	PC3	axial_pitch_360
main_dataset	(Intercept)	1	3.52597433374678e-01	5.63672673262240e-01	PC3	fit_radius
main_dataset	fit_radius	1	4.10132272195479e-01	5.33940468490883e-01	PC3	fit_radius
main_dataset	(Intercept)	1	4.64386818697617e-01	5.08519244124992e-01	PC4	abs_winding_angle_deg
main_dataset	abs_winding_angle_deg	1	2.91562115312476e+00	1.13442714584143e-01	PC4	abs_winding_angle_deg
main_dataset	(Intercept)	1	4.64386818697319e-01	5.08519244125126e-01	PC4	n_turns_abs
main_dataset	n_turns_abs	1	2.91562115312479e+00	1.13442714584141e-01	PC4	n_turns_abs
main_dataset	(Intercept)	1	6.07213167084684e-01	4.50933680466645e-01	PC4	start_end_dist
main_dataset	start_end_dist	1	3.92677153822348e+00	7.09036445362144e-02	PC4	start_end_dist
main_dataset	(Intercept)	1	5.29088282481903e-01	4.80941621910129e-01	PC4	axial_span
main_dataset	axial_span	1	8.21141692627082e+00	1.42065129335854e-02	PC4	axial_span
main_dataset	(Intercept)	1	5.75480506814764e-01	4.62729482667295e-01	PC4	axial_pitch_360
main_dataset	axial_pitch_360	1	9.98362133747064e+00	8.22563079716874e-03	PC4	axial_pitch_360
main_dataset	(Intercept)	1	4.35381490624110e-01	5.21823254123918e-01	PC4	fit_radius
main_dataset	fit_radius	1	2.05903185749867e+00	1.76852613630180e-01	PC4	fit_radius
main_dataset	(Intercept)	1	3.78474682423570e-01	5.49909805968338e-01	PC5	abs_winding_angle_deg
main_dataset	abs_winding_angle_deg	1	9.81470217435893e-01	3.41392487182570e-01	PC5	abs_winding_angle_deg
main_dataset	(Intercept)	1	3.78474682423570e-01	5.49909805968338e-01	PC5	n_turns_abs
main_dataset	n_turns_abs	1	9.81470217435890e-01	3.41392487182570e-01	PC5	n_turns_abs
main_dataset	(Intercept)	1	3.50047734146383e-01	5.65065990717430e-01	PC5	start_end_dist
main_dataset	start_end_dist	1	6.44176884898024e-03	9.37352981879822e-01	PC5	start_end_dist
main_dataset	(Intercept)	1	4.06604054599994e-01	5.35676014720241e-01	PC5	axial_span
main_dataset	axial_span	1	1.94629197197210e+00	1.88271115561259e-01	PC5	axial_span
main_dataset	(Intercept)	1	3.78300187219017e-01	5.50000389537967e-01	PC5	axial_pitch_360
main_dataset	axial_pitch_360	1	9.75485129380652e-01	3.42812827640371e-01	PC5	axial_pitch_360
main_dataset	(Intercept)	1	3.50197119835262e-01	5.64984165611912e-01	PC5	fit_radius
main_dataset	fit_radius	1	1.15656145410305e-02	9.16134930222990e-01	PC5	fit_radius
main_dataset	(Intercept)	1	1.04648507199817e+00	3.26498900080829e-01	PC1	centroid_size
main_dataset	centroid_size	1	1.05961885151058e+00	3.23604279697105e-01	PC1	centroid_size
main_dataset	(Intercept)	1	3.47638827692040e+00	8.68861717461588e-02	PC2	centroid_size
main_dataset	centroid_size	1	5.51430438545945e+00	3.68292116590895e-02	PC2	centroid_size
main_dataset	(Intercept)	1	3.42845493273579e-01	5.69039597929034e-01	PC3	centroid_size
main_dataset	centroid_size	1	6.68998629097317e-02	8.00288407878906e-01	PC3	centroid_size
main_dataset	(Intercept)	1	5.14778918371103e-01	4.86809950423172e-01	PC4	centroid_size
main_dataset	centroid_size	1	2.35492320814368e+00	1.50822332069213e-01	PC4	centroid_size
main_dataset	(Intercept)	1	3.63000920653939e-01	5.58058217886008e-01	PC5	centroid_size
main_dataset	centroid_size	1	4.50728831307080e-01	5.14705352739177e-01	PC5	centroid_size
main_dataset	(Intercept)	1	5.30164500772144e+01	9.72237984603726e-06	abs_winding_angle_deg	centroid_size
main_dataset	centroid_size	1	2.69982788678613e+00	1.26284831347145e-01	abs_winding_angle_deg	centroid_size
main_dataset	(Intercept)	1	5.30164500772144e+01	9.72237984603722e-06	n_turns_abs	centroid_size
main_dataset	centroid_size	1	2.69982788678613e+00	1.26284831347144e-01	n_turns_abs	centroid_size
main_dataset	(Intercept)	1	3.60179832033747e+02	2.57022338636601e-10	start_end_dist	centroid_size
main_dataset	centroid_size	1	1.44215802357244e+00	2.52958651353052e-01	start_end_dist	centroid_size
main_dataset	(Intercept)	1	1.60794204250308e+01	1.73055285531064e-03	axial_span	centroid_size
main_dataset	centroid_size	1	4.12102003934476e+00	6.51250470287617e-02	axial_span	centroid_size
main_dataset	(Intercept)	1	2.52452660074366e+01	2.96907521256502e-04	axial_pitch_360	centroid_size
main_dataset	centroid_size	1	4.50428995468617e+00	5.53050168781882e-02	axial_pitch_360	centroid_size
main_dataset	(Intercept)	1	2.39966301776338e+02	2.68782619494369e-09	fit_radius	centroid_size
main_dataset	centroid_size	1	1.46753924969594e-02	9.05583393220340e-01	fit_radius	centroid_size
high_confidence	(Intercept)	1	4.40828117981766e+02	1.33382444856992e-09	abs_winding_angle_deg	start_end_dist
high_confidence	start_end_dist	1	3.28435311151607e+01	1.90066155451580e-04	abs_winding_angle_deg	start_end_dist
high_confidence	(Intercept)	1	1.65674254381014e+02	1.50703874305503e-07	abs_winding_angle_deg	axial_span
high_confidence	axial_span	1	3.64366473358908e+00	8.53684001452488e-02	abs_winding_angle_deg	axial_span
high_confidence	(Intercept)	1	5.15170555508396e+02	6.20973746646391e-10	abs_winding_angle_deg	axial_pitch_360
high_confidence	axial_pitch_360	1	7.36044747039332e-01	4.11021648411706e-01	abs_winding_angle_deg	axial_pitch_360
high_confidence	(Intercept)	1	7.78414953173585e+02	8.12146271876566e-11	abs_winding_angle_deg	fit_radius
high_confidence	fit_radius	1	6.22200197522728e+00	3.17503122924016e-02	abs_winding_angle_deg	fit_radius
high_confidence	(Intercept)	1	4.40828117981767e+02	1.33382444856991e-09	n_turns_abs	start_end_dist
high_confidence	start_end_dist	1	3.28435311151608e+01	1.90066155451578e-04	n_turns_abs	start_end_dist
high_confidence	(Intercept)	1	1.65674254318737e+02	1.50703874573963e-07	n_turns_abs	axial_span
high_confidence	axial_span	1	3.64366473387391e+00	8.53684001347350e-02	n_turns_abs	axial_span
high_confidence	(Intercept)	1	5.15170555508396e+02	6.20973746646391e-10	n_turns_abs	axial_pitch_360
high_confidence	axial_pitch_360	1	7.36044747039333e-01	4.11021648411706e-01	n_turns_abs	axial_pitch_360
high_confidence	(Intercept)	1	7.78414953173585e+02	8.12146271876563e-11	n_turns_abs	fit_radius
high_confidence	fit_radius	1	6.22200197522728e+00	3.17503122924016e-02	n_turns_abs	fit_radius
high_confidence	(Intercept)	1	3.36442804233996e+02	4.99151956225535e-09	start_end_dist	axial_span
high_confidence	axial_span	1	4.23062335728465e+00	6.67386511699963e-02	start_end_dist	axial_span
high_confidence	(Intercept)	1	2.39978708719622e+02	2.56420800192680e-08	start_end_dist	axial_pitch_360
high_confidence	axial_pitch_360	1	1.50452245016037e-01	7.06232126063439e-01	start_end_dist	axial_pitch_360
high_confidence	(Intercept)	1	2.52857051747337e+02	1.99298059263252e-08	start_end_dist	fit_radius
high_confidence	fit_radius	1	6.95171426960181e-01	4.23879125427629e-01	start_end_dist	fit_radius
high_confidence	(Intercept)	1	3.92696476339046e+02	2.34830370011461e-09	axial_span	axial_pitch_360
high_confidence	axial_pitch_360	1	1.07438044281478e+01	8.32019447696808e-03	axial_span	axial_pitch_360
high_confidence	(Intercept)	1	1.98412464279744e+02	6.38779699452844e-08	axial_span	fit_radius
high_confidence	fit_radius	1	4.80942924408511e-01	5.03784743704553e-01	axial_span	fit_radius
high_confidence	(Intercept)	1	1.77957104584769e+02	1.07315946514494e-07	axial_pitch_360	fit_radius
high_confidence	fit_radius	1	6.42144821473983e+00	2.96638343682787e-02	axial_pitch_360	fit_radius
high_confidence	(Intercept)	1	2.01512929392389e-02	8.89934574341937e-01	PC1	abs_winding_angle_deg
high_confidence	abs_winding_angle_deg	1	2.43633833510339e+00	1.49614501746369e-01	PC1	abs_winding_angle_deg
high_confidence	(Intercept)	1	2.01512929392389e-02	8.89934574341937e-01	PC1	n_turns_abs
high_confidence	n_turns_abs	1	2.43633833510339e+00	1.49614501746369e-01	PC1	n_turns_abs
high_confidence	(Intercept)	1	3.10986420644878e-02	8.63540701223944e-01	PC1	start_end_dist
high_confidence	start_end_dist	1	3.12007271558395e+00	1.07784666028557e-01	PC1	start_end_dist
high_confidence	(Intercept)	1	2.04405749967248e-02	8.89153221222123e-01	PC1	axial_span
high_confidence	axial_span	1	2.61486829603522e+00	1.36937804667466e-01	PC1	axial_span
high_confidence	(Intercept)	1	1.69262787225986e-02	8.99066345045445e-01	PC1	axial_pitch_360
high_confidence	axial_pitch_360	1	4.46025948965538e-01	5.19343651211372e-01	PC1	axial_pitch_360
high_confidence	(Intercept)	1	1.63074123261450e-02	9.00917515539696e-01	PC1	fit_radius
high_confidence	fit_radius	1	6.40935382896135e-02	8.05267642108624e-01	PC1	fit_radius
high_confidence	(Intercept)	1	3.71295713119419e+00	8.28577610942179e-02	PC2	abs_winding_angle_deg
high_confidence	abs_winding_angle_deg	1	7.80257974682080e-02	7.85682847648812e-01	PC2	abs_winding_angle_deg
high_confidence	(Intercept)	1	3.71295713119419e+00	8.28577610942179e-02	PC2	n_turns_abs
high_confidence	n_turns_abs	1	7.80257974682079e-02	7.85682847648812e-01	PC2	n_turns_abs
high_confidence	(Intercept)	1	3.85188764269700e+00	7.80954961321829e-02	PC2	start_end_dist
high_confidence	start_end_dist	1	4.55122873870597e-01	5.15205381263267e-01	PC2	start_end_dist
high_confidence	(Intercept)	1	3.74670057197513e+00	8.16685346634827e-02	PC2	axial_span
high_confidence	axial_span	1	1.69615130355619e-01	6.89142910555271e-01	PC2	axial_span
high_confidence	(Intercept)	1	3.74699940737224e+00	8.16580982347884e-02	PC2	axial_pitch_360
high_confidence	axial_pitch_360	1	1.70426254948472e-01	6.88445260686582e-01	PC2	axial_pitch_360
high_confidence	(Intercept)	1	3.93277137902848e+00	7.54796999073122e-02	PC2	fit_radius
high_confidence	fit_radius	1	6.74664428631864e-01	4.30576924866334e-01	PC2	fit_radius
high_confidence	(Intercept)	1	1.05467952915925e+00	3.28632022494140e-01	PC3	abs_winding_angle_deg
high_confidence	abs_winding_angle_deg	1	5.93664061033478e+00	3.50569177132320e-02	PC3	abs_winding_angle_deg
high_confidence	(Intercept)	1	1.05467952915925e+00	3.28632022494140e-01	PC3	n_turns_abs
high_confidence	n_turns_abs	1	5.93664061033478e+00	3.50569177132320e-02	PC3	n_turns_abs
high_confidence	(Intercept)	1	7.83403818899894e-01	3.96885467730558e-01	PC3	start_end_dist
high_confidence	start_end_dist	1	1.83755327509190e+00	2.05060988891962e-01	PC3	start_end_dist
high_confidence	(Intercept)	1	3.74528990384275e-01	5.54204650642170e-01	PC3	axial_span
high_confidence	axial_span	1	1.41057848117232e+01	3.74812841434537e-03	PC3	axial_span
high_confidence	(Intercept)	1	6.61812938147669e-01	4.34862968274669e-01	PC3	axial_pitch_360
high_confidence	axial_pitch_360	1	2.65156314229062e-04	9.87328429051099e-01	PC3	axial_pitch_360
high_confidence	(Intercept)	1	6.62236767310542e-01	4.34720503994039e-01	PC3	fit_radius
high_confidence	fit_radius	1	6.66938893858984e-03	9.36523503097670e-01	PC3	fit_radius
high_confidence	(Intercept)	1	9.85382387891311e-01	3.44285272699012e-01	PC4	abs_winding_angle_deg
high_confidence	abs_winding_angle_deg	1	2.05040546103505e-01	6.60348165257080e-01	PC4	abs_winding_angle_deg
high_confidence	(Intercept)	1	9.85382387891312e-01	3.44285272699011e-01	PC4	n_turns_abs
high_confidence	n_turns_abs	1	2.05040546103507e-01	6.60348165257078e-01	PC4	n_turns_abs
high_confidence	(Intercept)	1	7.28676122424884e-03	9.33658068236314e-01	PC4	start_end_dist
high_confidence	start_end_dist	1	1.58197267465563e+00	2.37053860231215e-01	PC4	start_end_dist
high_confidence	(Intercept)	1	1.15212290708179e-03	9.73590616202004e-01	PC4	axial_span
high_confidence	axial_span	1	4.52076497401073e+00	5.93993443931141e-02	PC4	axial_span
high_confidence	(Intercept)	1	1.39140184822553e-03	9.70978750714631e-01	PC4	axial_pitch_360
high_confidence	axial_pitch_360	1	7.53651376801708e+00	2.06451244361978e-02	PC4	axial_pitch_360
high_confidence	(Intercept)	1	1.46374389783992e+00	2.54158427384840e-01	PC4	fit_radius
high_confidence	fit_radius	1	5.15915649612324e+00	4.64616869809349e-02	PC4	fit_radius
high_confidence	(Intercept)	1	7.93946289071730e-02	7.83864478325007e-01	PC5	abs_winding_angle_deg
high_confidence	abs_winding_angle_deg	1	2.31122362807278e+00	1.59410578859548e-01	PC5	abs_winding_angle_deg
high_confidence	(Intercept)	1	7.93946289071475e-02	7.83864478325041e-01	PC5	n_turns_abs
high_confidence	n_turns_abs	1	2.31122362807261e+00	1.59410578859562e-01	PC5	n_turns_abs
high_confidence	(Intercept)	1	6.52576221030984e-02	8.03548584260283e-01	PC5	start_end_dist
high_confidence	start_end_dist	1	1.45681093255032e-01	7.10682256037872e-01	PC5	start_end_dist
high_confidence	(Intercept)	1	5.39130436375853e-02	8.21071836665777e-01	PC5	axial_span
high_confidence	axial_span	1	1.57026042523855e+00	2.38676876964272e-01	PC5	axial_span
high_confidence	(Intercept)	1	6.15043185914736e-02	8.09152133614123e-01	PC5	axial_pitch_360
high_confidence	axial_pitch_360	1	1.90678904663474e-02	8.92913013800708e-01	PC5	axial_pitch_360
high_confidence	(Intercept)	1	4.76258229690553e-02	8.31636321737957e-01	PC5	fit_radius
high_confidence	fit_radius	1	2.20962081504883e-01	6.48391507318613e-01	PC5	fit_radius
high_confidence	(Intercept)	1	2.06066690829897e-02	8.88707152915306e-01	PC1	centroid_size
high_confidence	centroid_size	1	2.71737299677463e+00	1.30278514138970e-01	PC1	centroid_size
high_confidence	(Intercept)	1	5.21502297500738e+00	4.55030278697203e-02	PC2	centroid_size
high_confidence	centroid_size	1	4.15506137546220e+00	6.88316566658990e-02	PC2	centroid_size
high_confidence	(Intercept)	1	6.77197549987212e-01	4.29740274407734e-01	PC3	centroid_size
high_confidence	centroid_size	1	2.32732956283511e-01	6.39890392736654e-01	PC3	centroid_size
high_confidence	(Intercept)	1	1.03238937123080e+00	3.33550706931315e-01	PC4	centroid_size
high_confidence	centroid_size	1	6.91864926998000e-01	4.24947558536343e-01	PC4	centroid_size
high_confidence	(Intercept)	1	6.29460195343726e-02	8.06978665946574e-01	PC5	centroid_size
high_confidence	centroid_size	1	1.09471265229162e-01	7.47575204199199e-01	PC5	centroid_size
high_confidence	(Intercept)	1	6.19922529357775e+02	2.49779938391935e-10	abs_winding_angle_deg	centroid_size
high_confidence	centroid_size	1	2.91905359054320e+00	1.18337578989758e-01	abs_winding_angle_deg	centroid_size
high_confidence	(Intercept)	1	6.19922529357775e+02	2.49779938391935e-10	n_turns_abs	centroid_size
high_confidence	centroid_size	1	2.91905359054320e+00	1.18337578989758e-01	n_turns_abs	centroid_size
high_confidence	(Intercept)	1	3.19362396616353e+02	6.43129552986537e-09	start_end_dist	centroid_size
high_confidence	centroid_size	1	3.50816817460069e+00	9.05587470242589e-02	start_end_dist	centroid_size
high_confidence	(Intercept)	1	1.93202444894940e+02	7.25366260576660e-08	axial_span	centroid_size
high_confidence	centroid_size	1	2.05728783979316e-01	6.59819764118723e-01	axial_span	centroid_size
high_confidence	(Intercept)	1	1.08562067810851e+02	1.08949063661642e-06	axial_pitch_360	centroid_size
high_confidence	centroid_size	1	1.78432257632608e-02	8.96385819873124e-01	axial_pitch_360	centroid_size
high_confidence	(Intercept)	1	9.42811306767545e+02	3.14755964887267e-11	fit_radius	centroid_size
high_confidence	centroid_size	1	1.73908068929545e+00	2.16657059293825e-01	fit_radius	centroid_size
