## Supplementary Tables for "Evolutionary diversification of the biological screw joint in weevils": Supplementary Table 29 - Summary of PGLS robustness across alternative trees.csv

quality_set	response	predictor	n_trees	estimate_min	estimate_max	estimate_median	sign_consistent_positive	sign_consistent_negative	p_min	p_max	n_nominal_sig	n_fdr_sig	lambda_min	lambda_max	lambda_median
main_dataset	PC1	abs_winding_angle_deg	13	-7.25551268791570e-04	-4.34468225169738e-04	-6.01800025252995e-04	FALSE	TRUE	9.72145723229965e-03	0.05426790594957526	11	0	0.989359373756350	1.000000000000000	1.000000000000000
main_dataset	PC1	axial_pitch_360	13	-6.93693599893159e-01	-5.72746912971486e-01	-6.28007908917560e-01	FALSE	TRUE	1.78771530865797e-03	0.24683110839244390	5	1	0.993662955008316	1.000000000000000	1.000000000000000
main_dataset	PC1	axial_span	13	-9.33670433915734e-01	-5.05839822421936e-01	-7.55042853383476e-01	FALSE	TRUE	1.43936287481741e-03	0.05219388413516635	12	5	0.992337805968652	1.000000000000000	1.000000000000000
main_dataset	PC1	centroid_size	13	-8.15606690292128e-04	-5.07844998943643e-04	-5.88304206459663e-04	FALSE	TRUE	2.19372051698085e-02	0.37316176282870850	2	0	0.985662210396097	1.000000000000000	1.000000000000000
main_dataset	PC1	fit_radius	13	-3.03752076554496e+00	-2.37997120922911e+00	-2.43751957979696e+00	FALSE	TRUE	8.76003365929866e-04	0.01009266037535761	13	13	0.895803982026002	1.000000000000000	1.000000000000000
main_dataset	PC1	n_turns_abs	13	-2.61198456764965e-01	-1.56408561061105e-01	-2.16648009091078e-01	FALSE	TRUE	9.72145722078045e-03	0.05426790594957526	11	0	0.989359373769519	1.000000000000000	1.000000000000000
main_dataset	PC1	start_end_dist	13	-6.26546525444446e-01	-2.98644148185329e-01	-3.64776816359254e-01	FALSE	TRUE	8.54724483578430e-03	0.27715782609004985	2	0	0.993890722478045	1.000000000000000	1.000000000000000
main_dataset	PC2	abs_winding_angle_deg	13	-1.40989050204814e-04	4.78428183280279e-07	-1.81766930477529e-05	FALSE	FALSE	6.81137393836301e-01	0.99689357820546309	0	0	0.995451803437194	1.000000000000000	1.000000000000000
main_dataset	PC2	axial_pitch_360	13	-1.82637586847621e-01	-2.28919274732311e-02	-6.47750267053907e-02	FALSE	TRUE	4.63615658209001e-01	0.95717927118641577	0	0	0.996153651161374	1.000000000000000	1.000000000000000
main_dataset	PC2	axial_span	13	-1.17486448240946e-01	-1.59373765610022e-02	-4.98618873318837e-02	FALSE	TRUE	4.78256662092669e-01	0.96537094005904689	0	0	0.996775215634886	1.000000000000000	1.000000000000000
main_dataset	PC2	centroid_size	13	-1.09072270332388e-03	-1.22793326675425e-04	-8.51221185140811e-04	FALSE	TRUE	2.70013229856619e-02	0.56849931820675326	3	0	0.990518441426508	1.000000000000000	1.000000000000000
main_dataset	PC2	fit_radius	13	7.32544507156937e-01	1.50645799519238e+00	1.33165285820420e+00	TRUE	FALSE	1.10791976804409e-01	0.45524654866095349	0	0	0.989193403281898	1.000000000000000	1.000000000000000
main_dataset	PC2	n_turns_abs	13	-5.07560580737330e-02	1.72234144920605e-04	-6.54360949719109e-03	FALSE	FALSE	6.81137393836301e-01	0.99689357822438129	0	0	0.995451803439386	1.000000000000000	1.000000000000000
main_dataset	PC2	start_end_dist	13	-6.51749244815576e-02	1.59260975385371e-01	-2.95681421597296e-02	FALSE	FALSE	6.53213855402556e-01	0.97949387090084461	0	0	0.995544181486924	1.000000000000000	1.000000000000000
main_dataset	PC3	abs_winding_angle_deg	13	5.71316847573728e-05	6.80533692138819e-05	5.71316847573728e-05	TRUE	FALSE	7.48194647700122e-01	0.78923337004289484	0	0	0.000000000000000	0.000000000000000	0.000000000000000
main_dataset	PC3	axial_pitch_360	13	-2.56200393304216e-01	-1.49023045335768e-01	-1.49023045335768e-01	FALSE	TRUE	4.74061939893093e-01	0.67310375546095313	0	0	0.000000000000000	0.000000000000000	0.000000000000000
main_dataset	PC3	axial_span	13	7.70891093009124e-02	1.22983504063407e+00	6.02127738775545e-01	TRUE	FALSE	5.20238758136937e-07	0.80918811959704717	5	5	0.000000000000000	1.000000000000000	1.000000000000000
main_dataset	PC3	centroid_size	13	-1.02706539106367e-04	9.65411591430142e-05	-1.02706539106367e-04	FALSE	FALSE	8.00288407878906e-01	0.82732849710766743	0	0	0.000000000000000	0.000000000000000	0.000000000000000
main_dataset	PC3	fit_radius	13	-8.54600540151718e-01	-3.99117472713963e-01	-3.99117472713963e-01	FALSE	TRUE	2.11536282675872e-01	0.53394046849088284	0	0	0.000000000000000	0.000000000000000	0.000000000000000
main_dataset	PC3	n_turns_abs	13	2.05674065126542e-02	2.44992129169976e-02	2.05674065126542e-02	TRUE	FALSE	7.48194647700122e-01	0.78923337004289451	0	0	0.000000000000000	0.000000000000000	0.000000000000000
main_dataset	PC3	start_end_dist	13	1.89856666045219e-01	4.44136395948321e-01	1.89856666045219e-01	TRUE	FALSE	1.60552139634758e-01	0.58147696576642205	0	0	0.000000000000000	1.000000000000000	0.000000000000000
main_dataset	PC4	abs_winding_angle_deg	13	-4.94481658187916e-04	-1.62617376699838e-04	-3.39735910899878e-04	FALSE	TRUE	2.62260183602283e-02	0.36170200857229740	4	0	0.000000000000000	1.000000000000000	0.900252684440498
main_dataset	PC4	axial_pitch_360	13	-7.01922974757339e-01	-6.12444439636632e-01	-6.48195858049676e-01	FALSE	TRUE	7.30552701026154e-03	0.01782733993061482	13	13	0.000000000000000	1.000000000000000	0.000000000000000
main_dataset	PC4	axial_span	13	-6.35968142465082e-01	-4.09842926298231e-01	-5.90965179789570e-01	FALSE	TRUE	1.34940776831930e-03	0.08904182953102729	12	9	0.000000000000000	1.000000000000000	1.000000000000000
main_dataset	PC4	centroid_size	13	-5.00189270820878e-04	-3.76563178713115e-04	-4.58941060519232e-04	FALSE	TRUE	1.49583309507513e-01	0.24094290005912514	0	0	0.000000000000000	0.840228967089539	0.000000000000000
main_dataset	PC4	fit_radius	13	-8.60183219770335e-01	-6.08687265314066e-01	-7.37749214471771e-01	FALSE	TRUE	1.68782016164195e-01	0.23323301128444085	0	0	0.000000000000000	0.928427284202674	0.000000000000000
main_dataset	PC4	n_turns_abs	13	-1.78013396947329e-01	-5.85422556119417e-02	-1.22304927923971e-01	FALSE	TRUE	2.62260183707196e-02	0.36170200857229740	4	0	0.000000000000000	1.000000000000000	0.900252684421621
main_dataset	PC4	start_end_dist	13	-5.00481105638064e-01	-3.91514568955971e-01	-4.22715940154027e-01	FALSE	TRUE	2.39234686564684e-02	0.09880291276971574	4	0	0.000000000000000	1.000000000000000	0.739363770621609
main_dataset	PC5	abs_winding_angle_deg	13	-9.70019771969635e-05	-8.85513466806696e-05	-9.27069680890130e-05	FALSE	TRUE	3.23236899506289e-01	0.38169426099679971	0	0	0.000000000000000	0.133134343033302	0.000000000000000
main_dataset	PC5	axial_pitch_360	13	-1.53136480634031e-01	-1.25365155200762e-01	-1.53136480634031e-01	FALSE	TRUE	3.42812827640371e-01	0.45846764508445104	0	0	0.000000000000000	0.314544336251365	0.000000000000000
main_dataset	PC5	axial_span	13	-1.85401613827699e-01	-1.65450876618239e-01	-1.85401613827699e-01	FALSE	TRUE	1.88271115561259e-01	0.25937915003235745	0	0	0.000000000000000	0.000000000000000	0.000000000000000
main_dataset	PC5	centroid_size	13	-2.30791995696885e-04	-1.05593336255689e-04	-1.21837168099828e-04	FALSE	TRUE	2.56128477663930e-01	0.58090090670115524	0	0	0.000000000000000	0.277381159150321	0.000000000000000
main_dataset	PC5	fit_radius	13	3.16262500486375e-02	1.77599792641806e-01	3.16262500486375e-02	TRUE	FALSE	5.94240529838932e-01	0.91613493022299020	0	0	0.000000000000000	0.316699829502497	0.000000000000000
main_dataset	PC5	n_turns_abs	13	-3.49207117909069e-02	-3.18784847740384e-02	-3.33745085120446e-02	FALSE	TRUE	3.23236899506289e-01	0.38169426196894007	0	0	0.000000000000000	0.133134346951263	0.000000000000000
main_dataset	PC5	start_end_dist	13	-4.09554945325569e-02	1.26490824673259e-02	1.26490824673259e-02	FALSE	FALSE	8.12704112109530e-01	0.95943956685399368	0	0	0.000000000000000	0.330324506660780	0.000000000000000
main_dataset	abs_winding_angle_deg	axial_pitch_360	13	5.39254175315007e+02	6.92521261155893e+02	6.03724222883422e+02	TRUE	FALSE	5.45038763026297e-02	0.15453552791739159	0	0	0.816385806170302	1.000000000000000	1.000000000000000
main_dataset	abs_winding_angle_deg	axial_span	13	8.94749075742831e+02	1.01312901517201e+03	9.16373603916117e+02	TRUE	FALSE	5.24994195791121e-04	0.00214074593297885	13	13	0.789956537633283	1.000000000000000	0.911078975377065
main_dataset	abs_winding_angle_deg	centroid_size	13	6.71354760753211e-01	9.67165860828856e-01	8.03471472979791e-01	TRUE	FALSE	5.78501423738328e-02	0.13189383561263701	0	0	0.649950316844008	1.000000000000000	1.000000000000000
main_dataset	abs_winding_angle_deg	fit_radius	13	1.16875885939931e+03	1.49337154184298e+03	1.25952335528591e+03	TRUE	FALSE	6.92882975840786e-02	0.19177973525657011	0	0	0.713816959925742	1.000000000000000	1.000000000000000
main_dataset	abs_winding_angle_deg	start_end_dist	13	5.63942925925221e+02	6.60882797966825e+02	6.00244483556655e+02	TRUE	FALSE	2.35911142499996e-06	0.06537229268843481	8	6	0.985007338471919	1.000000000000000	1.000000000000000
main_dataset	axial_pitch_360	centroid_size	13	6.00023602801764e-04	8.95556221574834e-04	7.33297434509331e-04	TRUE	FALSE	7.94221569174680e-03	0.06404753466198168	10	9	0.893868504529727	1.000000000000000	1.000000000000000
main_dataset	axial_pitch_360	fit_radius	13	1.17364597462222e+00	1.26862234487680e+00	1.17364597462222e+00	TRUE	FALSE	1.30949969976269e-02	0.03276704360392505	13	13	0.000000000000000	1.000000000000000	0.000000000000000
main_dataset	axial_span	axial_pitch_360	13	9.07753847042059e-01	1.02726125850280e+00	9.64405801467778e-01	TRUE	FALSE	2.82963270448411e-05	0.00017432021959251	13	13	0.753685421442870	1.000000000000000	1.000000000000000
main_dataset	axial_span	centroid_size	13	6.65507231677322e-04	9.42383199848185e-04	6.87400541911980e-04	TRUE	FALSE	1.13532371742760e-02	0.06512504702876173	6	5	0.000000000000000	1.000000000000000	1.000000000000000
main_dataset	axial_span	fit_radius	13	1.36113249734557e+00	1.46477356588433e+00	1.37129744472669e+00	TRUE	FALSE	8.30679662249798e-03	0.02902192290457634	13	13	0.000000000000000	1.000000000000000	0.237975432318243
main_dataset	fit_radius	centroid_size	13	-1.28277491077941e-06	1.31647649149918e-04	1.87833850226511e-05	FALSE	FALSE	3.75258529450229e-01	0.99322285222215601	0	0	0.991377319207092	1.000000000000000	1.000000000000000
main_dataset	n_turns_abs	axial_pitch_360	13	1.49792826476391e+00	1.92367016987710e+00	1.67701173023173e+00	TRUE	FALSE	5.45038763026768e-02	0.15453552791739172	0	0	0.816385806181972	1.000000000000000	1.000000000000000
main_dataset	n_turns_abs	axial_span	13	2.48541409925730e+00	2.81424726436670e+00	2.54548220093968e+00	TRUE	FALSE	5.24994195791120e-04	0.00214074593297885	13	13	0.789956537661770	1.000000000000000	0.911078975659899
main_dataset	n_turns_abs	centroid_size	13	1.86487433542559e-03	2.68657183563571e-03	2.23186527543053e-03	TRUE	FALSE	5.78501423738328e-02	0.13189383561272469	0	0	0.649950273850617	1.000000000000000	1.000000000000000
main_dataset	n_turns_abs	fit_radius	13	3.24655238722031e+00	4.14825428289716e+00	3.49867598690656e+00	TRUE	FALSE	6.92882975840786e-02	0.19177973526679609	0	0	0.713816959957122	1.000000000000000	1.000000000000000
main_dataset	n_turns_abs	start_end_dist	13	1.56650812757006e+00	1.83578554990785e+00	1.66734578765738e+00	TRUE	FALSE	2.35911142499483e-06	0.06537229268843474	8	6	0.985007338471932	1.000000000000000	1.000000000000000
main_dataset	start_end_dist	axial_pitch_360	13	3.53474373641914e-01	4.64625605337369e-01	3.53474373641914e-01	TRUE	FALSE	1.05613457803363e-01	0.22614654258867006	0	0	0.000000000000000	0.000000000000000	0.000000000000000
main_dataset	start_end_dist	axial_span	13	3.95242133513769e-01	4.82537981677637e-01	3.95242133513769e-01	TRUE	FALSE	5.02595562547431e-02	0.12016763823821607	0	0	0.000000000000000	0.000000000000000	0.000000000000000
main_dataset	start_end_dist	centroid_size	13	2.62594538231799e-04	3.84085423726888e-04	3.84085423726888e-04	TRUE	FALSE	2.52958651353052e-01	0.47659083595891316	0	0	0.000000000000000	0.000000000000000	0.000000000000000
main_dataset	start_end_dist	fit_radius	13	3.32326237619997e-01	7.40846011981030e-01	3.32326237619997e-01	TRUE	FALSE	1.97701953173835e-01	0.54251054218382888	0	0	0.000000000000000	0.000000000000000	0.000000000000000
high_confidence	PC1	abs_winding_angle_deg	13	-4.18401129030468e-04	-3.64432414309252e-04	-3.80638505009108e-04	FALSE	TRUE	1.42177980469089e-02	0.19768958279385304	3	0	0.779059121332973	1.000000000000000	1.000000000000000
high_confidence	PC1	axial_pitch_360	13	-6.52908470964201e-01	-4.86648260280370e-02	-2.09198926718440e-01	FALSE	TRUE	9.74301590133032e-03	0.89175083597306737	4	0	0.961488338497275	1.000000000000000	1.000000000000000
high_confidence	PC1	axial_span	13	-4.87197208863705e-01	-3.88757185230530e-01	-4.34297918722732e-01	FALSE	TRUE	8.83521872979206e-03	0.27245420127047448	5	5	0.920268385161591	1.000000000000000	1.000000000000000
high_confidence	PC1	centroid_size	13	-4.83579006833465e-04	-2.45153459331677e-04	-2.69598696884871e-04	FALSE	TRUE	3.92613559743971e-02	0.22466836370059745	1	0	0.754438080512371	1.000000000000000	1.000000000000000
high_confidence	PC1	fit_radius	13	-4.53007270769982e-01	6.31074283586873e-02	-2.77045483656723e-01	FALSE	FALSE	7.51640418460663e-01	0.95614219599079886	0	0	0.710889299215426	1.000000000000000	1.000000000000000
high_confidence	PC1	n_turns_abs	13	-1.50624406450969e-01	-1.31195669151331e-01	-1.37029861803279e-01	FALSE	TRUE	1.42177980469089e-02	0.19768958279385340	3	0	0.779059121068460	1.000000000000000	1.000000000000000
high_confidence	PC1	start_end_dist	13	-3.76665446104658e-01	-2.99417445728161e-01	-3.09930326606940e-01	FALSE	TRUE	2.86569703182967e-02	0.11784123357241282	5	0	0.769258626787791	1.000000000000000	0.963175861928151
high_confidence	PC2	abs_winding_angle_deg	13	-1.48503049111505e-04	1.01445790645921e-04	-4.70060187654118e-05	FALSE	FALSE	7.30200577168941e-01	0.99474874710497874	0	0	0.992859889369628	1.000000000000000	1.000000000000000
high_confidence	PC2	axial_pitch_360	13	-2.66056756010701e-01	-1.58570249144871e-01	-2.22378100987108e-01	FALSE	TRUE	2.44782928304004e-01	0.77967356719298264	0	0	0.996059804010487	1.000000000000000	1.000000000000000
high_confidence	PC2	axial_span	13	-2.20379520209936e-01	-1.18484658880399e-01	-1.58269445371875e-01	FALSE	TRUE	3.75257848038119e-01	0.78213714449006422	0	0	0.995518927668950	1.000000000000000	1.000000000000000
high_confidence	PC2	centroid_size	13	-6.12792032475498e-04	-3.66097242068822e-04	-4.74666364539918e-04	FALSE	TRUE	6.65438995192016e-02	0.24360601192854617	0	0	0.978151680169275	1.000000000000000	1.000000000000000
high_confidence	PC2	fit_radius	13	-2.08755568841183e-01	1.79650634242056e+00	1.17446395586870e+00	FALSE	FALSE	3.64211880026688e-01	0.96236477367572415	0	0	0.992423744112497	1.000000000000000	1.000000000000000
high_confidence	PC2	n_turns_abs	13	-5.34610976801419e-02	3.65204846325316e-02	-1.69221667555483e-02	FALSE	FALSE	7.30200577168940e-01	0.99474874710497829	0	0	0.992859889369850	1.000000000000000	1.000000000000000
high_confidence	PC2	start_end_dist	13	-2.54743777083557e-01	-2.78288103805001e-02	-1.06364538367236e-01	FALSE	TRUE	4.84716717360510e-01	0.81123511963065886	0	0	0.992898519765122	1.000000000000000	1.000000000000000
high_confidence	PC3	abs_winding_angle_deg	13	8.01141058683021e-04	1.18809334255077e-03	8.01141058683021e-04	TRUE	FALSE	2.54203433657489e-04	0.03505691771323199	13	13	0.000000000000000	0.000000000000000	0.000000000000000
high_confidence	PC3	axial_pitch_360	13	-1.23160022843723e-01	1.98856225054591e+00	8.00216821229521e-03	FALSE	FALSE	2.23955574224780e-06	0.98732842905109930	1	1	0.000000000000000	1.000000000000000	0.000000000000000
high_confidence	PC3	axial_span	13	1.12597243953933e+00	1.28303842113239e+00	1.22241586804717e+00	TRUE	FALSE	4.78839339887641e-06	0.01627063612120267	13	13	0.964129287981297	1.000000000000000	1.000000000000000
high_confidence	PC3	centroid_size	13	1.30156520368432e-04	4.03484758571640e-04	1.30156520368432e-04	TRUE	FALSE	1.90090934739276e-01	0.63989039273665371	0	0	0.000000000000000	1.000000000000000	0.000000000000000
high_confidence	PC3	fit_radius	13	-2.46575742342995e+00	-1.20962881917914e-01	-1.20962881917914e-01	FALSE	TRUE	2.11186918487742e-01	0.93652350309766985	0	0	0.000000000000000	0.000000000000000	0.000000000000000
high_confidence	PC3	n_turns_abs	13	2.88410781125888e-01	4.27713603318278e-01	2.88410781125888e-01	TRUE	FALSE	2.54203433657490e-04	0.03505691771323203	13	13	0.000000000000000	0.000000000000000	0.000000000000000
high_confidence	PC3	start_end_dist	13	4.45792922288610e-01	6.84933651022018e-01	4.45792922288610e-01	TRUE	FALSE	4.83085589125778e-02	0.20506098889196192	5	0	0.000000000000000	0.000000000000000	0.000000000000000
high_confidence	PC4	abs_winding_angle_deg	13	1.48384686002033e-04	1.86528895224195e-04	1.48384686002033e-04	TRUE	FALSE	6.32011298694849e-01	0.66034816525707951	0	0	0.000000000000000	0.000000000000000	0.000000000000000
high_confidence	PC4	axial_pitch_360	13	-9.81112273288451e-01	-7.27754919082912e-01	-8.20694754157506e-01	FALSE	TRUE	2.26735547776712e-03	0.04796001455749773	13	13	0.000000000000000	1.000000000000000	1.000000000000000
high_confidence	PC4	axial_span	13	-6.66135607326836e-01	-5.51776312667860e-01	-6.38985164872414e-01	FALSE	TRUE	8.06193777245094e-04	0.25434694862818963	6	5	0.000000000000000	1.000000000000000	1.000000000000000
high_confidence	PC4	centroid_size	13	1.75087969729326e-04	2.10853671303209e-04	1.75087969729326e-04	TRUE	FALSE	3.99101232354609e-01	0.42494755853634336	0	0	0.000000000000000	0.000000000000000	0.000000000000000
high_confidence	PC4	fit_radius	13	-4.24001859567599e+00	-2.17994373951855e+00	-2.17994373951855e+00	FALSE	TRUE	1.88598426300156e-03	0.04646168698093493	13	13	0.000000000000000	0.000000000000000	0.000000000000000
high_confidence	PC4	n_turns_abs	13	5.34184869607322e-02	6.71504022807103e-02	5.34184869607322e-02	TRUE	FALSE	6.32011298694848e-01	0.66034816525707818	0	0	0.000000000000000	0.000000000000000	0.000000000000000
high_confidence	PC4	start_end_dist	13	-3.63555788308529e-01	-2.69333415976676e-01	-2.90272401420954e-01	FALSE	TRUE	6.50036833559023e-02	0.40744320655045663	0	0	0.000000000000000	1.000000000000000	0.848677544678989
high_confidence	PC5	abs_winding_angle_deg	13	-3.64093317346931e-04	-2.49652482895109e-04	-2.79752467927865e-04	FALSE	TRUE	8.17546466531132e-02	0.17572023575215920	0	0	0.000000000000000	0.878963092112997	0.650044961669414
high_confidence	PC5	axial_pitch_360	13	-4.17411258896396e-02	-8.88655043207451e-03	-3.18247712863966e-02	FALSE	TRUE	8.58323981296266e-01	0.97202513082180475	0	0	0.000000000000000	0.618774766982875	0.000000000000000
high_confidence	PC5	axial_span	13	-3.17983307220516e-01	-3.00170859059430e-01	-3.17983307220516e-01	FALSE	TRUE	2.38676876964272e-01	0.28905206872439865	0	0	0.000000000000000	0.000000000000000	0.000000000000000
high_confidence	PC5	centroid_size	13	-7.73868149809446e-05	-3.48416012271549e-05	-4.32753309843204e-05	FALSE	TRUE	5.99534946804596e-01	0.79219648371296447	0	0	0.000000000000000	0.627481276313833	0.000000000000000
high_confidence	PC5	fit_radius	13	2.25253173939866e-01	1.20054350827400e+00	3.26195165155915e-01	TRUE	FALSE	2.22665935921370e-01	0.76099192692154527	0	0	0.000000000000000	0.556021913352956	0.000000000000000
high_confidence	PC5	n_turns_abs	13	-1.31073594244895e-01	-8.98748938423383e-02	-1.00710888454067e-01	FALSE	TRUE	8.17546466531131e-02	0.17572023574833423	0	0	0.000000000000000	0.878963138261374	0.650044961928371
high_confidence	PC5	start_end_dist	13	-9.65125414866452e-02	-2.37350246795603e-02	-7.18280322585271e-02	FALSE	TRUE	4.86134961645331e-01	0.89125747684076106	0	0	0.000000000000000	0.808596541601108	0.000000000000000
high_confidence	abs_winding_angle_deg	axial_pitch_360	13	-3.09995507124729e+02	-2.14558664878604e+02	-3.09995507124729e+02	FALSE	TRUE	4.11021648411706e-01	0.56921733036823619	0	0	0.000000000000000	0.000000000000000	0.000000000000000
high_confidence	abs_winding_angle_deg	axial_span	13	5.98697411895302e+02	7.74679758728469e+02	6.47520149528247e+02	TRUE	FALSE	1.90214454265994e-02	0.11311129704344268	5	0	0.000000000000000	1.000000000000000	0.890568607807672
high_confidence	abs_winding_angle_deg	centroid_size	13	2.46965209113360e-01	3.12537037196551e-01	3.12537037196551e-01	TRUE	FALSE	1.18337578989758e-01	0.26310236971673812	0	0	0.000000000000000	1.000000000000000	0.000000000000000
high_confidence	abs_winding_angle_deg	fit_radius	13	-2.31659869653239e+03	-2.21069956440191e+03	-2.21069956440191e+03	FALSE	TRUE	3.17503122924016e-02	0.10565264914028764	8	0	0.000000000000000	0.000000000000000	0.000000000000000
high_confidence	abs_winding_angle_deg	start_end_dist	13	6.17448553284043e+02	6.79827043792224e+02	6.60727783966897e+02	TRUE	FALSE	2.83175473449156e-07	0.00228097261850587	13	13	0.961607450218617	1.000000000000000	1.000000000000000
high_confidence	axial_pitch_360	centroid_size	13	-2.34379664999088e-05	5.62864928261617e-05	-2.34379664999088e-05	FALSE	FALSE	7.86426787304075e-01	0.89638581987312427	0	0	0.000000000000000	1.000000000000000	0.000000000000000
high_confidence	axial_pitch_360	fit_radius	13	1.88539432658824e+00	2.71410205644414e+00	1.88539432658824e+00	TRUE	FALSE	2.43969168099275e-02	0.02966383436827870	13	13	0.000000000000000	0.000000000000000	0.000000000000000
high_confidence	axial_span	axial_pitch_360	13	6.13504703967703e-01	7.58992423585247e-01	6.13504703967703e-01	TRUE	FALSE	4.56758625576753e-03	0.01363505822099866	13	13	0.000000000000000	1.000000000000000	0.000000000000000
high_confidence	axial_span	centroid_size	13	6.72169700854666e-05	1.07723449871166e-04	6.72169700854666e-05	TRUE	FALSE	5.31181209592364e-01	0.65981976411872301	0	0	0.000000000000000	0.000000000000000	0.000000000000000
high_confidence	axial_span	fit_radius	13	5.50580819153338e-01	5.89743538132871e-01	5.50580819153338e-01	TRUE	FALSE	5.03784743704553e-01	0.62181511359447694	0	0	0.000000000000000	0.000000000000000	0.000000000000000
high_confidence	fit_radius	centroid_size	13	-7.42774478898463e-05	-1.29362581419548e-05	-5.84539458573161e-05	FALSE	TRUE	1.67635489834043e-01	0.82482513787375777	0	0	0.000000000000000	1.000000000000000	0.926309078167990
high_confidence	n_turns_abs	axial_pitch_360	13	-8.61098630902024e-01	-5.95996291329454e-01	-8.61098630902024e-01	FALSE	TRUE	4.11021648411706e-01	0.56921733036823674	0	0	0.000000000000000	0.000000000000000	0.000000000000000
high_confidence	n_turns_abs	axial_span	13	1.66304836666761e+00	2.15188821869019e+00	1.79866708202291e+00	TRUE	FALSE	1.90214454265994e-02	0.11311129704344251	5	0	0.000000000000000	1.000000000000000	0.890568608092479
high_confidence	n_turns_abs	centroid_size	13	6.86014469759334e-04	8.68158436657085e-04	8.68158436657085e-04	TRUE	FALSE	1.18337578989758e-01	0.26310236971673828	0	0	0.000000000000000	1.000000000000000	0.000000000000000
high_confidence	n_turns_abs	fit_radius	13	-6.43499637925665e+00	-6.14083212333864e+00	-6.14083212333864e+00	FALSE	TRUE	3.17503122924016e-02	0.10565264914028770	8	0	0.000000000000000	0.000000000000000	0.000000000000000
high_confidence	n_turns_abs	start_end_dist	13	1.71513487023346e+00	1.88840845497840e+00	1.83535495546360e+00	TRUE	FALSE	2.83175473414997e-07	0.00228097261850583	13	13	0.961607450220469	1.000000000000000	1.000000000000000
high_confidence	start_end_dist	axial_pitch_360	13	1.67214877384381e-01	2.91775998853256e-01	1.67214877384381e-01	TRUE	FALSE	5.11225166320356e-01	0.70623212606343899	0	0	0.000000000000000	0.000000000000000	0.000000000000000
high_confidence	start_end_dist	axial_span	13	8.78466975013736e-01	9.75949348646563e-01	8.78466975013736e-01	TRUE	FALSE	3.25084424531205e-02	0.06673865116999626	5	0	0.000000000000000	0.000000000000000	0.000000000000000
high_confidence	start_end_dist	centroid_size	13	3.31421887582375e-04	3.88714379678075e-04	3.88714379678075e-04	TRUE	FALSE	9.05587470242589e-02	0.18613504464493510	0	0	0.000000000000000	0.000000000000000	0.000000000000000
high_confidence	start_end_dist	fit_radius	13	-1.05575169515795e+00	-4.06003195100307e-02	-1.05575169515795e+00	FALSE	TRUE	4.23879125427629e-01	0.98225204414207135	0	0	0.000000000000000	0.000000000000000	0.000000000000000
