## Supplementary Tables for "Evolutionary diversification of the biological screw joint in weevils": Supplementary Table 31 - Summary of phylogenetic signal robustness across trees.csv

quality_set	trait	method	n_trees	estimate_min	estimate_max	estimate_median	p_min	p_max	n_nominal_sig
main_dataset	PC1	Blomberg_K	13	3.30256011794167e-01	1.65014037963775e+00	1.37466837790033e+00	1.00000000000000e-03	0.03500000000000002	13
main_dataset	PC1	Pagel_lambda	13	9.55267918612679e-01	1.28809232721311e+00	1.01438821018549e+00	5.02040142169000e-05	0.02118910395269058	13
main_dataset	PC2	Blomberg_K	13	1.26304251563001e+00	2.06708519052829e+00	1.89657639924404e+00	1.00000000000000e-03	0.00700000000000000	13
main_dataset	PC2	Pagel_lambda	13	9.95419336391342e-01	1.36640658845612e+00	1.06852100839316e+00	1.24600795836640e-06	0.00452333513759232	13
main_dataset	PC3	Blomberg_K	13	2.18162325911870e-02	8.36997076561501e-01	6.42617330022473e-01	1.70000000000000e-01	0.65200000000000047	0
main_dataset	PC3	Pagel_lambda	13	4.36026388252858e-05	8.45705467311588e-01	7.33137435857406e-05	7.23361082046372e-02	1.00000000000000000	0
main_dataset	PC4	Blomberg_K	13	4.97019486623384e-02	7.94245837592654e-01	6.51299134381178e-01	1.51000000000000e-01	0.76800000000000057	0
main_dataset	PC4	Pagel_lambda	13	4.36026388252858e-05	9.74370314783649e-01	7.33137435857406e-05	6.60380202403510e-02	1.00000000000000000	0
main_dataset	PC5	Blomberg_K	13	2.37537032812024e-02	8.61603244834213e-01	6.60495706187943e-01	2.22000000000000e-01	0.62300000000000044	0
main_dataset	PC5	Pagel_lambda	13	4.36026388252858e-05	3.19632895646488e-01	7.33137435857406e-05	6.06571338948298e-01	1.00000000000000000	0
main_dataset	abs_winding_angle_deg	Blomberg_K	13	1.12179010469857e-01	2.17386155568514e+00	1.58812500933126e+00	1.00000000000000e-03	0.03100000000000002	13
main_dataset	abs_winding_angle_deg	Pagel_lambda	13	7.70657145868613e-01	1.14322391575369e+00	9.99926686256414e-01	7.79124562463727e-04	0.02527051929449222	13
main_dataset	axial_pitch_360	Blomberg_K	13	5.26267473974257e-02	8.71149111736651e-01	8.16596175516475e-01	9.60000000000001e-02	0.69400000000000051	0
main_dataset	axial_pitch_360	Pagel_lambda	13	6.66208070551021e-01	1.07424876379854e+00	9.99926686256414e-01	1.82613847659367e-02	0.83118868581667338	1
main_dataset	axial_span	Blomberg_K	13	3.92605534753162e-02	1.27361468350035e+00	9.55492191716104e-01	1.70000000000000e-02	0.27000000000000018	5
main_dataset	axial_span	Pagel_lambda	13	4.40575627306826e-01	1.10774636025598e+00	9.99926686256414e-01	4.03829677813616e-02	0.45234567197985015	4
main_dataset	centroid_size	Blomberg_K	13	8.71768601239143e-02	1.76278967862447e+00	1.15761968805771e+00	7.00000000000000e-03	0.06400000000000004	12
main_dataset	centroid_size	Pagel_lambda	13	5.98786483413238e-01	1.16269607482543e+00	9.99926686256414e-01	1.75020003825204e-03	0.21283866481047220	5
main_dataset	fit_radius	Blomberg_K	13	4.17432740420727e-01	1.34517115652384e+00	1.22182267412489e+00	2.00000000000000e-03	0.18600000000000014	8
main_dataset	fit_radius	Pagel_lambda	13	9.91469477259628e-01	1.35124466900495e+00	1.05941833992405e+00	1.62309709804318e-04	0.10154614452263371	9
main_dataset	n_turns_abs	Blomberg_K	13	1.12179010469859e-01	2.17386155568514e+00	1.58812500933126e+00	1.00000000000000e-03	0.03400000000000002	13
main_dataset	n_turns_abs	Pagel_lambda	13	7.70657145869424e-01	1.14322391575357e+00	9.99926686256414e-01	7.79124562463730e-04	0.02527051929449305	13
main_dataset	start_end_dist	Blomberg_K	13	1.20308224387145e-02	7.25669305606104e-01	5.23713563320904e-01	4.49000000000000e-01	0.97200000000000075	0
main_dataset	start_end_dist	Pagel_lambda	13	4.36026388252858e-05	7.94232222204516e-05	7.33137435857406e-05	1.00000000000000e+00	1.00000000000000000	0
high_confidence	PC1	Blomberg_K	13	1.77721028175253e-01	2.23704549018631e+00	1.31730677309680e+00	4.00000000000000e-03	0.05300000000000004	12
high_confidence	PC1	Pagel_lambda	13	6.74760933116768e-01	1.17181266925953e+00	9.99926686256414e-01	1.80724516562055e-04	0.14862506862440383	8
high_confidence	PC2	Blomberg_K	13	1.47910776535309e+00	2.39493664892575e+00	2.10124618841430e+00	2.00000000000000e-03	0.01500000000000001	13
high_confidence	PC2	Pagel_lambda	13	9.92809487524101e-01	1.40860034526724e+00	1.06458090113201e+00	3.87736792802733e-06	0.00580387975255092	13
high_confidence	PC3	Blomberg_K	13	2.94630763834595e-02	7.74332507917185e-01	6.35931684980577e-01	2.93000000000000e-01	0.87900000000000067	0
high_confidence	PC3	Pagel_lambda	13	4.36026388252858e-05	7.75578305280524e-01	7.33137435857406e-05	4.21882616249211e-01	1.00000000000000000	0
high_confidence	PC4	Blomberg_K	13	7.46057662023583e-02	9.48060866458388e-01	8.05762760808111e-01	1.05000000000000e-01	0.31800000000000023	0
high_confidence	PC4	Pagel_lambda	13	4.36026388252858e-05	9.99926686256414e-01	7.39246914489551e-05	2.13190770907909e-01	1.00000000000000000	0
high_confidence	PC5	Blomberg_K	13	5.74827281658443e-02	9.20695313309646e-01	7.18774343650822e-01	1.45000000000000e-01	0.37600000000000028	0
high_confidence	PC5	Pagel_lambda	13	7.33137435857406e-05	9.99926686256414e-01	8.06451179443146e-05	7.47680516993595e-02	1.00000000000000000	0
high_confidence	abs_winding_angle_deg	Blomberg_K	13	3.08343559845688e-02	8.54552685682857e-01	7.43860258898398e-01	1.78000000000000e-01	0.86900000000000066	0
high_confidence	abs_winding_angle_deg	Pagel_lambda	13	4.36026388252858e-05	9.99926686256414e-01	7.39246914489551e-05	6.20309484129975e-01	1.00000000000000000	0
high_confidence	axial_pitch_360	Blomberg_K	13	6.03097870178274e-02	8.86352288392514e-01	7.90917032018886e-01	2.06000000000000e-01	0.64400000000000046	0
high_confidence	axial_pitch_360	Pagel_lambda	13	4.36026388252858e-05	9.99926686256414e-01	7.94232222204516e-05	4.96493883511260e-02	1.00000000000000000	1
high_confidence	axial_span	Blomberg_K	13	1.53211854274141e-02	8.00057183575302e-01	4.88548828489777e-01	3.32000000000000e-01	0.97900000000000076	0
high_confidence	axial_span	Pagel_lambda	13	4.36026388252858e-05	8.06451179443146e-05	7.33137435857406e-05	1.00000000000000e+00	1.00000000000000000	0
high_confidence	centroid_size	Blomberg_K	13	3.21010695297583e-01	9.87740907069099e-01	8.05474291977909e-01	5.40000000000000e-02	0.39400000000000029	0
high_confidence	centroid_size	Pagel_lambda	13	9.68081175194121e-01	1.36535597861458e+00	1.03844621569083e+00	4.54844047214707e-04	0.18094224228418435	5
high_confidence	fit_radius	Blomberg_K	13	2.23707443801997e-01	1.19204544479274e+00	9.47055647288114e-01	2.10000000000000e-02	0.41600000000000031	8
high_confidence	fit_radius	Pagel_lambda	13	9.50143498437505e-01	1.30816082131377e+00	1.00583099194284e+00	1.29521522107234e-02	0.53709668571023417	6
high_confidence	n_turns_abs	Blomberg_K	13	3.08343559845687e-02	8.54552685682857e-01	7.43860258898399e-01	1.60000000000000e-01	0.88700000000000068	0
high_confidence	n_turns_abs	Pagel_lambda	13	4.36026388252858e-05	9.99926686256414e-01	7.39246914489551e-05	6.20309484129990e-01	1.00000000000000000	0
high_confidence	start_end_dist	Blomberg_K	13	1.82699566809427e-02	7.47133991143491e-01	5.45391830318055e-01	4.40000000000000e-01	0.94000000000000072	0
high_confidence	start_end_dist	Pagel_lambda	13	4.36026388252858e-05	3.74845853132081e-02	7.33137435857406e-05	8.99460282956330e-01	1.00000000000000000	0
