## Supplementary Tables for "Evolutionary diversification of the biological screw joint in weevils": Supplementary Table 32 - Best-fit evolutionary model frequencies across trees.csv

quality_set	trait	best_model	n_trees	prop_trees
high_confidence	abs_winding_angle_deg	BM	7	0.5384615384615384
high_confidence	abs_winding_angle_deg	OU	6	0.46153846153846156
high_confidence	axial_pitch_360	BM	8	0.6153846153846154
high_confidence	axial_pitch_360	OU	5	0.38461538461538464
high_confidence	axial_span	BM	4	0.3076923076923077
high_confidence	axial_span	OU	9	0.6923076923076923
high_confidence	centroid_size	BM	11	0.8461538461538461
high_confidence	centroid_size	EB	2	0.15384615384615385
high_confidence	fit_radius	BM	12	0.9230769230769231
high_confidence	fit_radius	OU	1	0.07692307692307693
high_confidence	n_turns_abs	BM	7	0.5384615384615384
high_confidence	n_turns_abs	OU	6	0.46153846153846156
high_confidence	PC1	BM	12	0.9230769230769231
high_confidence	PC1	OU	1	0.07692307692307693
high_confidence	PC2	BM	1	0.07692307692307693
high_confidence	PC2	EB	12	0.9230769230769231
high_confidence	PC3	BM	7	0.5384615384615384
high_confidence	PC3	OU	6	0.46153846153846156
high_confidence	PC4	BM	9	0.6923076923076923
high_confidence	PC4	OU	4	0.3076923076923077
high_confidence	PC5	BM	9	0.6923076923076923
high_confidence	PC5	OU	4	0.3076923076923077
high_confidence	start_end_dist	BM	4	0.3076923076923077
high_confidence	start_end_dist	OU	9	0.6923076923076923
main_dataset	abs_winding_angle_deg	BM	11	0.8461538461538461
main_dataset	abs_winding_angle_deg	EB	1	0.07692307692307693
main_dataset	abs_winding_angle_deg	OU	1	0.07692307692307693
main_dataset	axial_pitch_360	BM	10	0.7692307692307693
main_dataset	axial_pitch_360	EB	1	0.07692307692307693
main_dataset	axial_pitch_360	OU	2	0.15384615384615385
main_dataset	axial_span	BM	8	0.6153846153846154
main_dataset	axial_span	OU	5	0.38461538461538464
main_dataset	centroid_size	BM	9	0.6923076923076923
main_dataset	centroid_size	OU	4	0.3076923076923077
main_dataset	fit_radius	BM	4	0.3076923076923077
main_dataset	fit_radius	EB	9	0.6923076923076923
main_dataset	n_turns_abs	BM	11	0.8461538461538461
main_dataset	n_turns_abs	EB	1	0.07692307692307693
main_dataset	n_turns_abs	OU	1	0.07692307692307693
main_dataset	PC1	BM	8	0.6153846153846154
main_dataset	PC1	EB	4	0.3076923076923077
main_dataset	PC1	OU	1	0.07692307692307693
main_dataset	PC2	BM	1	0.07692307692307693
main_dataset	PC2	EB	12	0.9230769230769231
main_dataset	PC3	BM	7	0.5384615384615384
main_dataset	PC3	OU	6	0.46153846153846156
main_dataset	PC4	BM	8	0.6153846153846154
main_dataset	PC4	OU	5	0.38461538461538464
main_dataset	PC5	BM	5	0.38461538461538464
main_dataset	PC5	OU	8	0.6153846153846154
main_dataset	start_end_dist	BM	4	0.3076923076923077
main_dataset	start_end_dist	OU	9	0.6923076923076923
