## Supplementary Tables for "Evolutionary diversification of the biological screw joint in weevils": Supplementary Table 33 - Root-state robustness in continuous ancestral state reconstruction.csv

quality_set	trait	n_trees	estimate_min	estimate_max	estimate_median	ci_lower_min	ci_upper_max
main_dataset	PC1	13	0.0426544419209782	0.0990262056764804	0.0531499860476179	-0.226101200057298	0.346865482508323
main_dataset	abs_winding_angle_deg	13	238.8042182270078513	301.4358096668991607	276.5286496416721320	-230.194396422932073	756.037829704821320
main_dataset	axial_span	13	0.0892307089515996	0.1334710362984859	0.1243744742927881	-0.368193066530373	0.603140472996042
main_dataset	centroid_size	13	115.5541666992954504	169.7054219940688995	153.3599834765919923	-160.544624607849926	449.774201424905016
high_confidence	PC1	13	-0.0123502145152137	0.0729302423428857	8.29934107315084e-03	-0.224123807508067	0.256112160674790
high_confidence	abs_winding_angle_deg	13	387.2037664845296376	410.0582656219500564	3.95201811947744e+02	-75.282484058043735	849.690017027103067
high_confidence	axial_span	13	0.1762553502337921	0.1867056371943371	1.85095378726966e-01	-0.256459247052918	0.629870521441592
high_confidence	centroid_size	13	152.5195552249404329	222.3969163604866424	2.17221985075219e+02	-7.428292890310900	414.053194184359938
