## Supplementary Tables for "Evolutionary diversification of the biological screw joint in weevils": Supplementary Table 34 - Leave-one-out robustness of PGLS models.csv

quality_set	response	predictor	n_models	n_failed	sign_consistent_positive	sign_consistent_negative	min_estimate	max_estimate	median_estimate	min_p	max_p	n_nominal_sig	n_fdr_sig	min_lambda	max_lambda	median_lambda
main_dataset	PC1	axial_span	14	0	FALSE	TRUE	-1.079882980665649	-0.6367050234681850	-0.7558344740411029	0.0157753660376065	0.116707559863759	8	0	1	1	1
main_dataset	PC2	axial_span	14	0	FALSE	FALSE	-0.201038191707563	0.0850849697672213	-0.0193564029520042	0.6003682383145230	0.999897084496087	0	0	1	1	1
high_confidence	PC1	axial_span	12	0	FALSE	TRUE	-0.911665950384857	-0.1977317518745356	-0.437606066646232	0.0928523875968636	0.579612213642038	0	0	1	1	1
high_confidence	PC2	axial_span	12	0	FALSE	TRUE	-1.369781340171795	-0.0914517202732309	-0.183872072258567	0.1834121359959908	0.890294852029612	0	0	1	1	1
