## Supplementary Tables for "Evolutionary diversification of the biological screw joint in weevils": Supplementary Table 35 - Phylogenetic ANOVA results for ecological predictors.csv

quality_set	predictor	response	n	group_levels	group_n	f_statistic	p_value	p_adj_fdr
shape_only	fungal_association_broad	PC1	12	no vs yes	10 vs 2	0.333110483006028	0.542	0.824
shape_only	host_lineage_broad	PC1	12	angiosperm vs gymnosperm	10 vs 2	0.197694176805673	0.733	0.824
shape_only	larval_lifestyle_broad	PC1	14	internal vs other	10 vs 4	1.06880339492593	0.342	0.7695
shape_only	wood_association_broad	PC1	10	non-wood vs wood	5 vs 5	1.23809245264624	0.312	0.7695
shape_only	fungal_association_broad	PC2	12	no vs yes	10 vs 2	0.173147604222524	0.642	0.824
shape_only	host_lineage_broad	PC2	12	angiosperm vs gymnosperm	10 vs 2	30.7588605452601	0.001	0.018
shape_only	larval_lifestyle_broad	PC2	14	internal vs other	10 vs 4	0.196435759309556	0.695	0.824
shape_only	wood_association_broad	PC2	10	non-wood vs wood	5 vs 5	3.55286273075026	0.094	0.564
shape_only	fungal_association_broad	centroid_size	12	no vs yes	10 vs 2	0.0409687934011303	0.814	0.824
shape_only	host_lineage_broad	centroid_size	12	angiosperm vs gymnosperm	10 vs 2	19.8714088245871	0.011	0.099
shape_only	larval_lifestyle_broad	centroid_size	14	internal vs other	10 vs 4	1.20881937511436	0.34	0.7695
shape_only	wood_association_broad	centroid_size	10	non-wood vs wood	5 vs 5	3.0090894146067	0.134	0.603
main_dataset	fungal_association_broad	abs_winding_angle_deg	11	no vs yes	9 vs 2	0.0307708854323293	0.853	0.853
main_dataset	larval_lifestyle_broad	abs_winding_angle_deg	13	internal vs other	9 vs 4	1.0974839647966	0.367	0.853
main_dataset	wood_association_broad	abs_winding_angle_deg	9	non-wood vs wood	5 vs 4	0.32109735928529	0.622	0.853
main_dataset	fungal_association_broad	axial_span	11	no vs yes	9 vs 2	0.686008832698263	0.416	0.853
main_dataset	larval_lifestyle_broad	axial_span	13	internal vs other	9 vs 4	1.29009180464612	0.337	0.853
main_dataset	wood_association_broad	axial_span	9	non-wood vs wood	5 vs 4	0.139520115225489	0.753	0.853
high_confidence	fungal_association_broad	abs_winding_angle_deg	10	no vs yes	8 vs 2	1.27136453312316	0.231	0.852
high_confidence	larval_lifestyle_broad	abs_winding_angle_deg	12	internal vs other	8 vs 4	0.00106142961688491	0.986	0.986
high_confidence	wood_association_broad	abs_winding_angle_deg	8	non-wood vs wood	4 vs 4	1.19221861337567	0.296	0.852
high_confidence	fungal_association_broad	axial_span	10	no vs yes	8 vs 2	5.25043338085558	0.025	0.375
high_confidence	larval_lifestyle_broad	axial_span	12	internal vs other	8 vs 4	0.145125404777234	0.707	0.964090909090909
high_confidence	wood_association_broad	axial_span	8	non-wood vs wood	4 vs 4	0.813683533894382	0.409	0.852
