## Supplementary Tables for "Evolutionary diversification of the biological screw joint in weevils": Supplementary Table 36 - PGLS results for ecological predictors.csv

quality_set	response	predictor	term	estimate	std_error	t_value	p_value	lambda	logLik	AIC	n	model_fit_strategy	error	p_adj_fdr
shape_only	PC1	fungal_association_broad	fungal_association_broadyes	0.015168800127401	0.0695841016481133	0.217992325374977	0.831819106818068	1	10.9621368513693	-17.9242737027386	12	lambda_ML	NA	0.994187774969044
shape_only	PC1	host_lineage_broad	host_lineage_broadgymnosperm	0.000790009698920846	0.105775757817777	0.00746872171109205	0.994187774969044	1	10.93372546052	-17.8674509210399	12	lambda_ML	NA	0.994187774969044
shape_only	PC1	larval_lifestyle_broad	larval_lifestyle_broadother	-0.0106717566161609	0.0545331869959907	-0.195692883618657	0.848125139692937	1	13.8536009202616	-23.7072018405232	14	lambda_ML	NA	0.994187774969044
shape_only	PC1	wood_association_broad	wood_association_broadwood	-0.0445275788852303	0.0674631103539073	-0.660028549701332	0.527777073594261	1	9.04363482638621	-14.0872696527724	10	lambda_ML	NA	0.994187774969044
shape_only	PC2	fungal_association_broad	fungal_association_broadyes	-0.0180082919968799	0.0550803048125796	-0.326946120907578	0.750449272183982	1	13.7670637570753	-23.5341275141507	12	lambda_ML	NA	0.994187774969044
shape_only	PC2	host_lineage_broad	host_lineage_broadgymnosperm	0.224311379409122	0.0449481947942136	4.99044245127279	0.000544960346810619	1	21.2034545950138	-38.4069091900277	12	lambda_ML	NA	0.00980928624259114
shape_only	PC2	larval_lifestyle_broad	larval_lifestyle_broadother	-0.00273675278407208	0.0510313273223259	-0.0536288771559107	0.958113324762837	1	14.7827773738395	-25.5655547476789	14	lambda_ML	NA	0.994187774969044
shape_only	PC2	wood_association_broad	wood_association_broadwood	0.0740055028831629	0.054194926214628	1.36554301393601	0.209238822718914	1	11.2335712606138	-18.4671425212277	10	lambda_ML	NA	0.941574702235113
shape_only	centroid_size	fungal_association_broad	fungal_association_broadyes	-28.2189313759756	34.6469546095545	-0.814470757790463	0.434342438205175	1	-63.5630110772057	131.126022154411	12	lambda_ML	NA	0.994187774969044
shape_only	centroid_size	host_lineage_broad	host_lineage_broadgymnosperm	-110.949117128177	24.8891188478972	-4.4577358405579	0.00122040940323864	0	-57.5714553669087	119.142910733817	12	lambda_ML	NA	0.0109836846291478
shape_only	centroid_size	larval_lifestyle_broad	larval_lifestyle_broadother	-2.02942991839691	29.5188937911538	-0.0687502022519927	0.94632078396884	1	-74.262068018428	152.524136036856	14	lambda_ML	NA	0.994187774969044
shape_only	centroid_size	wood_association_broad	wood_association_broadwood	-48.7030796338728	28.2232042363796	-1.72563962709432	0.122691290243185	0.320888670055713	-51.2406260072099	106.48125201442	10	lambda_ML	NA	0.73614774145911
main_dataset	abs_winding_angle_deg	fungal_association_broad	fungal_association_broadyes	-61.6418950276385	48.4244250620438	-1.27295047795941	0.23493273208401	1	-61.3622119176033	126.724423835207	11	lambda_ML	NA	0.995892717632616
main_dataset	abs_winding_angle_deg	larval_lifestyle_broad	larval_lifestyle_broadother	30.0045517215108	40.4750205533482	0.741310351701074	0.474034667783163	1	-72.5928663026439	149.185732605288	13	lambda_ML	NA	0.995892717632616
main_dataset	abs_winding_angle_deg	wood_association_broad	wood_association_broadwood	-10.6230129978871	43.0127575192608	-0.246973540190494	0.812015467585276	1	-49.0922542718516	102.184508543703	9	lambda_ML	NA	0.995892717632616
main_dataset	axial_span	fungal_association_broad	fungal_association_broadyes	-0.0665439962833326	0.0428542952916085	-1.55279641936763	0.154889182258536	1	15.9672791702161	-27.9345583404321	11	lambda_ML	NA	0.995892717632616
main_dataset	axial_span	larval_lifestyle_broad	larval_lifestyle_broadother	0.0435536919559792	0.0383455231227032	1.13582208323538	0.280172291016543	0	18.4134757813977	-32.8269515627953	13	lambda_ML	NA	0.995892717632616
main_dataset	axial_span	wood_association_broad	wood_association_broadwood	0.000478762035711761	0.0404154428362106	0.0118460173169947	0.990879013008661	1	13.6381064195065	-23.2762128390129	9	lambda_ML	NA	0.995892717632616
high_confidence	abs_winding_angle_deg	fungal_association_broad	fungal_association_broadyes	-79.6118439709287	43.0339051113018	-1.84997953973786	0.101479831487605	1	-54.4909588738002	112.9819177476	10	lambda_ML	NA	0.620176236097655
high_confidence	abs_winding_angle_deg	larval_lifestyle_broad	larval_lifestyle_broadother	-1.29081265351783	39.6202865422451	-0.0325795890481889	0.974650950258517	0	-65.9704038579179	135.940807715836	12	lambda_ML	NA	0.974650950258517
high_confidence	abs_winding_angle_deg	wood_association_broad	wood_association_broadwood	-60.0517723139418	38.0278607012318	-1.57915200083807	0.165380329626041	1	-42.4815342849033	88.9630685698066	8	lambda_ML	NA	0.620176236097655
high_confidence	axial_span	fungal_association_broad	fungal_association_broadyes	-0.0724165144861682	0.0316038536167672	-2.29138241697678	0.0511543479157657	0	19.1210764376142	-34.2421528752284	10	lambda_ML	NA	0.620176236097655
high_confidence	axial_span	larval_lifestyle_broad	larval_lifestyle_broadother	0.0107904927949556	0.028324976422017	0.380953284274164	0.711206017938353	0	20.9498270778927	-37.8996541557855	12	lambda_ML	NA	0.884057049740549
high_confidence	axial_span	wood_association_broad	wood_association_broadwood	-0.0310705972559823	0.0344446548915239	-0.902044086486931	0.401791708120343	0	13.9738428947612	-23.9476857895224	8	lambda_ML	NA	0.802475971960741
