## Supplementary Tables for "Evolutionary diversification of the biological screw joint in weevils": Supplementary Table 37 - Descriptive ecological summaries by trait and factor.csv

quality_set	predictor	response	level	n_tips	mean	sd	median	min	max
shape_only	fungal_association_broad	PC1	no	10	0.0354404072771951	0.151787435035746	-0.0365313968227678	-0.121410970616135	0.29491134540487
shape_only	fungal_association_broad	PC1	yes	2	-0.0289695845633592	0.0147069851234244	-0.0289695845633592	-0.0393689934749423	-0.0185701756517761
shape_only	host_lineage_broad	PC1	angiosperm	10	0.0163806945433067	0.147820156260856	-0.0480429049386532	-0.121410970616135	0.29491134540487
shape_only	host_lineage_broad	PC1	gymnosperm	2	0.0663289791060827	0.116920044537719	0.0663289791060827	-0.0163459772431715	0.149003935455337
shape_only	larval_lifestyle_broad	PC1	internal	10	0.0508264726677118	0.149650916803386	-0.0174580764474738	-0.121410970616135	0.29491134540487
shape_only	larval_lifestyle_broad	PC1	other	4	-0.0305196859469796	0.0597546262531309	-0.0592067599340148	-0.0626916851644466	0.0590264612445578
shape_only	wood_association_broad	PC1	non-wood	5	0.100685766297448	0.172166222483128	0.0590264612445578	-0.0616967034656656	0.29491134540487
shape_only	wood_association_broad	PC1	wood	5	0.00603024713725906	0.0808835277381689	-0.0185701756517761	-0.0445675533991518	0.149003935455337
shape_only	fungal_association_broad	PC2	no	10	0.00991316832126301	0.107786062639616	-0.00347402476949881	-0.122287184474699	0.205849960175507
shape_only	fungal_association_broad	PC2	yes	2	-0.0230486634718916	0.00458258701927387	-0.0230486634718916	-0.0262890418285976	-0.0198082851151856
shape_only	host_lineage_broad	PC2	angiosperm	10	-0.0321613059667519	0.053141765793458	-0.0230486634718916	-0.122287184474699	0.0411855870200834
shape_only	host_lineage_broad	PC2	gymnosperm	2	0.187323707968183	0.0262000771315421	0.187323707968183	0.168797455760859	0.205849960175507
shape_only	larval_lifestyle_broad	PC2	internal	10	0.0322889888942735	0.133953933310314	-0.0135019582418427	-0.122287184474699	0.266478906098966
shape_only	larval_lifestyle_broad	PC2	other	4	0.00133074134437345	0.0439227395895144	0.0118520144748791	-0.0595666505923478	0.0411855870200834
shape_only	wood_association_broad	PC2	non-wood	5	-0.0455371161579079	0.0751417163374008	-0.0595666505923478	-0.122287184474699	0.0411855870200834
shape_only	wood_association_broad	PC2	wood	5	0.0674499361889998	0.11099378642035	0.00869959195241613	-0.0262890418285976	0.205849960175507
shape_only	fungal_association_broad	centroid_size	no	10	197.451538610756	58.4183254363839	211.110495656283	95.3340964190101	278.838051001576
shape_only	fungal_association_broad	centroid_size	yes	2	188.762411460377	0.711803257822549	188.762411460377	188.2590905499	189.265732370854
shape_only	host_lineage_broad	centroid_size	angiosperm	10	214.494870273717	33.6478627428889	211.110495656283	159.270738007947	278.838051001576
shape_only	host_lineage_broad	centroid_size	gymnosperm	2	103.545753145576	11.6130363122618	103.545753145576	95.3340964190101	111.757409872142
shape_only	larval_lifestyle_broad	centroid_size	internal	10	180.55960409243	63.6987370688635	188.762411460377	95.3340964190101	278.838051001576
shape_only	larval_lifestyle_broad	centroid_size	other	4	216.670095503531	12.4718193241823	213.244209311088	206.388256808391	233.803706583558
shape_only	wood_association_broad	centroid_size	non-wood	5	211.399177677373	34.1479684987859	208.559734753387	159.270738007947	248.973452233583
shape_only	wood_association_broad	centroid_size	wood	5	161.325741395635	54.7741565957121	188.2590905499	95.3340964190101	222.01237776627
main_dataset	fungal_association_broad	abs_winding_angle_deg	no	9	371.818087918895	93.7772802197345	422.680938889806	244.774796572717	486.065230026285
main_dataset	fungal_association_broad	abs_winding_angle_deg	yes	2	359.228600463202	74.1893379327961	359.228600463202	306.768816519182	411.688384407223
main_dataset	host_lineage_broad	abs_winding_angle_deg	angiosperm	10	373.483862939855	90.9190206856461	417.184661648515	244.774796572717	486.065230026285
main_dataset	host_lineage_broad	abs_winding_angle_deg	gymnosperm	1	329.981362797913	NA	329.981362797913	329.981362797913	329.981362797913
main_dataset	larval_lifestyle_broad	abs_winding_angle_deg	internal	9	348.64358787543	88.5785713191264	329.981362797913	244.774796572717	486.065230026285
main_dataset	larval_lifestyle_broad	abs_winding_angle_deg	other	4	402.778686315085	78.6809359652616	431.330647478508	286.840344313676	461.613105989648
main_dataset	wood_association_broad	abs_winding_angle_deg	non-wood	5	334.383973202894	102.315987554668	286.840344313676	244.774796572717	461.613105989648
main_dataset	wood_association_broad	abs_winding_angle_deg	wood	4	367.035080250258	57.0750878588469	370.834873602568	306.768816519182	419.701757276714
main_dataset	fungal_association_broad	axial_span	no	9	0.17430833260109	0.0636905775055294	0.196060675096595	0.0475721576143354	0.232701949991745
main_dataset	fungal_association_broad	axial_span	yes	2	0.130083247189972	0.0976552414793472	0.130083247189972	0.0610305637215155	0.199135930658428
main_dataset	host_lineage_broad	axial_span	angiosperm	10	0.162471339862057	0.0696051115998123	0.195218164443779	0.0475721576143354	0.232701949991745
main_dataset	host_lineage_broad	axial_span	gymnosperm	1	0.20422808916918	NA	0.20422808916918	0.20422808916918	0.20422808916918
main_dataset	larval_lifestyle_broad	axial_span	internal	9	0.147615786907393	0.0742418231421486	0.170106278309985	0.0475721576143354	0.232701949991745
main_dataset	larval_lifestyle_broad	axial_span	other	4	0.191169478861992	0.0152230571605384	0.195218164443779	0.169397399985209	0.204844186575199
main_dataset	wood_association_broad	axial_span	non-wood	5	0.141512030175651	0.0694168124925722	0.169397399985209	0.0475721576143354	0.204844186575199
main_dataset	wood_association_broad	axial_span	wood	4	0.158625215464777	0.0667764204604813	0.184621104484206	0.0610305637215155	0.20422808916918
high_confidence	fungal_association_broad	abs_winding_angle_deg	no	8	418.926599129762	65.8749024509557	431.330647478508	308.903054969249	486.065230026285
high_confidence	fungal_association_broad	abs_winding_angle_deg	yes	2	359.228600463202	74.1893379327961	359.228600463202	306.768816519182	411.688384407223
high_confidence	host_lineage_broad	abs_winding_angle_deg	angiosperm	9	415.543181240732	66.1381098982628	426.945901415434	306.768816519182	486.065230026285
high_confidence	host_lineage_broad	abs_winding_angle_deg	gymnosperm	1	329.981362797913	NA	329.981362797913	329.981362797913	329.981362797913
high_confidence	larval_lifestyle_broad	abs_winding_angle_deg	internal	8	409.585176629056	63.2897451462265	419.994437491933	306.768816519182	486.065230026285
high_confidence	larval_lifestyle_broad	abs_winding_angle_deg	other	4	408.294363978978	67.8756541215492	431.330647478508	308.903054969249	461.613105989648
high_confidence	wood_association_broad	abs_winding_angle_deg	non-wood	4	419.242466945627	76.7274631643888	444.279503702541	308.903054969249	479.507805408177
high_confidence	wood_association_broad	abs_winding_angle_deg	wood	4	367.035080250258	57.0750878588469	370.834873602568	306.768816519182	419.701757276714
high_confidence	fungal_association_broad	axial_span	no	8	0.202499761676254	0.0215411215502345	0.200144382132887	0.169397399985209	0.232701949991745
high_confidence	fungal_association_broad	axial_span	yes	2	0.130083247189972	0.0976552414793472	0.130083247189972	0.0610305637215155	0.199135930658428
high_confidence	host_lineage_broad	axial_span	angiosperm	9	0.186215166513422	0.0510922074294218	0.196060675096595	0.0610305637215155	0.232701949991745
high_confidence	host_lineage_broad	axial_span	gymnosperm	1	0.20422808916918	NA	0.20422808916918	0.20422808916918	0.20422808916918
high_confidence	larval_lifestyle_broad	axial_span	internal	8	0.181447722883029	0.0542071858069935	0.191670986309265	0.0610305637215155	0.232701949991745
high_confidence	larval_lifestyle_broad	axial_span	other	4	0.192238215677335	0.0165916454587044	0.195218164443779	0.169397399985209	0.209119133836573
high_confidence	wood_association_broad	axial_span	non-wood	4	0.18969581271962	0.0169306430161277	0.190133358528349	0.169397399985209	0.209119133836573
high_confidence	wood_association_broad	axial_span	wood	4	0.158625215464777	0.0667764204604813	0.184621104484206	0.0610305637215155	0.20422808916918
