## Supplementary Tables for "Evolutionary diversification of the biological screw joint in weevils": Supplementary Table 38 - Non-phylogenetic ecological group tests.csv

quality_set	predictor	response	n	group_levels	group_n	statistic	p_value	p_adj_fdr
shape_only	fungal_association_broad	PC1	12	no vs yes	10 vs 2	10	1	1
shape_only	host_lineage_broad	PC1	12	angiosperm vs gymnosperm	10 vs 2	5	0.333666485082971	0.805434013449738
shape_only	larval_lifestyle_broad	PC1	14	internal vs other	10 vs 4	28	0.288844366346485	0.805434013449738
shape_only	wood_association_broad	PC1	10	non-wood vs wood	5 vs 5	14	0.834531622710929	1
shape_only	fungal_association_broad	PC2	12	no vs yes	10 vs 2	12	0.74726202579539	1
shape_only	host_lineage_broad	PC2	12	angiosperm vs gymnosperm	10 vs 2	0	0.0412580447574931	0.371322402817438
shape_only	larval_lifestyle_broad	PC2	14	internal vs other	10 vs 4	18	0.832004028572637	1
shape_only	wood_association_broad	PC2	10	non-wood vs wood	5 vs 5	6	0.210075040786658	0.75627014683197
shape_only	fungal_association_broad	centroid_size	12	no vs yes	10 vs 2	14	0.45209879839526	0.904197596790519
shape_only	host_lineage_broad	centroid_size	12	angiosperm vs gymnosperm	10 vs 2	20	0.0412580447574931	0.371322402817438
shape_only	larval_lifestyle_broad	centroid_size	14	internal vs other	10 vs 4	13	0.357970672644328	0.805434013449738
shape_only	wood_association_broad	centroid_size	10	non-wood vs wood	5 vs 5	20	0.14367208180696	0.646524368131321
main_dataset	fungal_association_broad	abs_winding_angle_deg	11	no vs yes	9 vs 2	11	0.723673609831763	0.835008011344342
main_dataset	larval_lifestyle_broad	abs_winding_angle_deg	13	internal vs other	9 vs 4	9	0.189662399764146	0.835008011344342
main_dataset	wood_association_broad	abs_winding_angle_deg	9	non-wood vs wood	5 vs 4	8	0.713303173878458	0.835008011344342
main_dataset	fungal_association_broad	axial_span	11	no vs yes	9 vs 2	12	0.555689790282795	0.835008011344342
main_dataset	larval_lifestyle_broad	axial_span	13	internal vs other	9 vs 4	15	0.699675625634705	0.835008011344342
main_dataset	wood_association_broad	axial_span	9	non-wood vs wood	5 vs 4	8	0.713303173878458	0.835008011344342
high_confidence	fungal_association_broad	abs_winding_angle_deg	10	no vs yes	8 vs 2	14	0.150962319760252	0.72724069605904
high_confidence	larval_lifestyle_broad	abs_winding_angle_deg	12	internal vs other	8 vs 4	13	0.671125458389813	0.998918971444643
high_confidence	wood_association_broad	abs_winding_angle_deg	8	non-wood vs wood	4 vs 4	13	0.193930852282411	0.72724069605904
high_confidence	fungal_association_broad	axial_span	10	no vs yes	8 vs 2	12	0.360765350584501	0.901913376461253
high_confidence	larval_lifestyle_broad	axial_span	12	internal vs other	8 vs 4	17	0.932324373348333	0.998918971444643
high_confidence	wood_association_broad	axial_span	8	non-wood vs wood	4 vs 4	9	0.885233914473202	0.998918971444643
