## Supplementary Tables for "Evolutionary diversification of the biological screw joint in weevils": Supplementary Table 39 - Geometry-matched ecology matrix used for comparative analyses.csv

quality_set	tree_label	PC1	PC2	abs_winding_angle_deg	axial_span	centroid_size	family	tree_tip	n_specimens	trophic_mode_simple	host_lineage_simple	substrate_simple	larval_lifestyle_simple	wood_association_simple	fungal_symbiosis_simple	aquatic_association_simple	host_lineage_broad	wood_association_broad	larval_lifestyle_broad	fungal_association_broad
main_dataset	Curculionidae___Dendroctonus	-0.0445675533991518	0.00869959195241613	419.701757276714	0.170106278309985	222.01237776627	Curculionidae	Dendroctonus	3	xylophagous	mixed_wood_plants	wood_or_bark	internal	wood	sometimes_or_no	no	NA	wood	internal	NA
main_dataset	Curculionidae___Ips	-0.0185701756517761	-0.0198082851151856	411.688384407223	0.199135930658428	188.2590905499	Curculionidae	Ips	3	xylomycetophagous	angiosperm	wood_or_bark	internal	wood	yes_or_common	no	angiosperm	wood	internal	yes
main_dataset	Curculionidae___Nedyus	-0.0567168164023641	0.023456447120256	461.613105989648	0.169397399985209	208.559734753387	Curculionidae	Nedyus	6	phytophagous	angiosperm	mixed_angiosperm_tissue	mixed	mostly_non_wood	no	no	angiosperm	non-wood	other	no
main_dataset	Curculionidae___Curculio	-0.0626916851644466	0.000247581829502192	435.715393541582	0.194375653790963	217.928683868789	Curculionidae	Curculio	13	phytophagous	angiosperm	mixed_angiosperm_tissue	mixed	mixed	no	no	angiosperm	NA	other	no
main_dataset	Curculionidae___Larinus	-0.121410970616135	-0.0408821023951989	422.680938889806	0.232701949991745	278.838051001576	Curculionidae	Larinus	7	phytophagous	angiosperm	mixed_angiosperm_tissue	internal	mixed	no	no	angiosperm	NA	internal	no
main_dataset	Curculionidae___Diaprepes	-0.0616967034656656	-0.0595666505923478	426.945901415434	0.196060675096595	233.803706583558	Curculionidae	Diaprepes	12	phytophagous	angiosperm	root_soil	external_root_feeding	mostly_non_wood	no	no	angiosperm	non-wood	other	no
main_dataset	Curculionidae___Oxoplatypus	-0.0393689934749423	-0.0262890418285976	306.768816519182	0.0610305637215155	189.265732370854	Curculionidae	Oxoplatypus	1	xylomycetophagous	angiosperm	wood_or_bark	internal	wood	yes	no	angiosperm	wood	internal	yes
main_dataset	Curculionidae___Sitophilus	-0.121742540424842	-0.0340133949551881	486.065230026285	0.229909149579667	236.642014895252	Curculionidae	Sitophilus	2	phytophagous	angiosperm	seed_or_vegetative_tissue	internal	mixed	no	mixed_or_some_taxa	angiosperm	NA	internal	no
main_dataset	Brentidae___Nanophyes	0.29491134540487	-0.122287184474699	251.745717722993	0.0475721576143354	159.270738007947	Brentidae	Nanophyes	2	phytophagous	angiosperm	reproductive_tissue	internal	mostly_non_wood	no	no	angiosperm	non-wood	internal	no
main_dataset	Brentidae___Arrhenodes	0.267904544705844	-0.110473779862832	244.774796572717	0.0896857316069159	248.973452233583	Brentidae	Arrhenodes	6	phytophagous	angiosperm	reproductive_or_stem_tissue	internal	mostly_non_wood	no	no	angiosperm	non-wood	internal	no
main_dataset	Caridae___Car	-0.0163459772431715	0.205849960175507	329.981362797913	0.20422808916918	111.757409872142	Caridae	Car	1	phytophagous	gymnosperm	reproductive_tissue	internal	wood	no	no	gymnosperm	wood	internal	no
main_dataset	Attelabidae___Synolabus	0.0590264612445578	0.0411855870200834	286.840344313676	0.204844186575199	206.388256808391	Attelabidae	Synolabus	4	phytophagous	angiosperm	leaf_or_reproductive_tissue	mixed	non_wood_or_shrub_associated	no	no	angiosperm	non-wood	other	no
main_dataset	Belidae___Agnesiotis	0.014880177258265	0.0715334967448723	112.62352303849	0.0194679345069739	94.817756709851	Belidae	Agnesiotis	1	phytophagous	mixed_or_uncertain	mixed_or_uncertain	mixed_or_uncertain	mixed_or_uncertain	uncertain	no	NA	NA	NA	NA
main_dataset	Anthribidae___Euparius	0.11974365496382	0.32958560768065	264.385286666035	0.0941722315147676	104.311290292066	Anthribidae	Euparius	2	mixed	mixed	mixed	internal	mixed	mixed	no	NA	NA	internal	NA
high_confidence	Curculionidae___Dendroctonus	-0.0445675533991518	0.00869959195241613	419.701757276714	0.170106278309985	222.01237776627	Curculionidae	Dendroctonus	3	xylophagous	mixed_wood_plants	wood_or_bark	internal	wood	sometimes_or_no	no	NA	wood	internal	NA
high_confidence	Curculionidae___Ips	-0.0185701756517761	-0.0198082851151856	411.688384407223	0.199135930658428	188.2590905499	Curculionidae	Ips	3	xylomycetophagous	angiosperm	wood_or_bark	internal	wood	yes_or_common	no	angiosperm	wood	internal	yes
high_confidence	Curculionidae___Nedyus	-0.0567168164023641	0.023456447120256	461.613105989648	0.169397399985209	208.559734753387	Curculionidae	Nedyus	6	phytophagous	angiosperm	mixed_angiosperm_tissue	mixed	mostly_non_wood	no	no	angiosperm	non-wood	other	no
high_confidence	Curculionidae___Curculio	-0.0626916851644466	0.000247581829502192	435.715393541582	0.194375653790963	217.928683868789	Curculionidae	Curculio	13	phytophagous	angiosperm	mixed_angiosperm_tissue	mixed	mixed	no	no	angiosperm	NA	other	no
high_confidence	Curculionidae___Larinus	-0.121410970616135	-0.0408821023951989	422.680938889806	0.232701949991745	278.838051001576	Curculionidae	Larinus	7	phytophagous	angiosperm	mixed_angiosperm_tissue	internal	mixed	no	no	angiosperm	NA	internal	no
high_confidence	Curculionidae___Diaprepes	-0.0616967034656656	-0.0595666505923478	426.945901415434	0.196060675096595	233.803706583558	Curculionidae	Diaprepes	12	phytophagous	angiosperm	root_soil	external_root_feeding	mostly_non_wood	no	no	angiosperm	non-wood	other	no
high_confidence	Curculionidae___Oxoplatypus	-0.0393689934749423	-0.0262890418285976	306.768816519182	0.0610305637215155	189.265732370854	Curculionidae	Oxoplatypus	1	xylomycetophagous	angiosperm	wood_or_bark	internal	wood	yes	no	angiosperm	wood	internal	yes
high_confidence	Curculionidae___Sitophilus	-0.121742540424842	-0.0340133949551881	486.065230026285	0.229909149579667	236.642014895252	Curculionidae	Sitophilus	2	phytophagous	angiosperm	seed_or_vegetative_tissue	internal	mixed	no	mixed_or_some_taxa	angiosperm	NA	internal	no
high_confidence	Brentidae___Arrhenodes	-0.0416621137810174	-0.00232877363842994	479.507805408177	0.184206041960102	482.759189378504	Brentidae	Arrhenodes	1	phytophagous	angiosperm	reproductive_or_stem_tissue	internal	mostly_non_wood	no	no	angiosperm	non-wood	internal	no
high_confidence	Caridae___Car	-0.0163459772431715	0.205849960175507	329.981362797913	0.20422808916918	111.757409872142	Caridae	Car	1	phytophagous	gymnosperm	reproductive_tissue	internal	wood	no	no	gymnosperm	wood	internal	no
high_confidence	Attelabidae___Synolabus	0.0533128712980659	0.0533318865502519	308.903054969249	0.209119133836573	224.030983757683	Attelabidae	Synolabus	3	phytophagous	angiosperm	leaf_or_reproductive_tissue	mixed	non_wood_or_shrub_associated	no	no	angiosperm	non-wood	other	no
high_confidence	Anthribidae___Euparius	0.086501364683664	0.349577031528217	420.287117707151	0.170263779673613	117.670393361282	Anthribidae	Euparius	1	mixed	mixed	mixed	internal	mixed	mixed	no	NA	NA	internal	NA
