## Supplementary Tables for "Evolutionary diversification of the biological screw joint in weevils": Supplementary Table 40 - Discrete stochastic character mapping summary.csv

node	state	posterior_probability	trait	n_tips	n_simulations
11	FALSE	0.52	coxal_wall_opening	10	50
11	TRUE	0.48	coxal_wall_opening	10	50
12	FALSE	0.46	coxal_wall_opening	10	50
12	TRUE	0.54	coxal_wall_opening	10	50
13	FALSE	0.54	coxal_wall_opening	10	50
13	TRUE	0.46	coxal_wall_opening	10	50
14	FALSE	0.52	coxal_wall_opening	10	50
14	TRUE	0.48	coxal_wall_opening	10	50
15	FALSE	0.48	coxal_wall_opening	10	50
15	TRUE	0.52	coxal_wall_opening	10	50
16	FALSE	0.58	coxal_wall_opening	10	50
16	TRUE	0.42	coxal_wall_opening	10	50
17	FALSE	0.42	coxal_wall_opening	10	50
17	TRUE	0.58	coxal_wall_opening	10	50
18	FALSE	0.56	coxal_wall_opening	10	50
18	TRUE	0.44	coxal_wall_opening	10	50
19	FALSE	0.46	coxal_wall_opening	10	50
19	TRUE	0.54	coxal_wall_opening	10	50
Curculionidae___Dendroctonus	FALSE	1.00	coxal_wall_opening	10	50
Curculionidae___Dendroctonus	TRUE	0.00	coxal_wall_opening	10	50
Curculionidae___Oxoplatypus	FALSE	0.00	coxal_wall_opening	10	50
Curculionidae___Oxoplatypus	TRUE	1.00	coxal_wall_opening	10	50
Curculionidae___Sitophilus	FALSE	1.00	coxal_wall_opening	10	50
Curculionidae___Sitophilus	TRUE	0.00	coxal_wall_opening	10	50
Brentidae___Nanophyes	FALSE	1.00	coxal_wall_opening	10	50
Brentidae___Nanophyes	TRUE	0.00	coxal_wall_opening	10	50
Brentidae___Arrhenodes	FALSE	1.00	coxal_wall_opening	10	50
Brentidae___Arrhenodes	TRUE	0.00	coxal_wall_opening	10	50
Caridae___Car	FALSE	1.00	coxal_wall_opening	10	50
Caridae___Car	TRUE	0.00	coxal_wall_opening	10	50
Attelabidae___Synolabus	FALSE	0.00	coxal_wall_opening	10	50
Attelabidae___Synolabus	TRUE	1.00	coxal_wall_opening	10	50
Belidae___Agnesiotis	FALSE	0.00	coxal_wall_opening	10	50
Belidae___Agnesiotis	TRUE	1.00	coxal_wall_opening	10	50
Anthribidae___Euparius	FALSE	1.00	coxal_wall_opening	10	50
Anthribidae___Euparius	TRUE	0.00	coxal_wall_opening	10	50
Nemonychidae___Rhynchitomacerinus	FALSE	1.00	coxal_wall_opening	10	50
Nemonychidae___Rhynchitomacerinus	TRUE	0.00	coxal_wall_opening	10	50
